# Single cell genomic characterization reveals the cellular reprogramming of the gastric tumor microenvironment

**DOI:** 10.1101/783027

**Authors:** Anuja Sathe, Sue Grimes, Billy T. Lau, Jiamin Chen, Carlos Suarez, Robert Huang, George Poultsides, Hanlee P. Ji

**Author notes:** Corresponding author: Hanlee P. Ji.

## Abstract

**Purpose:** The tumor microenvironment **(TME)** consists of a heterogenous cellular milieu that can influence cancer cell behavior. The characteristics of the cellular TME have a dramatic impact on treatments such as immunotherapy. These features can be revealed with single-cell RNA sequencing **(scRNA-seq)**. We hypothesized that single cell gene expression studies of gastric cancer **(GC)** together with paired normal tissue and peripheral blood mononuclear cells **(PBMCs)** would identify critical elements of cellular dysregulation not apparent with other approaches.

**Methods:** Single cell gene expression studies were conducted on seven patients with GC and one patient with intestinal metaplasia. We sequenced 56,167 cells comprising GC (32,407 cells), paired normal tissue (18,657 cells) and PBMCs (5,103 cells). Protein expression of genes of interest was validated by multiplex immunofluorescence.

**Results:** Tumor epithelium had copy number alterations and a distinct gene expression program compared to normal with intra-tumor heterogeneity. The GC TME was significantly enriched for stromal cells, macrophages, dendritic cells **(DCs)** and Tregs. TME-exclusive stromal cells expressed extracellular matrix components distinct from normal tissue. Macrophages were transcriptionally heterogenous and did not conform to a binary M1/M2 paradigm. Gene expression program of tumor DCs was unique from PBMC DCs. TME-specific cytotoxic T cells comprised of two exhausted heterogenous subsets. Helper, cytotoxic T, Treg and NK cells expressed multiple immune checkpoint or costimulatory molecules. Receptor-ligand analysis revealed TME-exclusive inter-cellular communication.

**Conclusions:** Single cell gene expression studies revealed widespread reprogramming across multiple cellular elements in the milieu of the GC TME. Cellular remodeling was delineated by changes in cell numbers, transcriptional states and inter-cellular interactions. This characterization facilitates understanding of tumor biology and enables the identification of novel molecular targets including for cancer immunotherapy.

**STATEMENT OF TRANSLATIONAL RELEVANCE:** We leveraged the power of single-cell genomics to characterize the heterogenous cell types and states in the tumor microenvironment (TME). By profiling thousands of single cells from surgical resections of gastric cancer together with paired normal mucosa and peripheral blood mononuclear cells (PBMCs), we determined the deviations in the TME from physiological conditions. Our analysis revealed a cellular reprogramming of the TME compared to normal mucosa in immune and stromal lineages. We detected transcriptional heterogeneity within macrophages and a TME-specific gene expression program in dendritic cells. Cytotoxic T cells in the TME had heterogenous profiles of exhaustion and expression of multiple immune checkpoint and costimulatory molecules. We constructed a receptor-ligand based inter-cellular communications network that was exclusive to tumor tissue. These discoveries provide information at a highly granular cellular resolution enabling advances in cancer biology, biomarker discovery and identification of treatment targets such as for immunotherapy.
