## Supplementary tables for "Single cell genomic characterization reveals the cellular reprogramming of the gastric tumor microenvironment": Supplementary table S1.xlsx

### Sheet: Supplementary table S1
Sample	Estimated Number of Cells	Mean Reads per Cell	Median Genes per Cell	Total Genes Detected	Median UMI Counts per Cell	Sequencing saturation	10x library preparation batch	Illumina sequencing batch	Sequencing platform	high filter for number of genes
P5846_normal *	1541	41497	642	18728	1896	70.6	1	1	NovaSeq	3000
P5846_tumor *	3476	19065	516	19373	1046	60.3	1	1	NovaSeq	4000
P5866_normal_rep1	2295	77907	922	20452	2550	79.4	2	2	HiSeq	4000
P5866_normal_rep2	1803	103284	903	19991	2462	76.1	2	2	HiSeq	4000
P5866_tumor_rep1	2405	35535	852	20688	2233	53	2	2	HiSeq	5000
P5866_tumor_rep2	2264	95070	926	21130	2334	81.5	2	2	HiSeq	5000
P5931_normal_rep1	926	100478	547	17038	1356	79.4	3	3	NovaSeq	1500
P5931_normal_rep2	755	182586	650	17119	1694	83.2	3	3	NovaSeq	2000
P5931_PBMC	2498	97302	732	17909	1909	89.6	3	3	NovaSeq	2000
P5931_tumor_rep1	5861	19129	657	21444	2230	38.6	3	3	NovaSeq	7000
P5931_tumor_rep2	5356	19642	640	21309	2133	40.5	3	3	NovaSeq	7000
P6207_normal	2546	50637	807	20100	2510	75.3	4	1	NovaSeq	3000
P6207_PBMC	2605	82287	1408	18869	3842	85	4	1	NovaSeq	3500
P6207_tumor	2403	41050	1102	20652	2888	65.9	4	1	NovaSeq	7000
P6342_normal	1065	29086	537	16826	1504	72.4	5	4	NextSeq	1500
P6342_tumor	2976	14893	582	19898	1683	41.4	5	4	NextSeq	4000
P6592_normal	1576	40171	484	18164	1038	74.4	6	5	NovaSeq	2000
P6592_tumor	4804	114656	869	22345	2081	87.9	6	5	NovaSeq	5000
P6649_metaplasia *	874	48546	230	13947	496	91.2	7	6	NovaSeq	1500
P6649_normal *	913	61106	388	15173	858	91.9	7	6	NovaSeq	1000
P6709_normal *	5237	43732	228	18659	410	94.9	7	6	NovaSeq	1500
P6709_tumor *	1988	50224	334	17168	666	92.3	7	6	NovaSeq	1500
