## Supplementary tables for "Single cell genomic characterization reveals the cellular reprogramming of the gastric tumor microenvironment": Supplementary table S2.xlsx

### Sheet: Supplementary table S2
Gene	Marker_of	Reference (DOI/PMID)
MUC5AC	Gastric epithelium	10.1053/j.gastro.2014.09.042
PGC	Gastric epithelium	10.1053/j.gastro.2014.09.043
MUC6	Gastric epithelium	10.1053/j.gastro.2014.09.045
TFF1	Gastric epithelium	10.1053/j.gastro.2014.09.046
TFF2	Gastric epithelium	10.1053/j.gastro.2014.09.047
GAST	Antrum gastric epithelium	10.1053/j.gastro.2014.09.048
PDX1	Antrum gastric epithelium	10.1053/j.gastro.2014.09.049
MUC2	Intestinal epithelium	10.1053/j.gastro.2014.09.050
LGR5	Gastric stem cells	10.1053/j.gastro.2014.09.053
TROY	Gastric stem cells	10.1053/j.gastro.2014.09.054
GIF	Gastric parietal cells	10.1126/science.1260419
CHGA	Gastric neuroendocrine cells	PMID: 10461347
GAST	Gastric neuroendocrine cells	PMID: 10461347
SST	Gastric neuroendocrine cells	PMID: 10461347
TFF3	Gastric adenocarcinoma cells	10.7150/ijms.5500
EPCAM	Gastric adenocarcinoma cells	10.1007/s00432-009-0569-5
PECAM1	Endothelium	10.1155/2017/9759735
SELE	Endothelium	10.1155/2017/9759735
SELP	Endothelium	10.1155/2017/9759735
ENG	Endothelium	10.1155/2017/9759735
VWF	Endothelium	10.1155/2017/9759735
LUM	Fibroblasts/myofibroblasts	10.1016/j.jid.2018.01.016
DCN	Fibroblasts/myofibroblasts	10.1016/j.jid.2018.01.016
THY1	Fibroblasts/myofibroblasts	10.1016/j.celrep.2018.03.010
ACTA2	Smooth muscle/myofibroblasts	10.1016/j.celrep.2018.03.010
COL1A1	Fibroblasts/myofibroblasts	10.1016/j.celrep.2018.03.010
COL14A1	Fibroblasts/myofibroblasts	10.1016/j.celrep.2018.03.010
PDGFRB	Pericytes	10.1096/fj.02-0340fje
RGS5	Pericytes	10.1096/fj.02-0340fje
CAV1	Fibroblasts/myofibroblasts	10.1016/j.ccell.2018.01.011
NKG7	NK cells	10.1038/ncomms14049
XCL2	NK cells	10.1186/s40425-017-0215-8
NCR1	NK cells	10.1186/s40425-017-0215-8
GNLY	NK cells	10.1038/ncomms14049
CD79	B-cells	10.1038/ncomms14049
CD19	B-cells	10.1186/s40425-017-0215-8
MS4A1	B-cells	10.1186/s40425-017-0215-8
SDC1	plasma cells	fimmu.2014.00137
Immunoglobulin genes	plasma cells	fimmu.2014.00137
CD8A	CD8 T cells	10.1186/s40425-017-0215-8
CD8B	CD8 T cells	10.1186/s40425-017-0215-8
CTSW	Cytotoxic cells	10.1186/s40425-017-0215-8
GNLY	Cytotoxic cells	10.1186/s40425-017-0215-8
GZMA	Cytotoxic cells	10.1186/s40425-017-0215-8
GZMB	Cytotoxic cells	10.1186/s40425-017-0215-8
GZMH	Cytotoxic cells	10.1186/s40425-017-0215-8
KLRB1	Cytotoxic cells	10.1186/s40425-017-0215-8
KLRD1	Cytotoxic cells	10.1186/s40425-017-0215-8
KLRK1	Cytotoxic cells	10.1186/s40425-017-0215-8
PRF1	Cytotoxic cells	10.1186/s40425-017-0215-8
NKG7	Cytotoxic cells	10.1186/s40425-017-0215-8
CD14	Monocytes/macrophages	10.1038/ncomms14049
FCGR3A	Monocytes/macrophages	10.1038/ncomms14049
CD163	Macrophages	10.1186/s40425-017-0215-8
CD68	Macrophages	10.1186/s40425-017-0215-9
MS4A2	Mast cells	10.1186/s40425-017-0215-10
TPSAB1	Mast cells	10.1186/s40425-017-0215-11
CPA3	Mast cells	10.1186/s40425-017-0215-12
TPSB2	Mast cells	10.1186/s40425-017-0215-13
CD3D	T-cells	10.1186/s40425-017-0215-14
CD3E	T-cells	10.1186/s40425-017-0215-15
CD3G	T-cells	10.1186/s40425-017-0215-16
FOXP3	Treg	10.1186/s40425-017-0215-17
IL2RA	Treg	10.1111/j.1365-3083.2009.02308.x
CCR7	Naïve or central memory T cell	10.1146/annurev.immunol.22.012703.104702
SELL	Naïve or central memory T cell	10.1146/annurev.immunol.22.012703.104702
CD69	Tissue resident effector memory T cell	10.1016/j.celrep.2017.08.078
ITGAE	Tissue resident effector memory T cell	10.1016/j.celrep.2017.08.078
ITGA1	Tissue resident effector memory T cell	10.1016/j.celrep.2017.08.078
IL3RA	Dendritic cells	10.1111/imm.12888
CLEC4C	Dendritic cells	10.1111/imm.12888
HLA-DQA2	Dendritic cells	10.1111/imm.12888
ID2	Dendritic cells	10.1111/imm.12888
IRF4	Dendritic cells	10.1111/imm.12888
CD83	Dendritic cells	10.1111/imm.12888
