## Supplementary tables for "Single cell genomic characterization reveals the cellular reprogramming of the gastric tumor microenvironment": Supplementary table S4.xlsx

### Sheet: Supplementary table S4
Patient ID	Age	Sex	Diagnosis	Surgical procedure	Histological type	Pathologic T AJCC, 7th edition	Pathologic N AJCC, 7th edition	Grade	Anatomical region	Other features of interest	Molecular subtype	Neoadjuvant treatment
5846	72	M	Adenocarcinoma	Total gastrectomy	Invasive adenocarcarcinoma with mucinous and signet ring features	pT3	pN1	Moderately to poorly differentiated	GEJ+stomach		MSS	None
5866	86	F	Adenocarcinoma	Total gastrectomy	Diffuse poorly cohesive adenocarcinoma with signet ring features	pT4a	pN3a	NA	Body	Leiomyoma	MSS	None
5931	75	M	Adenocarcinoma	Subtotal gastrectomy	Intestinal invasive adenocarcinoma	pT3	pN0	Moderate to poorly differentiated	Gastric	Background intestinal metaplasia	MSI	None
6207	70	F	Adenocarcinoma	Distal partial gastrectomy	Intestinal adenocarcinoma	ypT4	ypN0	Moderately differentiated	Body and antrum invovled	Intestinal metaplasia with acute and chronic inflammation	MSI	Neoadjuvant with poor response, score 3
6342	65	M	Adenocarcinoma	Total gastrectomy	Mixed intestinal poorly cohesive adenocarcinoma with signet ring component	pT3	pN3	Poorly differentiated or undifferentiated	GEJ	Chronic active gastritis and focal intestinal metaplasia without dysplasia, Barret's esophagus, incidental benign GIST and heterotopic pancreatic tissue, Helicobacter positive	MSS	None
6592	59	M	Adenocarcinoma	Ivor Lewis esophagectomy	NA	pT1b	pN0	Moderately differentiated	lower esophagus: center is 0.2 cm above GEJ	Gastric polyp, patient has systemic sclerosis.	MSI	Neoadjuvant 5-FU + carboplatin with partial response, score 2
6709	53	M	Adenocarcinoma	Esophagogastrectomy	Intestinal invasive adenocarcinoma	pT4a	pN3b	Moderately differentiated	Cardia, GEJ	Patient has Lynch syndrome with prior history of colon adenocarcinoma	MSI	Neoadjuvant FOLFOX with partial response,score 2 and evidence of tumor regression
6649	67	F	Severe intestinal metaplasia , mild atrophy, no dysplasia	Biopsy	NA	NA	NA	NA	Body, lesser curve	Family history of gastric cancer	NA	None
