## Supplementary tables for "Single cell genomic characterization reveals the cellular reprogramming of the gastric tumor microenvironment": Supplementary table S6.xlsx

### Sheet: Supplementary table S6
gene	avg_logFC	p_val_adj	cluster
IGLC2	1.58477	3.88e-14	0
HSPA6	1.27252	1.52e-08	0
HSPB1	1.26434	5.6e-05	0
HSPA1B	1.22309	3.48e-08	0
IGKC	1.17495	1.62e-11	0
DNAJB1	1.13733	7.96e-08	0
ZFAND2A	1.01011	0.00312317	0
IGHA1	0.966665	5.29e-09	0
HSPA1A	0.962137	1.41e-06	0
BAG3	0.952674	0.014638	0
UBC	0.629164	0.000718236	0
RPL36A	0.461095	0.0035356	0
FOS	0.456276	0.00131528	0
RPL35	0.385216	3.43e-18	0
RPS27	0.383251	2.37e-26	0
S100A9	0.379337	0.000239234	0
RPS21	0.339745	9.86e-08	0
RPL39	0.337346	1.29e-18	0
RPL36	0.334549	1.54e-14	0
RPS19	0.324159	1.36e-21	0
RPS15	0.321682	1.24e-26	0
RPL34	0.321455	7.89e-19	0
RPS5	0.320384	3.75e-07	0
HLA-DRB1	0.315853	0.000350369	0
RPS15A	0.310461	8.37e-22	0
RPL3	0.296752	3.85e-11	0
RPL32	0.293084	1.69e-25	0
RPL35A	0.292276	5.7e-14	0
RPL10	0.292134	6.81e-21	0
PTMA	0.288638	1.57e-17	0
RPL21	0.28491	4.22e-10	0
RPL37	0.281804	9.81e-13	0
RPS29	0.281219	6.57e-08	0
RPL8	0.272578	2.44e-09	0
RPL12	0.268854	1.18e-13	0
RPL18A	0.266454	6.12e-18	0
FAU	0.254728	1.38e-10	0
RPL41	0.250107	1.41e-17	0
CALM3	-0.250322	1.52e-21	0
SPAG9	-0.250396	2.51e-22	0
GM2A	-0.251	2.44e-17	0
EIF4E	-0.251222	1.92e-08	0
FLNA	-0.251436	1.01e-15	0
MSR1	-0.251611	1.37e-18	0
PTBP3	-0.251924	3.81e-15	0
PIM3	-0.253185	1.76e-12	0
ASAH1	-0.253317	6.67e-19	0
ZEB2	-0.253933	1.55e-19	0
SH2B3	-0.254011	1.42e-15	0
DMXL2	-0.255693	5.8e-17	0
SERF2	-0.255953	1.13e-15	0
OGFRL1	-0.25675	4.25e-16	0
GRB2	-0.257071	8.34e-19	0
EIF1B	-0.257864	7.56e-10	0
NR4A3	-0.258421	2.38e-11	0
TFRC	-0.258603	5.42e-15	0
HDLBP	-0.260017	2.84e-16	0
PKM	-0.260637	2.46e-14	0
NFKBIZ	-0.2609	1.6e-16	0
ANXA2	-0.261247	6.01e-15	0
MYO9B	-0.261442	1.02e-13	0
PTPN1	-0.261554	1.07e-13	0
RHEB	-0.26325	6.14e-18	0
ZBTB43	-0.263675	4.39e-13	0
RBM47	-0.264787	8.89e-22	0
CD84	-0.266907	4.13e-19	0
SDCBP	-0.266912	2.43e-22	0
SMS	-0.267504	2.62e-16	0
LAMP1	-0.268087	1.6e-20	0
METRNL	-0.268728	3.34e-19	0
AHNAK	-0.268999	3.42e-20	0
GNAI2	-0.27158	3.43e-19	0
MXD1	-0.273695	7.09e-12	0
RAP1B	-0.274438	3.21e-22	0
RAB7A	-0.276179	8.4e-16	0
OSBPL8	-0.277167	1.83e-15	0
ZFYVE16	-0.277774	1.21e-18	0
BCAT1	-0.283032	4.02e-21	0
APLP2	-0.284939	2.77e-22	0
ATP2B1-AS1	-0.286013	7.76e-09	0
RNF130	-0.287322	7.27e-21	0
ARID5B	-0.288367	6.98e-10	0
LILRB4	-0.289024	7.15e-18	0
PDE4B	-0.289704	1.6e-14	0
SNX10	-0.290016	3.74e-19	0
TNFRSF1B	-0.29168	2.51e-17	0
ANPEP	-0.294376	4.21e-12	0
SLC16A3	-0.295475	1.45e-19	0
SAMSN1	-0.295698	4.92e-15	0
NR4A2	-0.29812	4.55e-19	0
TREM1	-0.301312	2.73e-10	0
ITGB1	-0.304019	4.92e-22	0
QKI	-0.305854	1.67e-24	0
SH3BP5	-0.306136	3.18e-17	0
GLIPR2	-0.306484	3.77e-18	0
HBEGF	-0.306582	3.88e-17	0
RGCC	-0.306765	7.25e-12	0
CD81	-0.307723	1.9e-19	0
FPR3	-0.312315	7.21e-16	0
NFE2L2	-0.313279	9.25e-20	0
PTMS	-0.314823	4.64e-18	0
C1QB	-0.31682	4.47e-06	0
ENG	-0.316962	1.08e-19	0
TIMP2	-0.31757	1.58e-22	0
GPCPD1	-0.317998	7.91e-17	0
NRP2	-0.320629	4.69e-18	0
RAB31	-0.32139	7.32e-21	0
SLC2A3	-0.322538	1.44e-18	0
YBX1	-0.32266	1.13e-16	0
C1QA	-0.323279	7.28e-06	0
JARID2	-0.323459	1.12e-11	0
ARPC2	-0.325077	9.49e-20	0
HIF1A	-0.328229	3.51e-19	0
ATP6AP2	-0.329414	4.68e-24	0
SLC11A1	-0.332992	7.45e-20	0
PLA2G7	-0.336044	7.34e-14	0
CREG1	-0.336307	3.94e-21	0
CD83	-0.337392	1.18e-17	0
TPT1	-0.342934	2.01e-29	0
LITAF	-0.343662	4.37e-19	0
ARL4C	-0.344953	2.1e-16	0
CALM1	-0.345701	1.18e-17	0
ATP1B3	-0.345827	4.65e-14	0
PDE4DIP	-0.346908	1.35e-23	0
CDV3	-0.347166	1.05e-30	0
IL7R	-0.348094	1.15e-15	0
IL6R	-0.355747	1.57e-19	0
MFSD12	-0.355869	2.5e-18	0
LCP2	-0.360634	1.4e-24	0
ASAP1	-0.361277	3.77e-22	0
ELL2	-0.361407	8.94e-25	0
ARFGAP3	-0.361481	6.79e-21	0
DRAM1	-0.362797	1.53e-16	0
SIRPA	-0.363031	2.84e-22	0
ABCA1	-0.363676	2.2e-25	0
A2M	-0.364169	2.34e-18	0
CTSC	-0.365595	4.37e-22	0
CFLAR	-0.367026	2.13e-22	0
GK	-0.369061	2.22e-15	0
PMP22	-0.370362	4.13e-21	0
C1orf122	-0.37048	1.96e-17	0
ICAM1	-0.383706	4.77e-27	0
FNIP2	-0.385187	8.75e-21	0
MAP3K8	-0.394417	4.66e-18	0
MMP19	-0.401013	1e-17	0
SLC16A10	-0.401752	1.72e-21	0
LGMN	-0.402026	1.87e-20	0
KDM6B	-0.405266	8.99e-21	0
C1QC	-0.406674	5.41e-13	0
CSTB	-0.410281	1.33e-21	0
MARCKS	-0.413557	2.52e-30	0
CAPG	-0.414184	2.19e-23	0
PNRC1	-0.415422	3.4e-24	0
FNDC3B	-0.416763	3.82e-27	0
CD68	-0.422507	6.35e-26	0
MS4A7	-0.424627	2.61e-27	0
S100A10	-0.425031	1.21e-23	0
RALA	-0.425736	8.57e-18	0
NINJ1	-0.427408	6.88e-25	0
TGM2	-0.428011	6.09e-23	0
BTG1	-0.429406	5.64e-19	0
LIMS1	-0.438487	7.64e-26	0
PSAP	-0.439491	2.13e-29	0
LAPTM5	-0.44354	1.57e-29	0
PPIF	-0.446462	6.74e-18	0
ACP5	-0.446884	5.53e-16	0
C15orf48	-0.446956	1.7e-21	0
ATP13A3	-0.45455	1.03e-31	0
TMEM176B	-0.460389	1.13e-19	0
XIST	-0.460877	5.71e-24	0
OLR1	-0.461152	7.32e-17	0
TGFBI	-0.46315	3.02e-30	0
NFKBIA	-0.464701	5.36e-29	0
PLEK	-0.468383	1.46e-27	0
BRI3	-0.469207	6.05e-33	0
CTSL	-0.473799	1.97e-35	0
TNFAIP2	-0.476072	6.46e-22	0
TPM4	-0.477805	1.06e-31	0
VIM	-0.478912	3.43e-32	0
IER3	-0.480726	1.22e-24	0
CTSD	-0.482703	1.99e-17	0
BCL2A1	-0.489163	3.05e-21	0
TNFAIP3	-0.489382	4e-27	0
RAB13	-0.491051	1.37e-25	0
PLD3	-0.49561	1.76e-26	0
DAB2	-0.502024	6e-29	0
FTL	-0.504407	1.43e-31	0
MMP14	-0.50733	2.36e-30	0
ARHGAP18	-0.509377	5.02e-31	0
CD44	-0.510336	2.8e-33	0
APOC1	-0.515201	3.36e-16	0
C5AR1	-0.518787	2.08e-29	0
AQP9	-0.524355	6.29e-25	0
CCL4	-0.525684	9.06e-21	0
NFKB1	-0.527033	3.26e-35	0
GPNMB	-0.538338	3.35e-24	0
FCGR2A	-0.542422	1.4e-32	0
ABL2	-0.54676	4.42e-28	0
BASP1	-0.546871	8.27e-20	0
FCGR3A	-0.575908	1.3e-29	0
CCL4L2	-0.604393	3.49e-20	0
PLAUR	-0.606708	2.9e-37	0
APOE	-0.640076	8.58e-17	0
CTSZ	-0.642551	1.1e-29	0
NLRP3	-0.644244	3.56e-21	0
IL1RN	-0.65314	3.84e-18	0
ATP2B1	-0.662676	4.66e-33	0
FTH1	-0.688912	1.29e-54	0
CTSB	-0.722099	6.18e-41	0
SOD2	-0.735321	3.71e-48	0
MMP9	-0.748408	4.11e-23	0
CCL20	-0.824123	1.56e-18	0
EREG	-0.889465	2.1e-23	0
RNASE1	-0.908155	9.35e-30	0
CCL3	-0.954982	2.72e-32	0
PTGS2	-0.962098	3.36e-28	0
INHBA	-0.968343	7.67e-20	0
G0S2	-1.02709	1.88e-34	0
CXCL2	-1.05364	2.99e-52	0
CXCL1	-1.08502	5.26e-20	0
IL1B	-1.10716	5.2e-36	0
CXCL3	-1.12681	9.91e-43	0
CXCL8	-1.20681	6.76e-51	0
CCL3L1	-1.22702	1.96e-25	0
SPP1	-1.25403	8.24e-30	0
MMP12	-1.31257	6.67e-24	0
THBS1	1.51855	1.47e-92	2
C1QA.1	-1.87255	6.05e-62	2
S100A8.1	1.1443	2.4e-58	2
C1QB.1	-1.90618	4.72e-58	2
CD74	-0.932407	7.38e-57	2
S100A9.1	0.971335	4.3e-55	2
SERPINB2	1.71636	3.31e-51	2
TIMP1	1.27993	2.05e-48	2
VCAN	1.00169	2.68e-48	2
C1QC.1	-1.51065	9.84e-47	2
HLA-DPB1	-1.0336	6.25e-46	2
FCN1	0.909333	1.09e-44	2
HLA-DRA	-0.863248	7.26e-43	2
APOE.1	-2.06637	1.42e-40	2
CTSZ.1	-1.1202	3.4e-40	2
APOC1.1	-1.63173	8.35e-40	2
IL1B.1	1.06469	1.08e-38	2
SRGN	0.53574	1.16e-37	2
RGS1	-1.20398	2.87e-37	2
NAMPT	0.81348	2.22e-36	2
PLAUR.1	0.794971	3.72e-36	2
EREG.1	0.913285	1.35e-35	2
HLA-DQA1	-1.07279	5.84e-35	2
GPNMB.1	-1.05903	1.79e-34	2
S100A12	1.01159	2.41e-34	2
CTSD.1	-1.15214	4.16e-34	2
HLA-DPA1	-0.895416	1.14e-33	2
CCL20.1	1.19078	1.44e-32	2
DAB2.1	-0.828673	1.82e-30	2
HLA-DRB5	-0.972474	4.72e-30	2
HLA-DRB1.1	-0.940222	9.94e-30	2
TMSB4X	-0.444681	5.95e-29	2
PLD3.1	-0.897246	1.77e-28	2
SAMSN1.1	0.910065	3.18e-27	2
CTSC.1	-0.841934	3.79e-27	2
VAMP8	-0.710409	3.4e-26	2
RPS27.1	0.383488	5.24e-26	2
HLA-DMB	-0.804806	5.95e-26	2
ACP5.1	-1.01137	1.35e-25	2
MMP12.1	-1.79831	8.3e-25	2
LGMN.1	-0.845315	1.13e-24	2
RPL32.1	0.326128	1.9e-24	2
CXCL2.1	0.801456	2.26e-24	2
PTMS.1	-0.654549	3.83e-24	2
PLA2G7.1	-0.763749	5.06e-23	2
CTSB.1	-0.863765	1.07e-22	2
NPC2	-0.546169	1.31e-22	2
CD68.1	-0.639398	5.1e-22	2
RPS15A.1	0.317086	5.35e-22	2
RNASE1.1	-1.14515	5.36e-22	2
CD55	0.954028	7.8e-22	2
ARHGAP18.1	-0.576081	1.67e-21	2
GM2A.1	-0.643355	2.94e-21	2
MS4A6A	-0.7417	5.68e-21	2
C1orf54	-0.672446	1.25e-20	2
TMEM176B.1	-0.588994	1.43e-20	2
ARL4C.1	-0.716489	1.58e-20	2
AREG	0.734462	4.96e-20	2
CD81.1	-0.580633	8.71e-20	2
HLA-DQB1	-0.780102	2.12e-19	2
CREG1.1	-0.561121	2.87e-19	2
BASP1.1	0.937887	4.21e-19	2
RPS16	0.292863	4.83e-19	2
FPR3.1	-0.626125	4.93e-19	2
MMP9.1	-1.11056	8.96e-19	2
HLA-DMA	-0.61156	1.07e-18	2
LIPA	-0.779024	1.27e-18	2
NRP2.1	-0.536452	1.28e-18	2
SAT1	0.377787	1.35e-18	2
FCGR3A.1	-0.600618	1.5e-18	2
G0S2.1	0.382826	2.53e-18	2
GSN	-0.535316	5.35e-18	2
CD9	-0.659916	6.32e-18	2
RPL34.1	0.32229	7.79e-18	2
TMEM176A	-0.650501	9.58e-18	2
C5AR1.1	0.777606	1.39e-17	2
YWHAH	-0.605204	1.46e-17	2
CD4	-0.459823	1.6e-17	2
MMP14.1	-0.549708	3.25e-17	2
NLRP3.1	1.10698	3.3e-17	2
MCEMP1	0.698012	3.43e-17	2
SPP1.1	-1.21671	4.41e-17	2
TXNIP	-0.843463	1.07e-16	2
IL7R.1	-0.690867	1.33e-16	2
PLEKHO1	-0.517977	1.59e-16	2
GRN	-0.548427	1.67e-16	2
EIF1	0.352235	2.1e-16	2
FABP5	-0.738265	3.7e-16	2
MRC1	-0.631573	4.7e-16	2
RASSF4	-0.513159	4.85e-16	2
ATOX1	-0.490407	1.06e-15	2
FCGRT	-0.543381	1.55e-15	2
A2M.1	-0.560719	4.15e-15	2
CAPG.1	-0.483254	1.14e-14	2
MSR1.1	-0.481948	1.43e-14	2
HSPH1	-0.508551	1.51e-14	2
OGFRL1.1	-0.462954	4.16e-14	2
CAPZB	-0.396593	5.59e-14	2
PCBD1	-0.38993	6.11e-14	2
H3F3A	0.393472	1.81e-13	2
OLR1.1	0.66643	1.98e-13	2
IER3.1	0.552594	2.31e-13	2
SGK1	-0.448633	2.52e-13	2
SYNGR2	-0.335197	2.77e-13	2
SCARB2	-0.377381	2.78e-13	2
CXCL8.1	0.3564	5.29e-13	2
TUBA1B	-0.487101	7.49e-13	2
PMP22.1	-0.346597	8.83e-13	2
ARID5B.1	-0.458733	1.42e-12	2
CALM1.1	-0.399719	1.44e-12	2
ITM2B	-0.469615	1.47e-12	2
RPL37.1	0.304466	1.74e-12	2
HSPB1.1	-0.732226	1.89e-12	2
IER5	-0.547091	2.04e-12	2
RALA.1	-0.420941	2.29e-12	2
HEXA	-0.437934	2.31e-12	2
PPIF.1	0.840407	2.46e-12	2
ATP6AP2.1	-0.371834	3.2e-12	2
TIMP2.1	-0.346656	3.49e-12	2
SCPEP1	-0.397797	4.15e-12	2
TGFBI.1	-0.492994	4.56e-12	2
PABPC1	0.456285	5.4e-12	2
KCTD12	-0.409787	6.06e-12	2
COMT	-0.349481	1e-11	2
HSPA1B.1	-0.821701	1.04e-11	2
ST13	-0.340975	1.19e-11	2
TUBB	-0.384513	1.36e-11	2
CSF1R	-0.402867	1.48e-11	2
ISCU	-0.360247	1.73e-11	2
AP2S1	-0.369241	1.97e-11	2
VOPP1	-0.338169	2.11e-11	2
ABCA1.1	-0.374245	2.12e-11	2
HSPD1	-0.439746	2.5e-11	2
XIST.1	-0.436419	2.69e-11	2
SUMO3	-0.296074	2.85e-11	2
HSP90AA1.1	-0.431974	3.03e-11	2
FAM96A	-0.326291	4.48e-11	2
CD84.1	-0.383099	5.13e-11	2
RNF130.1	-0.296783	5.39e-11	2
TMSB10	-0.265443	6.7e-11	2
ALCAM	-0.362523	8.15e-11	2
STAT1	-0.343907	1.05e-10	2
FTL.1	-0.502681	1.11e-10	2
NUCKS1	-0.38857	1.61e-10	2
SLC25A37	0.769497	1.66e-10	2
CTSA	-0.364482	1.95e-10	2
ATP6V1A	-0.306647	2.27e-10	2
DRAP1	-0.333937	2.4e-10	2
LAMP2	-0.279446	3.04e-10	2
PRDX1	-0.474034	3.59e-10	2
RNF213	-0.375221	5.07e-10	2
RHOB	-0.416511	5.69e-10	2
SDS	-0.51425	5.93e-10	2
ARL6IP5	-0.294946	6.22e-10	2
DBI	-0.337206	6.63e-10	2
NDUFV2	-0.328431	6.78e-10	2
TMEM14C	-0.296776	8.19e-10	2
SPI1	-0.278604	1.12e-09	2
PEBP1	-0.278178	1.24e-09	2
LAMTOR2	-0.345091	1.39e-09	2
CHCHD10	-0.299134	1.46e-09	2
PTTG1IP	-0.312793	1.52e-09	2
DEK	-0.291826	1.56e-09	2
RGS10	-0.307571	1.99e-09	2
RPS28	0.268673	1.99e-09	2
SAMHD1	-0.286756	2.03e-09	2
CXCL16	-0.264511	2.08e-09	2
IFITM2	0.743856	2.21e-09	2
BCL2A1.1	0.657007	2.31e-09	2
GNAI2.1	-0.261725	2.35e-09	2
MZT2B	-0.257956	2.48e-09	2
S100A6	0.292875	2.6e-09	2
MFSD1	-0.289368	2.68e-09	2
DPP7	-0.274381	2.74e-09	2
HSPA1A.1	-0.49562	3.94e-09	2
LAMP1.1	-0.369927	4.25e-09	2
HEXB	-0.321073	5.75e-09	2
SNX10.1	-0.310557	7.91e-09	2
PDE4DIP.1	-0.318939	9.08e-09	2
PDIA3	-0.262617	1.08e-08	2
SRP14	-0.309279	1.23e-08	2
CSTB.1	-0.428785	1.31e-08	2
CANX	-0.263895	1.36e-08	2
BAG3.1	-0.722428	1.49e-08	2
SNHG25	0.603381	1.52e-08	2
2019-09-02	-0.282058	1.8e-08	2
ATF3	-0.351736	1.91e-08	2
NENF	-0.259546	2.05e-08	2
RAB5C	-0.255491	2.33e-08	2
SOD2.1	0.416134	2.47e-08	2
ITGB2	-0.310685	3.3e-08	2
CCDC85B	-0.396272	3.55e-08	2
CST3	-0.446651	3.56e-08	2
MRPL57	-0.306176	3.96e-08	2
PHPT1	-0.288818	4.29e-08	2
BTG1.1	0.32743	4.35e-08	2
SNX3	-0.279388	4.62e-08	2
ARL6IP4	-0.290411	5e-08	2
NPM1	-0.287687	5.13e-08	2
RNASET2	-0.280343	5.15e-08	2
CD86	-0.27308	5.72e-08	2
MGST3	-0.263225	6.19e-08	2
AKAP9	-0.293655	6.49e-08	2
MRPL41	-0.269762	7.13e-08	2
TMEM50A	-0.288999	7.29e-08	2
IGLC2.1	-0.255012	9.62e-08	2
IFI27L2	-0.250461	1.06e-07	2
FCGR2A.1	-0.410094	1.23e-07	2
HMOX1	-0.373084	1.29e-07	2
PHGR1	0.555252	1.38e-07	2
SUMO2	-0.257214	1.42e-07	2
LAMTOR1	-0.266286	1.44e-07	2
MOB1A	-0.270906	1.66e-07	2
SPINT2	-0.340214	2.04e-07	2
CTSH	-0.279411	2.57e-07	2
DNAJB6.1	-0.295101	3.01e-07	2
PRMT2	-0.299544	3.25e-07	2
RNASE6	-0.377535	4.42e-07	2
AURKAIP1	-0.253856	4.52e-07	2
C4orf48	-0.329049	6.82e-07	2
ATP6AP1	-0.27947	1.05e-06	2
PPIB	-0.266168	1.09e-06	2
CEBPB	0.419284	1.17e-06	2
ZFP36L2	-0.306055	1.37e-06	2
TMEM230	-0.302985	1.39e-06	2
HMGB1	-0.316738	1.5e-06	2
UCP2	-0.300681	1.71e-06	2
RNF181	-0.271313	1.75e-06	2
YY1	-0.274775	1.79e-06	2
RILPL2	0.682527	1.83e-06	2
RPS29.1	0.307647	2.09e-06	2
HMGN3	-0.268287	2.09e-06	2
SYAP1	0.630925	2.52e-06	2
FPR1	0.541556	2.96e-06	2
FIS1	-0.267382	3.7e-06	2
RPS19BP1	-0.268706	4.07e-06	2
RRBP1	-0.251828	4.59e-06	2
GPR183	-0.315963	5.58e-06	2
CPM	-0.281053	7.25e-06	2
CD63	-0.312308	8.54e-06	2
SET	-0.267094	8.86e-06	2
MT2A	0.563337	1.35e-05	2
PSME2	-0.273601	1.85e-05	2
RGS2.1	-0.269694	2.64e-05	2
DDX24	-0.302945	3.09e-05	2
SLC11A1.1	0.584994	3.95e-05	2
ZNF331	-0.338238	5.18e-05	2
CD14	-0.31291	5.4e-05	2
HLA-A	-0.251694	7.03e-05	2
JUN	-0.594519	0.0001	2
ACSL1	0.752908	0.000134917	2
IFI6	-0.398867	0.000136738	2
PNRC1.1	0.355509	0.000157359	2
MXD1.1	0.622657	0.000182051	2
NR4A2.1	-0.331017	0.000192827	2
TSC22D3	-0.293309	0.000211097	2
ATP2B1-AS1.1	0.635641	0.000212373	2
LGALS3	-0.305328	0.000215189	2
TREM1.1	0.672921	0.000235682	2
CDKN1A	0.54909	0.000259373	2
AQP9.1	0.673772	0.000260994	2
NFKBIA.1	0.32486	0.000311211	2
PPIA	-0.255553	0.000332694	2
HSPA8	-0.293522	0.000369584	2
TFF1	0.461832	0.000615838	2
DNAJB1.1	-0.667264	0.000772594	2
MCL1	0.398678	0.00109286	2
PSAP.1	-0.320088	0.00168961	2
TNFAIP3.1	0.390305	0.00300836	2
METAP2	-0.258791	0.00398241	2
SERPINB9	0.633802	0.0042932	2
ATP2B1.1	0.550059	0.00864622	2
TNFRSF1B.1	0.632951	0.0114044	2
SLC2A3.1	0.466045	0.0199214	2
LYZ	-0.389844	0.0322492	2
GPNMB.2	1.22403	1.16e-108	3
CCL18	2.03887	1.88e-108	3
FTL.2	1.05065	7.62e-105	3
CTSB.2	1.21496	2.27e-98	3
APOC1.2	1.25064	1.13e-88	3
MMP12.2	1.63387	2.51e-88	3
APOE.2	1.26799	1.77e-87	3
CTSZ.2	1.10636	4.17e-84	3
MMP9.2	1.33281	2.55e-80	3
RNASE1.2	1.0152	5.13e-79	3
RPS27.2	-0.970997	2.62e-78	3
PLD3.2	0.97701	4.91e-78	3
CTSD.2	1.11058	8.85e-78	3
SPP1.2	1.32703	1.62e-76	3
CD68.2	0.891814	5.44e-76	3
FCGR3A.2	0.82239	1.01e-69	3
GM2A.2	0.740876	6.63e-67	3
PLA2G7.2	0.932859	7.3e-65	3
LGMN.2	0.890224	9.01e-65	3
MMP14.2	0.744721	2.52e-64	3
RPL32.2	-0.67907	1.1e-63	3
SCD	0.644364	3.19e-62	3
NR1H3	0.642355	6.91e-62	3
LHFPL2	0.576778	4.18e-61	3
ACP5.2	0.822473	6.62e-61	3
MSR1.2	0.677217	2.29e-58	3
LAMP1.2	0.722303	3.59e-58	3
RPL34.2	-0.772609	6.75e-56	3
TREM2	0.729924	8.39e-56	3
RPS15A.2	-0.677431	4.8e-54	3
SDC3	0.531503	2.13e-52	3
CD84.2	0.562552	4.83e-52	3
RPL18A.1	-0.639255	5.21e-52	3
DAB2.2	0.637767	1.22e-51	3
RPL37.2	-0.751267	1.1e-50	3
NRP1	0.55407	1.23e-50	3
TIMP2.2	0.60577	1.08e-49	3
RPL10.1	-0.591301	2.88e-49	3
LIPA.1	0.782244	3.95e-49	3
VAT1	0.514011	2.6e-48	3
XIST.2	0.692744	5.95e-48	3
SCPEP1.1	0.53214	2.56e-47	3
C1QA.2	0.688684	4.89e-47	3
FMNL2	0.435138	1e-46	3
TGFBI.2	0.727473	1.79e-46	3
CHI3L1	0.913995	2.02e-46	3
CAPG.2	0.723537	5.91e-46	3
THBS1.1	-2.38347	9.21e-46	3
RPS16.1	-0.553128	1.65e-45	3
C1QB.2	0.612598	1.79e-45	3
TFPT	0.454983	3.93e-45	3
NUPR1	1.16124	4.18e-45	3
PSAP.2	0.605791	2.38e-44	3
RPLP2	-0.483771	3.98e-44	3
FPR3.2	0.614631	4.03e-44	3
SIRPA.1	0.504846	7.86e-44	3
RPL41.1	-0.512062	1.01e-43	3
SLC7A8	0.369964	1.42e-43	3
LILRB4.1	0.605632	2.07e-43	3
SCARB2.1	0.570717	2.13e-43	3
RPL35A.1	-0.66312	2.9e-43	3
RPS18	-0.527765	4.06e-43	3
RPS15.1	-0.505428	5.93e-43	3
PLAU	0.467108	6.11e-43	3
RPL11	-0.571058	6.32e-43	3
ARHGAP18.2	0.548215	9.44e-43	3
TGM2.1	0.485069	1.37e-42	3
SPRED1	0.43532	1.43e-42	3
CREG1.2	0.588983	2.05e-42	3
RPS28.1	-0.585377	4.44e-42	3
RAB13.1	0.542316	1.04e-41	3
CTSC.2	0.691218	1.52e-41	3
RPL39.1	-0.634961	1.56e-41	3
RPL28	-0.436666	2.71e-41	3
CSTB.2	0.683833	3.28e-41	3
SNX10.2	0.578318	3.5e-41	3
ATP6AP2.2	0.602136	4.66e-41	3
ATP6V1A.1	0.499106	6.96e-41	3
CTSL.1	0.692811	8.22e-41	3
C1QC.2	0.611456	1.41e-40	3
ADAM9	0.447541	1.83e-39	3
NCEH1	0.410308	9.96e-39	3
GSN.1	0.594876	1.07e-38	3
RPL37A	-0.616506	1.23e-38	3
LAPTM5.1	0.609156	1.51e-38	3
ADAMDEC1	0.622036	2.13e-38	3
RPS12	-0.459804	1e-37	3
TDP2	0.377876	1.09e-37	3
MITF	0.431824	2.65e-37	3
RPS29.2	-0.764383	2.16e-36	3
CD4.1	0.460353	2.83e-36	3
FCGR2A.2	0.67421	4.01e-36	3
CALM3.1	0.50307	4.06e-36	3
TMEM176A.1	0.548988	4.39e-36	3
CD9.1	0.586255	4.88e-36	3
SERF2.1	0.415948	6.15e-36	3
RPS8	-0.549626	1.09e-35	3
PTMS.2	0.548568	1.11e-35	3
SLAMF8	0.416727	2.13e-35	3
TNS3	0.362675	2.21e-35	3
COMT.1	0.471667	3.06e-35	3
TSC22D1	0.451727	3.46e-35	3
C2	0.434805	4.33e-35	3
ABCA1.2	0.514225	4.38e-35	3
PDE4DIP.2	0.488798	7.23e-35	3
CD81.2	0.584019	1.65e-34	3
A2M.2	0.537526	3.08e-34	3
BCAT1.1	0.372507	5.32e-34	3
HEXA.1	0.471701	1.33e-33	3
IGHA1.1	-1.88664	1.49e-33	3
STAT1.1	0.509783	1.58e-33	3
CD276	0.28511	2.32e-33	3
PMP22.2	0.474153	2.39e-33	3
RALA.2	0.56086	4.03e-33	3
FAM96A.1	0.386154	4.33e-33	3
HLA-B	0.41663	5.12e-33	3
SERPING1	0.371956	7.26e-33	3
RNF130.2	0.491587	8.79e-33	3
FABP5.1	0.430265	1.49e-32	3
RPL8.1	-0.562384	2.37e-32	3
SLCO2B1	0.402106	2.6e-32	3
ARL4C.2	0.559479	2.97e-32	3
TMEM176B.2	0.611797	3.41e-32	3
IGKC.1	-2.15292	3.82e-32	3
HLA-DRB5.1	0.559121	5.02e-32	3
BRI3.1	0.555098	5.53e-32	3
CD209	0.373489	7.88e-32	3
GPX3	0.385244	8.77e-32	3
SLC31A1	0.294603	1.19e-31	3
RPL38	-0.610828	1.88e-31	3
ISCU.1	0.417288	3.52e-31	3
GNS	0.43023	5.73e-31	3
MFSD12.1	0.427729	6.97e-31	3
VIM.1	0.446149	7.45e-31	3
ATOX1.1	0.531452	9.05e-31	3
NRP2.2	0.423399	1.23e-30	3
IFNAR1	0.342812	1.36e-30	3
M6PR	0.357108	1.98e-30	3
TTYH3	0.435387	4.36e-30	3
CTSA.1	0.43077	4.51e-30	3
OTOA	0.353425	5.57e-30	3
RPL36.1	-0.580194	6.03e-30	3
MYO5A	0.299654	6.39e-30	3
SPPL2A	0.398206	6.53e-30	3
CALU	0.348243	7.34e-30	3
MFSD1.1	0.372602	8.7e-30	3
SQOR	0.379965	1.47e-29	3
RRAGD	0.34302	1.99e-29	3
FAM213A	0.355304	4.94e-29	3
ABHD2	0.302561	6.61e-29	3
ENG.1	0.409587	9.68e-29	3
BCAP31	0.417617	1.32e-28	3
ACP2	0.250493	1.33e-28	3
FAU.1	-0.474601	1.47e-28	3
IGLC2.2	-2.13471	1.71e-28	3
SDC2	0.491697	2.13e-28	3
MRC1.1	0.448055	2.93e-28	3
PRNP	0.306984	3.79e-28	3
DUSP3	0.306936	5.71e-28	3
APP	0.326991	5.99e-28	3
CALM1.2	0.519345	6.35e-28	3
DMXL2.1	0.319314	1.3e-27	3
SLC17A5	0.290831	1.65e-27	3
PAPSS2	0.324815	1.95e-27	3
FEZ2	0.321365	2.25e-27	3
IL7R.2	0.556387	2.79e-27	3
CYFIP1	0.36235	3e-27	3
FCHO2	0.26253	3.53e-27	3
PHACTR2	0.28536	3.91e-27	3
VTI1B	0.282632	4.49e-27	3
ATP6AP1.1	0.339003	4.55e-27	3
RPS6	-0.484124	5.1e-27	3
G3BP1	0.357537	5.48e-27	3
RALBP1	0.27109	1.12e-26	3
NPL	0.307075	1.36e-26	3
MGLL	0.34911	1.44e-26	3
MAF	0.260053	1.63e-26	3
CXCL16.1	0.418831	1.95e-26	3
TGOLN2	0.339489	2.23e-26	3
RPL13	-0.385939	2.36e-26	3
SCP2	0.410332	2.39e-26	3
MRAS	0.310407	2.56e-26	3
RPS14	-0.410192	3.89e-26	3
RNF13	0.33836	4.04e-26	3
GPR137B	0.347421	5.72e-26	3
ADAM8	0.396495	5.72e-26	3
CAST	0.347589	1.11e-25	3
SNX2	0.30851	1.65e-25	3
RPS19.1	-0.402001	2.29e-25	3
SNX6	0.398999	2.36e-25	3
RPS24	-0.46337	2.7e-25	3
PLEKHO1.1	0.409897	3.78e-25	3
PTAFR	0.265736	5.53e-25	3
PLXDC2	0.289585	8.9e-25	3
BEX3	0.338165	8.95e-25	3
DOK2	0.252176	9.45e-25	3
SMIM30	0.313828	1.22e-24	3
CD86.1	0.360102	1.7e-24	3
H3F3A.1	-0.604564	1.94e-24	3
TMSB4X.1	0.331718	2.17e-24	3
HEXB.1	0.3899	2.37e-24	3
CD59	0.358722	2.96e-24	3
TMEM251	0.272696	3.01e-24	3
SLC15A3	0.296498	4.09e-24	3
SEMA4A	0.353759	4.21e-24	3
GEM	0.41368	7.51e-24	3
CORO1C	0.295734	8e-24	3
GALM	0.270904	8.48e-24	3
CD63.1	0.536365	8.93e-24	3
IFI27L2.1	0.323957	9.55e-24	3
IDH1	0.303515	1.03e-23	3
CD40	0.320683	1.07e-23	3
RAD23A	0.339251	1.12e-23	3
FDX1	0.397651	1.13e-23	3
LAMP2.1	0.286852	1.21e-23	3
SELENOW	0.369247	1.37e-23	3
RPS21.1	-0.691357	1.37e-23	3
RPL21.1	-0.495338	1.76e-23	3
SLAMF7	0.271578	1.89e-23	3
RTN4	0.383231	2.97e-23	3
STAT5A	0.260992	3.86e-23	3
CYBB	0.471096	4.05e-23	3
GNAI2.2	0.386633	8.3e-23	3
RPL13A	-0.355259	9.3e-23	3
RPS3A	-0.485567	1.01e-22	3
RPS27A	-0.393648	1.19e-22	3
ADAP2	0.296265	1.2e-22	3
PDXK	0.308333	1.28e-22	3
SEPT2.1	0.252716	1.43e-22	3
PPT1	0.258531	1.58e-22	3
RPL29	-0.466929	1.83e-22	3
NENF.1	0.353503	2.17e-22	3
IGF2R	0.282091	2.25e-22	3
RPL26	-0.480542	3.03e-22	3
RPS2	-0.410082	3.19e-22	3
WNK1	0.319944	3.54e-22	3
C1orf54.1	0.336919	3.82e-22	3
RASGRP3	0.273485	3.86e-22	3
CXCL9	0.586303	4.02e-22	3
POLR3GL	0.267913	5.03e-22	3
CTSS	0.397448	5.24e-22	3
TNFSF13B	0.371182	5.68e-22	3
SLC16A10.1	0.385486	5.77e-22	3
KCTD12.1	0.254487	5.95e-22	3
GNPTAB	0.312503	6.98e-22	3
MPP1	0.279593	8.45e-22	3
RPL3.1	-0.509444	8.84e-22	3
DONSON	0.253994	9.44e-22	3
RPL35.1	-0.47339	1.03e-21	3
APH1A	0.280667	1.14e-21	3
PAPSS1	0.279819	1.19e-21	3
SUMO3.1	0.352819	1.68e-21	3
PCBD1.1	0.269771	1.83e-21	3
TSPAN4	0.285634	1.83e-21	3
SGPL1	0.334556	2.13e-21	3
GCHFR	0.416717	2.4e-21	3
AREG.1	-1.52719	3.52e-21	3
TMEM51	0.27584	3.91e-21	3
YBX1.1	0.40293	4.59e-21	3
PKM.1	0.414117	5.14e-21	3
RPS5.1	-0.56092	5.31e-21	3
RPS13	-0.46522	5.65e-21	3
BMP2K	0.283615	6.48e-21	3
FBP1	0.471725	8.37e-21	3
YWHAH.1	0.382675	1.21e-20	3
ANXA4	0.26628	1.42e-20	3
OGFRL1.2	0.29842	1.49e-20	3
CANX.1	0.321858	1.64e-20	3
GBP1	0.378111	1.71e-20	3
ARID5B.2	0.353786	1.87e-20	3
SDF4	0.303016	2.06e-20	3
P4HA1	0.284345	2.69e-20	3
GNA13	0.308328	2.75e-20	3
ATP6V1C1	0.254751	2.97e-20	3
SYNGR2.1	0.299266	3.72e-20	3
RPLP1	-0.283571	4.02e-20	3
ACOT13	0.250263	4.43e-20	3
HMOX1.1	0.349236	5.2e-20	3
GRAMD1A	0.283719	5.25e-20	3
CAMK1	0.26562	5.71e-20	3
PTTG1IP.1	0.282759	7.01e-20	3
PEA15	0.323345	9.03e-20	3
C1orf122.1	0.277454	9.19e-20	3
ALCAM.1	0.368371	9.66e-20	3
ANXA2.1	0.426527	9.77e-20	3
AHNAK.1	0.300726	1.1e-19	3
TPP1	0.324003	1.26e-19	3
MCRIP2	0.273639	1.94e-19	3
ASAH1.1	0.354953	2.18e-19	3
RAB5C.1	0.312563	2.47e-19	3
RPS11	-0.38373	2.5e-19	3
RPS7	-0.501627	2.65e-19	3
GRN.1	0.392384	2.65e-19	3
C4orf48.1	0.37647	3.41e-19	3
PRDX3	0.285879	3.65e-19	3
FCGRT.1	0.341064	3.71e-19	3
VKORC1	0.281543	3.95e-19	3
CD109	0.323106	4.1e-19	3
SOAT1	0.260286	4.31e-19	3
VAMP8.1	0.364775	4.8e-19	3
UBA52	-0.343911	5.32e-19	3
RHEB.1	0.304746	5.73e-19	3
RPL18	-0.412241	6.57e-19	3
TPM4.1	0.415022	6.63e-19	3
MT-ATP6	0.315251	7.37e-19	3
NCF2	0.266272	8.2e-19	3
TRAM1	0.260185	8.44e-19	3
PLXND1	0.287773	9.25e-19	3
ATP6V1F	0.337207	1.06e-18	3
RPL12.1	-0.347792	1.7e-18	3
RPS3	-0.409351	1.92e-18	3
FAM20C	0.273649	2.18e-18	3
IL4I1	0.28375	2.25e-18	3
GPX4	0.331252	2.61e-18	3
SLC40A1	0.608697	2.74e-18	3
SLC5A3	0.310298	3.42e-18	3
GNAS	0.277306	4.06e-18	3
UHMK1	0.269854	4.11e-18	3
TIMP1.1	-1.50324	4.45e-18	3
RPS25	-0.397364	4.59e-18	3
CHCHD10.1	0.321204	4.96e-18	3
FTH1.1	0.459098	6.94e-18	3
HDLBP.1	0.260758	7.25e-18	3
PRDX1.1	0.402836	8.1e-18	3
NPTN	0.258809	9.07e-18	3
ATF5	0.435228	9.66e-18	3
P4HB	0.340684	1.26e-17	3
TYROBP	0.321243	1.51e-17	3
OPN3	0.251	1.62e-17	3
HIF1A.1	0.332453	1.62e-17	3
LYZ.1	0.563836	1.89e-17	3
RPL14	-0.44864	2.11e-17	3
LACTB	0.255694	2.19e-17	3
LGALS3.1	0.452967	2.39e-17	3
TMBIM6	0.334408	2.4e-17	3
AP1B1	0.310615	3e-17	3
GLUL	0.393876	7.2e-17	3
H2AFJ	0.250549	7.78e-17	3
RPL31	-0.451863	7.81e-17	3
MTDH	0.339809	7.88e-17	3
PDIA3.1	0.335096	7.89e-17	3
CSF1R.1	0.261475	1e-16	3
VOPP1.1	0.262012	1.1e-16	3
HMG20B	0.259909	1.33e-16	3
CORO1B	0.258568	1.39e-16	3
ITM2B.1	0.392482	1.51e-16	3
ASAP1.1	0.261582	2.32e-16	3
RAB31.1	0.286227	2.6e-16	3
ME2	0.251398	4.39e-16	3
CD14.1	0.421967	5.03e-16	3
ABL2.1	0.336021	6.48e-16	3
WIPF1	0.268465	6.61e-16	3
ITGB2.1	0.369178	8.64e-16	3
RAPGEF1	0.26173	1.05e-15	3
ARPC2.1	0.344476	1.06e-15	3
CLEC5A	0.395081	1.56e-15	3
LGALS1	0.362166	1.68e-15	3
JTB	0.271621	2.19e-15	3
HLA-DMB.1	0.424225	2.28e-15	3
HSP90B1	0.334148	2.8e-15	3
SELENOP	0.306179	4.29e-15	3
RPL6	-0.487893	4.36e-15	3
SPARC	0.347604	7.21e-15	3
ARL6IP5.1	0.339948	7.33e-15	3
RPL23A	-0.38472	8.69e-15	3
HLA-C	0.366201	8.79e-15	3
SLC7A7	0.265019	9.48e-15	3
CAP1	0.28544	1.41e-14	3
TMEM50A.1	0.316407	1.46e-14	3
RPS23	-0.348249	1.59e-14	3
VMO1	0.272481	1.81e-14	3
TNFSF12	0.270472	2.09e-14	3
MRPS15	0.268657	3.48e-14	3
SPI1.1	0.274333	3.68e-14	3
RHOA	0.355325	5.53e-14	3
LGALS9	0.25767	8.08e-14	3
RPL15	-0.36455	8.41e-14	3
RACK1	-0.453914	8.73e-14	3
RPL24	-0.399429	9.37e-14	3
ATP6V0E1	0.275384	1.06e-13	3
FUCA1	0.276034	1.14e-13	3
HLA-DOA	0.285386	1.41e-13	3
RPL36A.2	-0.881233	1.58e-13	3
RPL19	-0.333713	1.61e-13	3
AKR1A1	0.281378	1.7e-13	3
PRDM1	0.294391	1.77e-13	3
CLTA	0.324487	2.22e-13	3
VCAN.1	-1.22953	2.58e-13	3
RPL5	-0.497817	2.99e-13	3
SRGN.1	-0.506245	3.2e-13	3
NPC2.1	0.316717	5.83e-13	3
HLA-DQA1.1	0.342518	2.71e-12	3
CALR	0.31927	3e-12	3
MALAT1	-0.367354	3.06e-12	3
NAMPT.1	-0.815941	4.83e-12	3
BOLA3	0.293079	6.98e-12	3
KLF6	0.392564	8.58e-12	3
NBDY	0.256597	1.06e-11	3
CTSH.1	0.269675	1.15e-11	3
RPL22	-0.387381	1.5e-11	3
RPL7	-0.439401	1.61e-11	3
TXNDC12	0.250034	1.85e-11	3
SGK1.1	0.26896	4.87e-11	3
SAT1.1	-0.361641	9.47e-11	3
PEBP1.1	0.271443	1.09e-10	3
EEF1D.1	-0.525869	1.32e-10	3
S100A10.1	0.334059	1.78e-10	3
RPL27	-0.314525	2.21e-10	3
CD55.1	-1.00968	2.83e-10	3
RPL10A	-0.39899	3.83e-10	3
CD83.1	0.260626	4.44e-10	3
S100A8.2	-2.2963	4.79e-10	3
PABPC1.1	-0.707336	6.17e-10	3
RPL30	-0.280437	2.24e-09	3
FCGR2B	0.27691	2.24e-09	3
AC020656.1.1	-0.754444	2.31e-09	3
CCL20.2	-1.53368	3.24e-09	3
EIF1.1	-0.314463	3.54e-09	3
HLA-A.1	0.2997	3.91e-09	3
H3F3B	-0.345796	4e-09	3
TNFAIP2.1	0.261534	4.87e-09	3
CD74.1	0.2504	6.72e-09	3
SLC25A37.1	-0.933904	6.8e-09	3
MT2A.1	-1.19189	1.23e-08	3
RPS4X	-0.295505	3.9e-08	3
RPS17.1	-0.732692	5.3e-08	3
SNHG25.1	-1.05734	1.31e-07	3
RPL7A	-0.303099	8.03e-06	3
IFITM2.1	-1.014	2.13e-05	3
EEF1A1	-0.252823	2.9e-05	3
DDX5	-0.528825	3.61e-05	3
SAMSN1.2	-0.848797	6.69e-05	3
CCL3.1	-0.715237	0.000855938	3
FOS.1	-0.69689	0.00104857	3
DUSP1	-0.525591	0.00123206	3
SERPINB9.1	-0.766874	0.00836108	3
NR4A3.1	-0.569739	0.00859058	3
EREG.2	-0.962921	0.00918304	3
SYAP1.1	-0.741342	0.0109054	3
RPSA	-0.355629	0.025061	3
KRT8.1	-0.688436	0.029566	3
G0S2.2	1.54289	1.11e-56	4
ATP2B1.2	0.857745	3.53e-54	4
PTGS2.2	1.45849	5.86e-51	4
IL1RN.2	1.44058	2.98e-50	4
INHBA.1	1.61456	1.48e-48	4
EREG.3	1.128	1.05e-44	4
CCL3L1.2	2.23857	6.25e-44	4
BTG1.2	0.748103	4.39e-40	4
AQP9.3	0.679659	8.36e-39	4
IL1A	0.911903	2.85e-37	4
MIR155HG	0.779748	1.45e-36	4
TPT1.1	0.460791	3.41e-36	4
TNIP3	0.818261	2.87e-35	4
IL1B.3	1.14382	4.32e-35	4
BCL2A1.2	0.782035	8.74e-35	4
C15orf48.1	0.876334	1.67e-32	4
CD44.1	0.687267	5.16e-31	4
NFKB1.1	0.637782	2.55e-29	4
FTH1.2	0.689814	2.16e-28	4
NR4A3.2	0.544066	6.33e-28	4
SOD2.2	0.726669	3.5e-27	4
SLC25A37.2	0.51558	4.62e-27	4
SPAG9.1	0.451725	2.55e-26	4
SLC2A3.2	0.674022	3.58e-26	4
RGCC.1	0.812508	1.17e-25	4
ZFYVE16.1	0.438896	2.55e-25	4
NINJ1.1	0.753657	2.69e-25	4
JARID2.1	0.531445	3.89e-25	4
BASP1.3	0.5328	5.86e-25	4
VIM.2	0.584398	7.4e-25	4
KDM6B.1	0.499007	1.19e-24	4
OLR1.3	0.760197	1.37e-24	4
IGKC.2	-2.27699	1.56e-24	4
DUSP4	0.496327	1.68e-24	4
TNFAIP8	0.438285	2.57e-24	4
PLEK.1	0.676662	2.62e-24	4
CXCL8.2	1.39564	3.49e-24	4
CCL4L2.1	1.44207	4.18e-24	4
REL	0.576775	8.42e-24	4
CLEC5A.1	0.594947	1.55e-23	4
GPCPD1.1	0.477427	6.14e-23	4
NBPF19	0.455273	9.24e-23	4
SLAMF9	0.658805	1.95e-22	4
C1QB.3	-1.74797	2.73e-22	4
PNRC1.2	0.533601	2.81e-22	4
CXCL3.1	1.36272	2.87e-22	4
ARL8B	0.438099	5.36e-22	4
CCL3.2	1.70061	1.22e-21	4
FNIP2.1	0.468142	3.92e-21	4
MTF1	0.3048	8.11e-21	4
ARL5B	0.360373	1.46e-20	4
RAPGEF2	0.644695	1.5e-20	4
EHD1	0.438126	1.6e-20	4
JAK1	0.379236	3.92e-20	4
CCL20.3	0.835993	5.19e-20	4
HK2	0.418351	8.66e-20	4
DUSP5	0.254488	2.08e-19	4
IGHA1.2	-1.89418	2.55e-19	4
KMT2E	0.252923	3.58e-19	4
BACH1	0.269545	5.02e-19	4
SLC7A11	0.603727	6.9e-19	4
SERPINB9.2	0.397198	1.12e-18	4
RIPK2	0.402561	1.13e-18	4
C1QA.3	-1.52676	1.47e-18	4
NFE2L2.1	0.31789	2.09e-18	4
C1QC.3	-1.38836	1.36e-17	4
PNRC2	0.3457	2.29e-17	4
OGFRL1.3	0.48137	4.7e-17	4
FNDC3B.1	0.520164	6.35e-17	4
OSBPL8.1	0.525452	7.23e-17	4
GK.2	0.390973	1.03e-16	4
IRAK2	0.298436	1.06e-16	4
PPP1R15B	0.364169	1.1e-16	4
C4orf3	0.387139	1.36e-16	4
ATP13A3.1	0.373624	1.81e-16	4
DENND5A	0.297531	3.33e-16	4
ZFX	0.390151	3.52e-16	4
TNFAIP2.2	0.529975	4.73e-16	4
TNIP1	0.412458	5.39e-16	4
FOS.2	-1.08726	8.65e-16	4
IGLC2.3	-1.97989	9.19e-16	4
BZW1	0.348592	9.3e-16	4
GLIPR2.1	0.362599	1.61e-15	4
CCL4.2	1.01889	2.24e-15	4
NBN	0.565582	2.5e-15	4
ASAP1.2	0.428737	2.67e-15	4
FLNA.1	0.340491	3.09e-15	4
RALA.3	0.496085	4.65e-15	4
BID	0.363714	5.24e-15	4
PIM3.1	0.453821	5.62e-15	4
PTPN1.1	0.44263	7.31e-15	4
UPP1.1	0.329043	8.16e-15	4
ELL2.1	0.29127	8.96e-15	4
ATP2B1-AS1.2	0.421386	1.59e-14	4
ICAM1.1	0.394183	2.93e-14	4
MAP2K3	0.267621	2.94e-14	4
DONSON.1	0.316443	3.09e-14	4
CFLAR.2	0.371818	3.49e-14	4
DRAM1.1	0.388769	3.71e-14	4
HLA-DRB1.2	-0.994681	5.05e-14	4
CXCL2.2	0.816554	5.49e-14	4
BIRC3	0.475298	6.07e-14	4
C1orf122.2	0.467495	6.49e-14	4
SAT1.2	0.337936	6.71e-14	4
PTPRE	0.335387	7.45e-14	4
GNG5	0.30031	7.57e-14	4
MAP4K4	0.322374	7.85e-14	4
NFKBIA.2	0.443324	1.29e-13	4
PMAIP1	0.6089	3.62e-13	4
ABL2.2	0.441652	5.09e-13	4
XIST.3	0.323949	5.21e-13	4
LCP1	0.300117	5.25e-13	4
BNIP3L	0.468951	5.44e-13	4
GUK1	0.31571	7.13e-13	4
NUMB	0.333419	7.95e-13	4
THAP2	0.301902	8.81e-13	4
WTAP.1	0.407021	8.95e-13	4
ANPEP.1	0.35254	1.56e-12	4
NFKBIZ.1	0.345145	2.9e-12	4
UBE2J1	0.287615	3.04e-12	4
SPP1.3	0.981679	3.87e-12	4
CD83.2	0.361041	5.13e-12	4
PDE4B.2	0.290471	5.79e-12	4
IL6R.1	0.427258	7.5e-12	4
TNFRSF1B.2	0.275153	8.03e-12	4
ERO1A	0.317595	8.8e-12	4
ARFGAP3.1	0.322399	8.88e-12	4
SLC5A3.1	0.333317	9.15e-12	4
TNFAIP6	0.304023	1.47e-11	4
ZBTB43.1	0.280479	1.7e-11	4
PPIF.2	0.344329	2.04e-11	4
BCAT1.2	0.327814	2.36e-11	4
UBC.2	-0.877391	2.41e-11	4
TPM4.2	0.335992	3.01e-11	4
APOE.3	-1.76414	3.22e-11	4
USP12	0.358824	3.56e-11	4
EIF1.2	0.252684	4.29e-11	4
CARD19	0.287541	4.36e-11	4
ARPC2.2	0.305785	5.7e-11	4
SLC44A1	0.336296	6.57e-11	4
TLNRD1	0.267586	1.25e-10	4
P4HA1.1	0.315458	1.52e-10	4
RHEB.2	0.283579	2.09e-10	4
NR3C1	0.29426	3.32e-10	4
NRP2.3	0.382606	3.39e-10	4
CSTB.3	0.521899	3.44e-10	4
ZNF706	0.269757	4.76e-10	4
ITM2B.2	-0.825173	5.41e-10	4
TNF	0.727527	6.37e-10	4
SH3BP5.1	0.352313	7.56e-10	4
DUSP6	0.442659	7.83e-10	4
CYBA	-0.561696	8.21e-10	4
SDC2.1	0.35703	1.46e-09	4
PPP4R2	0.253565	1.48e-09	4
IVNS1ABP	0.334518	1.59e-09	4
SMIM3	0.290537	1.87e-09	4
RPS6KA3	0.266701	2.72e-09	4
MAP3K13	0.274695	2.82e-09	4
DNAJB1.2	-1.23433	3.06e-09	4
ATP6V1G1	0.293351	3.59e-09	4
LDHA	0.291653	4.77e-09	4
CXCL1.1	1.58066	7.56e-09	4
LGALS2	0.457067	1.02e-08	4
TNFAIP3.2	0.402474	2e-08	4
RAB13.2	0.37358	3.18e-08	4
DSE	0.297363	3.48e-08	4
FAM107B	0.286642	3.76e-08	4
PLAUR.2	0.342582	5.46e-08	4
HSPA1B.3	-1.30075	8.42e-08	4
PEA15.1	0.252383	8.97e-08	4
ANKRD28	0.290407	1.1e-07	4
TMED5	0.259467	1.26e-07	4
CCRL2	0.354191	1.62e-07	4
SLC39A8	0.269808	2.56e-07	4
S100A10.2	0.35086	2.8e-07	4
FNDC3A	0.319454	4.01e-07	4
HMGA1	0.324376	5.06e-07	4
PTMA.1	-0.296824	6.56e-07	4
CREM.1	0.284415	8.26e-07	4
EML4	0.274138	8.39e-07	4
WARS	0.281445	1.08e-06	4
RPS27.3	-0.396278	1.33e-06	4
EIF1B.2	0.276084	1.43e-06	4
ARID5B.3	0.465248	1.57e-06	4
LITAF.1	0.377163	2.45e-06	4
LIMS1.1	0.309014	3.36e-06	4
SRGN.2	0.300304	3.68e-06	4
JUN.1	-1.05989	4.86e-06	4
FBP1.1	0.36718	5.97e-06	4
PDE4DIP.3	0.250477	1.07e-05	4
CD82	0.273239	1.11e-05	4
SNHG25.2	-0.928501	1.11e-05	4
IER3.2	0.295795	1.48e-05	4
AC020656.1.2	-0.878827	1.79e-05	4
IFI27	-1.09995	3.25e-05	4
PHLDA1	0.266481	3.76e-05	4
THBS1.2	-0.912278	0.000107042	4
TWISTNB	0.60889	0.000137286	4
CD74.2	-0.421861	0.000191454	4
TMEM176A.2	-0.641307	0.00019889	4
RPL36.2	-0.350129	0.000307267	4
B2M	-0.268528	0.000331602	4
RPS29.3	-0.461719	0.000357247	4
KRT8.2	-0.838683	0.000550479	4
HSPA8.1	-0.726307	0.000593497	4
IL7R.3	0.304946	0.000672661	4
HSPA1A.3	-1.03514	0.000684769	4
UBB.2	-0.73308	0.00095603	4
RGS2.3	-0.703211	0.00112212	4
ACSL4	0.258447	0.00148205	4
APOC1.3	-0.982406	0.0015215	4
GRN.2	-0.611852	0.00190925	4
HLA-DRA.1	-0.45001	0.00193066	4
HLA-DQB1.1	-0.724745	0.00200877	4
MT1X	0.827731	0.00352049	4
RNASE1.3	-0.956802	0.00367981	4
TMSB4X.2	0.263062	0.00455656	4
CST3.1	-0.310129	0.00481364	4
ACP5.3	-0.758286	0.0072111	4
MS4A6A.1	-0.65534	0.0140535	4
TXNIP.1	-0.780682	0.0186869	4
HLA-DQA1.2	-0.654212	0.025064	4
HLA-DPA1.1	-0.538385	0.0326557	4
IFITM3.2	-0.757245	0.0454911	4
HSPB1.3	-1.20178	0.0455635	4
CALM2	-0.592443	0.04567	4
C1QC.4	1.24849	6.38e-100	5
C1QB.4	1.3006	1.05e-93	5
C1QA.4	1.21278	2.72e-91	5
SELENOP.1	1.67139	5.48e-87	5
RGS1.2	0.989268	1.49e-69	5
CD74.3	0.79185	3.72e-67	5
SLC40A1.1	1.08379	1.82e-63	5
STAB1	0.974811	3.76e-59	5
GPR34	0.759011	6.21e-53	5
TMEM176B.4	0.823212	1.4e-52	5
PDK4	0.990983	3.11e-48	5
MS4A6A.2	0.767957	1.06e-45	5
ITM2B.3	0.795426	6.39e-45	5
FOLR2	0.9329	1.34e-44	5
HLA-DPA1.2	0.814667	2.04e-44	5
HLA-DRB1.3	0.908886	4.5e-44	5
IL2RA	0.813045	1.51e-43	5
APOE.4	0.971958	7.22e-43	5
SLCO2B1.1	0.719215	1.82e-42	5
HLA-DQA1.3	0.876441	7.31e-42	5
PLTP	0.719749	5.22e-40	5
HES1	1.00377	1.28e-38	5
HLA-DRA.2	0.653692	7.98e-38	5
LPAR6	0.608184	1.16e-36	5
AXL	0.604335	4.5e-36	5
HLA-DMA.2	0.708529	1.15e-35	5
HLA-DQB1.2	0.67964	1.48e-35	5
KCNMA1	0.522865	1.93e-34	5
AKR1B1	0.639561	3.03e-34	5
HLA-DMB.2	0.662471	3.71e-34	5
MS4A4A	0.823955	2.1e-33	5
HLA-DPB1.1	0.608432	2.94e-32	5
DAB2.3	0.752497	1.09e-31	5
CTSC.3	0.652828	1.33e-31	5
FUCA1.1	0.683402	4.76e-31	5
TMEM176A.3	0.634084	3.57e-30	5
RNASE1.4	1.08366	6.89e-30	5
PLD3.4	0.581825	5.48e-29	5
HERPUD1.1	0.633663	5.66e-28	5
ZNF331.1	0.779052	6.79e-28	5
RGS2.4	0.47972	1.75e-27	5
SGK1.3	0.628901	2.97e-27	5
ACP5.4	0.835837	1.21e-26	5
FCGRT.3	0.623692	1.36e-26	5
FCGR2A.3	0.607653	5.29e-26	5
APOC1.4	0.6359	8.39e-26	5
FRMD4A	0.562342	1.01e-25	5
FILIP1L	0.735925	1.09e-25	5
LGMN.4	0.621612	1.1e-25	5
CTSZ.3	0.541323	2.22e-25	5
SERPINF1	0.514177	3.63e-24	5
G0S2.3	-1.88964	6.76e-24	5
MS4A7.1	0.644422	7.57e-24	5
A2M.3	0.531105	2.1e-23	5
CAPZB.1	0.541904	3.42e-23	5
GRN.3	0.525594	3.67e-23	5
FGL2	0.578898	6.35e-23	5
CD81.3	0.489914	6.87e-23	5
ZFAND5	0.568209	7.92e-23	5
CTSD.4	0.495733	1.55e-22	5
ADAMDEC1.1	0.558004	2.72e-22	5
FCGR3A.4	0.587032	4.51e-22	5
ID3	0.50387	7.2e-22	5
AP2A2	0.526857	7.74e-22	5
RB1	0.492453	8.63e-22	5
YWHAH.2	0.495679	6.26e-21	5
TFDP2	0.699224	6.65e-21	5
CST3.2	0.521264	7.68e-21	5
PSAP.4	0.475508	9.83e-21	5
CREG1.3	0.50183	1.71e-20	5
S100A9.4	-2.00308	3.64e-20	5
AKAP9.1	0.417232	5.71e-20	5
PEBP1.3	0.37369	7.87e-20	5
RASSF4.1	0.518676	8.55e-20	5
CEBPD.1	0.44641	1.46e-19	5
C2.1	0.489326	1.88e-19	5
RNASET2.2	0.458895	4.62e-19	5
FPR3.4	0.53031	6.04e-19	5
NPC2.3	0.419898	1.76e-18	5
LAIR1	0.450445	1.99e-18	5
NR4A2.2	0.615211	3.13e-18	5
FTH1.3	-0.70947	4.4e-18	5
CFD.1	0.434352	2.94e-17	5
PTMS.3	0.456855	3.4e-17	5
RNASE6.1	0.497954	4.37e-17	5
VSIG4	0.645616	7.38e-17	5
VAMP8.2	0.40228	8.81e-17	5
MAF.1	0.476337	1.57e-16	5
MGST3.1	0.465858	2.37e-16	5
IFI27.1	0.602065	2.49e-16	5
LGALS3BP	0.342921	3.67e-16	5
LAPTM5.3	0.382788	3.71e-16	5
CTSB.3	0.269433	1.09e-15	5
DDX24.1	0.451207	1.33e-15	5
LMNA.1	0.574758	2.09e-15	5
S100A8.4	-2.65188	2.22e-15	5
ARL4C.3	0.553487	2.27e-15	5
CPM.1	0.478029	2.68e-15	5
ZFP36L2.2	0.442207	7.17e-15	5
GOLIM4	0.439985	1.05e-14	5
NUPR1.1	0.421967	1.08e-14	5
PRMT9	0.382549	1.23e-14	5
CD14.2	0.443848	1.25e-14	5
SNHG12	0.311415	1.35e-14	5
ADAP2.1	0.520125	1.51e-14	5
C1orf54.2	0.505748	2.53e-14	5
MAFB	0.263283	3.48e-14	5
EREG.4	-1.4507	4.19e-14	5
HLA-E.1	0.397812	5.2e-14	5
NCF4	0.450051	6.95e-14	5
KRT19	0.319148	8.31e-14	5
ANKH	0.439437	8.75e-14	5
ATF3.1	0.428194	1.18e-13	5
MFSD1.2	0.413634	1.94e-13	5
EPB41L2	0.425287	2.18e-13	5
SH3BGRL3	-0.53565	3.46e-13	5
TXNIP.2	0.551095	3.53e-13	5
ARHGAP18.3	0.502888	3.85e-13	5
TSC22D3.2	0.333262	5.32e-13	5
GADD45B	0.308378	9.08e-13	5
CD163.1	0.321927	1.43e-12	5
CSF1R.2	0.463151	1.5e-12	5
MSR1.4	0.398199	1.93e-12	5
NUDT16	0.297995	2.02e-12	5
KCNQ1OT1	0.675888	2.05e-12	5
CLN8	0.461587	2.15e-12	5
TIMP1.2	-1.5137	2.21e-12	5
FOSB.1	0.415867	2.75e-12	5
ITPR2	0.382731	3.83e-12	5
PABPC4	0.493594	5.77e-12	5
CD24	0.383626	6.93e-12	5
RGS10.1	0.332735	7.8e-12	5
AKR1A1.1	0.313338	8.34e-12	5
SERPING1.1	0.423656	8.76e-12	5
IGSF6	0.469093	1.3e-11	5
HLA-DRB5.2	0.565719	1.36e-11	5
PMP22.3	0.406866	1.4e-11	5
MMP12.3	0.40457	1.56e-11	5
CTSA.2	0.330637	1.6e-11	5
CD300A	0.375351	1.62e-11	5
CAPG.3	0.407364	1.78e-11	5
RNF130.3	0.337093	1.86e-11	5
ATP1B3.2	0.475943	1.9e-11	5
ST14	0.332405	2.03e-11	5
FUS	0.397093	2.04e-11	5
VCAN.2	-1.34361	2.98e-11	5
RNF213.1	0.284385	3.06e-11	5
BMP2K.1	0.367986	3.8e-11	5
HLA-DOA.1	0.381455	4.47e-11	5
ZFHX3	0.336989	4.82e-11	5
PRDX1.3	0.338725	7.57e-11	5
C3AR1	0.299742	8.84e-11	5
AP1B1.1	0.402869	1.23e-10	5
DNASE2	0.3501	1.42e-10	5
EIF4A1	0.272581	1.44e-10	5
TIMP2.3	0.33566	1.47e-10	5
FOS.3	0.610444	1.63e-10	5
NDUFA4	0.291667	1.66e-10	5
SDS.2	0.399944	2.87e-10	5
TFRC.1	0.405736	3.04e-10	5
JPT1	0.345945	4.09e-10	5
CD68.3	0.302536	4.87e-10	5
ABHD12	0.308339	7.64e-10	5
TCF4	0.396574	1.35e-09	5
ATP5IF1	0.270719	1.36e-09	5
SLA	0.269681	1.45e-09	5
NCF1	0.30805	1.97e-09	5
TREM2.1	0.465539	2.07e-09	5
HEXA.2	0.368302	2.47e-09	5
TUBB4B.1	0.350758	2.63e-09	5
TSPAN4.1	0.369069	2.91e-09	5
LAMP2.2	0.272497	3.42e-09	5
KRT8.3	0.427536	3.6e-09	5
PIGR	0.26465	4.04e-09	5
HIST1H4C	0.307825	4.43e-09	5
MANBA	0.304778	8.01e-09	5
BCL2A1.3	-1.01859	8.88e-09	5
LAPTM4A.1	0.298491	1.1e-08	5
CD4.2	0.37439	1.27e-08	5
CD9.2	0.368544	1.83e-08	5
KRT18	0.258182	2.34e-08	5
PPIB.1	0.287672	3.31e-08	5
CPVL	0.3832	4.64e-08	5
SYNGR2.2	0.333695	5.2e-08	5
TFF1.1	0.302366	5.48e-08	5
FRMD4B	0.347737	5.56e-08	5
MRC1.2	0.492262	6.42e-08	5
IL18	0.296351	8.81e-08	5
SELENOS	0.36758	9.26e-08	5
DPP7.1	0.250261	1e-07	5
NUCKS1.1	0.34282	1.07e-07	5
GNAI2.3	0.282738	1.41e-07	5
RAC1	0.281722	1.83e-07	5
CCDC107	0.263612	2.05e-07	5
QKI.1	0.319113	2.09e-07	5
SGPL1.1	0.315307	2.93e-07	5
ZFP36.1	0.250252	3.01e-07	5
BST2	0.315795	3.02e-07	5
JUN.2	0.30135	3.58e-07	5
CALM2.1	0.250834	3.93e-07	5
MLEC	0.32576	4.57e-07	5
SPCS2	0.278091	6.24e-07	5
RBPJ	0.374819	6.51e-07	5
TTYH3.1	0.317356	6.83e-07	5
SNX6.1	0.322801	9.19e-07	5
PIK3R1	0.250467	1.07e-06	5
PHGR1.1	0.287281	1.38e-06	5
AP2M1	0.312944	1.42e-06	5
LIPA.2	0.272643	1.45e-06	5
CREBL2	0.363271	1.48e-06	5
ABHD5	0.286904	1.75e-06	5
TMEM59	0.267632	1.79e-06	5
PRMT2.1	0.327039	2.18e-06	5
SWAP70	0.371499	2.65e-06	5
IL1RN.3	-1.21203	2.75e-06	5
ARRB2	0.289534	3.19e-06	5
PECAM1	0.313042	3.34e-06	5
AGR2.1	0.257208	3.45e-06	5
KCTD12.2	0.287118	3.48e-06	5
TMEM14C.1	0.281957	3.83e-06	5
CISD2	0.293188	3.84e-06	5
CANX.2	0.268717	5.13e-06	5
TIPARP	0.252768	5.74e-06	5
RPN2	0.256595	7.66e-06	5
GNB4	0.292714	7.8e-06	5
EGR1.3	0.262544	1.07e-05	5
TMED9	0.275173	1.24e-05	5
PTBP1	0.267327	1.34e-05	5
CD52	-0.791054	1.42e-05	5
SDCCAG8	0.284729	1.63e-05	5
FKBP2	0.256474	1.93e-05	5
TNFRSF14	0.273792	2.37e-05	5
DNMT1	0.310457	2.56e-05	5
HLA-DQA2	0.364088	2.87e-05	5
JUNB.1	0.344517	2.96e-05	5
GAA	0.32893	3.21e-05	5
PRPF38B	0.29078	3.24e-05	5
IL1B.4	-1.39477	3.59e-05	5
SCPEP1.2	0.256935	3.95e-05	5
CD44.2	-0.607936	4.57e-05	5
RDX	0.32439	4.62e-05	5
SRGN.3	-0.395769	5.13e-05	5
EIF1.3	-0.30668	5.47e-05	5
SCAMP2	0.322078	5.95e-05	5
NASP	0.260936	6.56e-05	5
AKAP13	0.304057	6.69e-05	5
SMIM25.1	-0.713388	6.73e-05	5
CD302	0.273785	7.08e-05	5
NCOA4	0.263394	8.35e-05	5
SLC8A1	0.27005	0.000109114	5
HEXB.2	0.264143	0.000124051	5
PTTG1IP.2	0.252385	0.000141	5
HDLBP.2	0.250091	0.000187232	5
INSIG1.1	0.280005	0.000188725	5
PPCS	0.250458	0.000213234	5
RPS16.2	-0.278463	0.000222522	5
ENG.2	0.32209	0.000316163	5
ACP2.1	0.294872	0.000345605	5
MMP14.3	0.268322	0.000454494	5
RPL21.2	-0.301599	0.000880233	5
SPATS2L	0.300532	0.00106596	5
ALOX5AP	0.306396	0.00130837	5
MTRNR2L12	0.391596	0.00136391	5
RPS8.1	-0.305627	0.00142031	5
RPL32.3	-0.266293	0.00190361	5
SLAMF8.1	0.269809	0.00204749	5
PLAU.1	0.310981	0.00291502	5
CTSH.2	0.25843	0.00325612	5
BASP1.4	-0.772929	0.00447848	5
SLC16A10.2	0.361351	0.00530877	5
C15orf48.2	-0.939326	0.00623296	5
CD40.1	0.287581	0.00919499	5
RPS24.1	-0.270497	0.0155317	5
SLC25A37.3	-0.801218	0.0212662	5
IQGAP2	0.323537	0.02636	5
KIF1B	0.378573	0.0319686	5
IDH2	0.262658	0.0389343	5
GTSE1	0.923088	5.92e-166	12
TOP2A	1.82029	2.68e-156	12
DLGAP5	0.510532	3.13e-137	12
CEP55	0.691128	2.26e-134	12
CENPF	1.35883	1.81e-127	12
MKI67	1.22605	1.19e-119	12
CDK1	0.732893	9.21e-116	12
SHCBP1	0.770145	5.39e-109	12
HMMR	0.711847	3.01e-102	12
TPX2	0.714229	2.31e-95	12
TYMS	0.960413	1.91e-94	12
CENPM	0.679098	3.09e-87	12
PCLAF	1.3607	2.17e-84	12
CENPA	0.371566	3.94e-81	12
UBE2C	1.12051	7.68e-76	12
RRM2	0.696068	4.83e-74	12
BIRC5	0.841116	1.38e-70	12
ATAD2	0.67226	2.44e-65	12
CLSPN	0.895223	1.07e-63	12
TACC3	0.594336	1.1e-62	12
ESCO2	0.512605	2.26e-59	12
CDKN3	0.478774	2.09e-58	12
NUSAP1	0.842011	1.65e-57	12
TMEM106C	0.688356	9.97e-56	12
FOXM1	0.29705	8.7e-53	12
TK1	0.802308	2.23e-51	12
AURKB	0.514765	3.4e-50	12
CDC20	0.509658	3.34e-49	12
STMN1	1.42927	9.6e-49	12
CIP2A	0.527842	7.73e-48	12
MAD2L1	0.336151	2.58e-47	12
SMC2	0.671791	2.48e-46	12
HELLS	0.552287	5.84e-45	12
PRR11	0.556342	2.08e-44	12
NCAPH	0.399786	3.02e-41	12
RAD51AP1	0.439119	1.13e-40	12
CKS1B	1.15311	4.24e-40	12
CENPE	0.57248	2.36e-39	12
PTTG1	1.00851	9.39e-38	12
DTYMK	0.938584	7.09e-33	12
MCM3	0.365926	3.41e-32	12
MCM6	0.286258	8.74e-31	12
SPDL1	0.583574	8.99e-31	12
NCAPD3	0.360522	3.15e-30	12
NCAPD2	0.364057	2.68e-28	12
GGH	0.453756	3.18e-28	12
CENPN	0.309852	1.27e-24	12
CENPW	0.605316	1.59e-24	12
GINS4	0.251587	1.63e-24	12
CENPU	0.364936	2.37e-24	12
TMPO	0.639065	4.03e-24	12
SMC4	0.810609	6.02e-24	12
TUBG1	0.290389	1.92e-23	12
DNMT1.1	1.04752	1.25e-22	12
UBE2S	0.881876	1.8e-22	12
RRM1	0.46886	2.45e-21	12
CKAP2	0.488055	3.57e-20	12
MCM5	0.43502	9.38e-20	12
PCNA	0.61022	1.72e-19	12
CCDC34	0.32582	5.53e-19	12
CCDC18	0.374784	5.54e-18	12
H2AFX	0.671465	6.04e-17	12
GMNN	0.356184	1.35e-16	12
USP1	0.405246	1.68e-16	12
KIAA0100	0.32393	2.15e-16	12
BARD1	0.475548	2.97e-16	12
HIST1H4C.1	1.82942	8.02e-16	12
AURKA	0.267164	1.48e-15	12
H2AFZ	1.3867	8.29e-15	12
HMGN2	1.46191	8.46e-15	12
ANP32E	0.702709	9.94e-15	12
POLR3K	0.340632	1.31e-14	12
CHAF1A	0.368155	3.75e-14	12
PUS7L	0.27546	4.36e-14	12
RPL39L	0.357833	5.18e-14	12
HMGB3	0.486753	5.45e-14	12
DHFR	0.434195	7.96e-14	12
NCAPH2	0.498952	1.9e-13	12
BCL2L12	0.285299	3.48e-13	12
MZT1	0.468536	4.23e-13	12
CBX5	0.476824	6.03e-13	12
DDX39A	0.372906	8.01e-13	12
VDAC3	0.541531	1.35e-12	12
HMGB2.1	0.926277	3.51e-12	12
PHF19	0.383789	4.33e-12	12
RPL26L1	0.608517	5.76e-12	12
FAM111A	0.33708	6.23e-12	12
CTNNAL1	0.291367	6.55e-12	12
HNRNPAB	0.794374	1.82e-11	12
PSIP1	0.351224	2.39e-11	12
CENPX	0.625209	3.21e-11	12
PARP1	0.482833	3.43e-11	12
SMC1A	0.51356	3.94e-11	12
DCK	0.508146	5.8e-11	12
C16orf87	0.334465	7.52e-11	12
HINT2	0.514969	7.86e-11	12
SKA2	0.456811	1.15e-10	12
PIEZO1	0.32707	1.42e-10	12
DUT	0.520822	1.86e-10	12
NUCKS1.2	0.98519	3.72e-10	12
NASP.1	0.550198	3.93e-10	12
BRD7	0.544426	5e-10	12
ZDHHC12	0.609672	6.7e-10	12
KHSRP	0.603017	8.18e-10	12
LMNB1	0.522495	1.35e-09	12
RALY	0.530846	1.41e-09	12
SUZ12	0.42871	1.86e-09	12
TUBA1B.1	1.31587	1.94e-09	12
Z93930.2	0.354032	2.08e-09	12
DEK.1	1.01313	2.52e-09	12
RANGAP1	0.351907	2.91e-09	12
SAE1	0.313341	3.29e-09	12
TUBB.1	1.33311	4.03e-09	12
LSM4	0.603993	4.32e-09	12
EGR2	0.388577	5e-09	12
HMGB1.1	1.0093	5.03e-09	12
SSRP1	0.409497	5.17e-09	12
SMC3	0.529248	7.9e-09	12
UQCC2	0.355746	9.75e-09	12
RSRC1	0.596322	1.34e-08	12
RANBP1	0.671198	1.37e-08	12
SLC25A11	0.626732	1.49e-08	12
KPNA2	0.565655	1.7e-08	12
SVIP	0.348256	2.24e-08	12
NPM3	0.302541	2.65e-08	12
NUCB2	0.308841	2.84e-08	12
BAZ1B	0.544824	3.19e-08	12
RPA3	0.63555	3.27e-08	12
ILKAP	0.325869	4.15e-08	12
COMMD4	0.442716	5.18e-08	12
SLC1A5	0.28738	5.53e-08	12
ANP32B	0.83653	8.44e-08	12
SUPT16H	0.321763	1.07e-07	12
TNFAIP8L1	0.265085	1.07e-07	12
GAS2L1	0.253751	1.38e-07	12
GPS2	0.471548	1.49e-07	12
SNRNP25	0.354422	1.64e-07	12
MZT2A	0.492683	2.24e-07	12
CEP57	0.336788	2.5e-07	12
NELFE	0.416493	3.26e-07	12
POLE3	0.344445	4.05e-07	12
RNASEH2B	0.286327	4.58e-07	12
MRPS18C	0.358661	5.29e-07	12
SMARCA4	0.308729	5.38e-07	12
CMSS1	0.358998	5.64e-07	12
IDH2.1	0.63398	6.18e-07	12
GPAA1	0.369947	6.96e-07	12
NUTF2	0.446295	7.13e-07	12
VAC14	0.273934	7.99e-07	12
MRPL12	0.520156	1.13e-06	12
PGP	0.39951	1.15e-06	12
MZT2B.1	0.689033	1.29e-06	12
NMT1	0.578716	1.47e-06	12
2019-09-11	0.283151	2.4e-06	12
HNRNPF	0.450729	2.74e-06	12
FBL	0.303589	2.85e-06	12
SIL1	0.328431	3.18e-06	12
SLC29A1	0.36646	3.41e-06	12
STARD3NL	0.320758	3.42e-06	12
PSMC1	0.594928	3.76e-06	12
IGFBP4	0.255212	3.94e-06	12
PAXX	0.347404	3.97e-06	12
PSMD14	0.471584	4.86e-06	12
CYC1	0.494849	5.08e-06	12
AP1M1	0.290511	5.25e-06	12
XPO1	0.283041	6.81e-06	12
ERH	0.582269	7.2e-06	12
SIVA1	0.625606	8.03e-06	12
CBFB	0.442879	9.87e-06	12
ITFG1	0.264653	1.18e-05	12
THOC7	0.471842	1.63e-05	12
CARHSP1	0.420956	1.66e-05	12
TBL1XR1	0.346205	1.72e-05	12
GNPDA1	0.425333	1.83e-05	12
TMEM160	0.475481	2.33e-05	12
SMIM15	0.412626	2.79e-05	12
MRPL18	0.572498	2.8e-05	12
RBBP6	0.298052	2.8e-05	12
MPLKIP	0.301728	2.82e-05	12
SNRNP70	0.33566	2.83e-05	12
PTMS.4	0.728516	2.89e-05	12
TPM1	0.475956	3.05e-05	12
LGALS3BP.1	0.740717	3.29e-05	12
PIN1	0.337816	3.36e-05	12
MRPS7	0.341526	3.36e-05	12
SNRPD1	0.40775	3.4e-05	12
ACER3	0.250829	3.56e-05	12
DCTPP1	0.298246	4.24e-05	12
RUVBL2	0.463268	4.6e-05	12
DGCR6L	0.327571	4.83e-05	12
ERAP2	0.331241	5.17e-05	12
SLC8B1	0.31286	5.39e-05	12
SHMT2	0.450652	5.44e-05	12
PFDN1	0.478804	6.21e-05	12
CBX1	0.298231	6.53e-05	12
UBTF	0.287655	6.62e-05	12
YWHAH.3	0.771695	7.05e-05	12
LGALS9.1	0.471463	7.6e-05	12
MAPK13	0.269263	7.66e-05	12
PLGRKT	0.34321	8.32e-05	12
TNFRSF9	0.395716	8.41e-05	12
YEATS4	0.348229	9.42e-05	12
SMARCA5	0.404152	9.77e-05	12
DUS1L	0.317654	0.000100202	12
E2F4	0.302212	0.000101	12
TMEM147	0.393459	0.000101592	12
PPP1CC	0.353609	0.000114652	12
ARL6IP1	0.783539	0.000116301	12
EMC8	0.287925	0.000119521	12
PTMA.2	0.568781	0.000137832	12
STAG1	0.305337	0.000141416	12
PRMT2.2	0.492076	0.00014927	12
TENT5A	0.461514	0.000161355	12
TUBA1C	0.611871	0.000170767	12
ABHD17A	0.251756	0.000178348	12
ILF2	0.351059	0.000189637	12
HNRNPR	0.263725	0.000190001	12
KPNB1	0.5749	0.000214911	12
CXCL10	0.643984	0.000222307	12
HP1BP3	0.425187	0.000224248	12
HSPA6.1	0.338708	0.000239554	12
ATF7IP2	0.475842	0.000239933	12
TPR	0.312721	0.000254831	12
SNRPF	0.443513	0.000267325	12
NUDT1	0.331273	0.000271408	12
KIAA2013	0.480041	0.000273268	12
RAB14	0.384767	0.000273371	12
LAT2	0.352255	0.000287662	12
PPP6R1	0.27474	0.000313968	12
SOCS1	0.286434	0.000321097	12
PA2G4	0.551466	0.000329972	12
TARS	0.298932	0.000373796	12
CLIP1	0.306823	0.000382232	12
SPATS2L.1	0.293227	0.000386214	12
MRPL34	0.412372	0.000399036	12
RPL22L1	0.523231	0.00041657	12
PHACTR4	0.298153	0.000423698	12
SLC20A1	0.407499	0.000445681	12
HNRNPD	0.427073	0.000451746	12
H2AFV	0.658362	0.000462316	12
LMO4	0.355181	0.000498065	12
RGS1.3	0.819018	0.000510846	12
PAK1	0.344802	0.000517243	12
C1QC.5	0.588506	0.000522962	12
STARD7	0.325382	0.000528016	12
PDIA4	0.310474	0.000570367	12
SNRPB	0.397558	0.000591059	12
SET.1	0.596021	0.000657578	12
NAPRT	0.255565	0.000659288	12
CKS2	0.487598	0.000672975	12
BRI3BP	0.33189	0.000693682	12
PPM1G	0.446791	0.000695132	12
GADD45B.1	0.617613	0.000709743	12
NRDC	0.302927	0.000710848	12
PCM1	0.580325	0.000711725	12
CHCHD5	0.381767	0.000753619	12
RAB8A	0.333101	0.000833855	12
MRPL52	0.301316	0.000852643	12
JUN.3	0.613275	0.000897257	12
PTBP1.1	0.264123	0.000902069	12
HS3ST1	0.330963	0.000973474	12
HDGF	0.381393	0.000976827	12
RC3H1	0.387576	0.00101634	12
NXF1	0.513706	0.0010173	12
ZCRB1	0.335136	0.00103389	12
MRPL51	0.628467	0.00106856	12
ATP5PF	0.532512	0.00107887	12
TAF15	0.590816	0.00115849	12
PSMD1	0.341181	0.00116945	12
DCXR	0.448797	0.00118869	12
FTH1.4	-1.05068	0.00120368	12
CDK13	0.400232	0.00130152	12
LARP7	0.42578	0.00132605	12
SCML1	0.487766	0.00135471	12
ARPP19	0.391665	0.00142166	12
BOLA3.1	0.272474	0.0015355	12
NDUFA13	0.471196	0.00184993	12
JOSD2	0.277467	0.00194143	12
PDCD2	0.283718	0.0020044	12
C6orf48	0.255	0.00211057	12
LSM3	0.547991	0.00218317	12
TMEM51.1	0.388046	0.00220057	12
SRSF1	0.307173	0.00239229	12
APOPT1	0.264277	0.00255031	12
CETN2	0.262203	0.00271581	12
EIF5B	0.287586	0.00277185	12
MPC2	0.272885	0.00300164	12
GTF2A2	0.250445	0.00306994	12
RAD21	0.300569	0.00352836	12
FAM207A	0.259626	0.00366742	12
WDR83OS	0.384383	0.00390498	12
RBM8A	0.381119	0.00418617	12
NXT1	0.267006	0.00428372	12
TMCO1	0.349196	0.00430222	12
NENF.2	0.324599	0.00453328	12
GALM.1	0.260185	0.00459557	12
HSPD1.1	0.596642	0.00472687	12
HPRT1	0.302147	0.00476367	12
CDK4	0.318966	0.0047884	12
MMP12.4	0.295984	0.00539328	12
ARHGAP18.4	0.569782	0.00546822	12
VPS29	0.328048	0.00550917	12
DNAJA4.1	0.365203	0.00551436	12
TSPAN3	0.375081	0.00638499	12
CSNK2B	0.346317	0.00649112	12
NDUFV3	0.465997	0.00657224	12
EGR1.4	0.565208	0.0067894	12
KIAA0930	0.252946	0.00680807	12
C1QB.5	0.509252	0.00688517	12
RAN	0.570061	0.0069937	12
ARHGDIA	0.40026	0.00734688	12
HIST1H1C	0.321572	0.00772133	12
SRP9	0.315621	0.00800325	12
DNAJC19	0.266014	0.00827853	12
SREK1	0.684725	0.0083987	12
CKLF	0.536309	0.00881363	12
NAGA	0.31131	0.00893946	12
HSPE1	0.473286	0.0101559	12
PTGES3	0.416261	0.0107718	12
BHLHE40	0.371613	0.0109541	12
GRSF1	0.293731	0.0120784	12
ADSS	0.259518	0.0123421	12
SGPL1.2	0.260741	0.0124564	12
THRAP3	0.427929	0.0126001	12
ITGB1BP1	0.363951	0.0128061	12
NDUFB7	0.350119	0.0132377	12
KIF5B	0.455715	0.0133893	12
AURKAIP1.1	0.465512	0.0137085	12
SLC25A39	0.268172	0.0140938	12
DDRGK1	0.282459	0.0152367	12
LDHB	0.496932	0.0153138	12
PDCD5	0.283369	0.0154772	12
BAG3.4	0.48759	0.0161619	12
SETD3	0.276885	0.017633	12
ATP5F1A	0.282481	0.0177408	12
LSM2	0.390943	0.0197665	12
SELENOW.1	0.413125	0.0201162	12
ING2	0.287256	0.0204576	12
MMP14.4	0.509366	0.0208138	12
YIF1B	0.319697	0.0212143	12
EPN1	0.522822	0.0219641	12
CHCHD2	0.514198	0.0242666	12
CORO1A	0.406768	0.0250055	12
COA6	0.2732	0.0258792	12
YWHAQ	0.409268	0.02631	12
NDUFA6	0.257414	0.0265182	12
CLINT1	0.444708	0.0270743	12
TRIM26	0.310081	0.0275035	12
LMAN2	0.374778	0.0282079	12
C19orf53	0.363147	0.0284704	12
DCP1A	0.258827	0.0295844	12
G3BP1.1	0.301475	0.0304751	12
RBX1	0.262587	0.0317733	12
YWHAE	0.470907	0.0324014	12
TRMT112	0.256212	0.0329193	12
NDUFAF8	0.279497	0.0331039	12
ASL	0.399292	0.0331619	12
SERBP1	0.427434	0.0333419	12
IER3IP1	0.385837	0.0362836	12
DPYSL2	0.366195	0.0386553	12
MRPL41.1	0.389297	0.0393159	12
TXNL4A	0.259865	0.0400166	12
NDUFA2	0.294797	0.0418943	12
HMGCS1	0.337186	0.043661	12
VOPP1.2	0.284852	0.0438793	12
TXNDC17	0.334371	0.0443878	12
NONO	0.302263	0.045412	12
NRP1.2	0.39087	0.047219	12
GNB4.1	0.37364	0.0492737	12
HES1.1	0.601723	0.0494362	12
POLR2J	0.296839	0.0498152	12
