## Supplementary tables for "Single cell genomic characterization reveals the cellular reprogramming of the gastric tumor microenvironment": Supplementary table S7.xlsx

### Sheet: Supplementary table S7
gene	avg_logFC	p_val_adj	cluster
BIRC3	3.57731	1.29118e-10	tumor specific DCs
CCL22	2.68904	0.00769291	tumor specific DCs
G0S2	2.3746	0.00769291	tumor specific DCs
SAT1	2.35305	5.05225e-09	tumor specific DCs
CCR7	2.20341	6.31297e-10	tumor specific DCs
IL7R	2.20021	1.05798e-05	tumor specific DCs
CCL19	2.11563	0.000435396	tumor specific DCs
ID2	2.02219	3.24992e-07	tumor specific DCs
BTG1	1.99117	1.30342e-09	tumor specific DCs
MARCKS	1.94587	4.58305e-06	tumor specific DCs
DUSP4	1.94162	4.3878e-05	tumor specific DCs
ZFAND5	1.92507	5.07278e-08	tumor specific DCs
IDO1	1.85766	0.000435396	tumor specific DCs
PPA1	1.83823	3.75872e-05	tumor specific DCs
TNFAIP2	1.78665	0.00113459	tumor specific DCs
BASP1	1.75798	2.33423e-06	tumor specific DCs
FSCN1	1.69328	4.19116e-05	tumor specific DCs
GPX4	1.68464	1.72144e-08	tumor specific DCs
CD83	1.67394	1.4732e-08	tumor specific DCs
CFLAR	1.67341	1.25498e-06	tumor specific DCs
CST7	1.66705	0.0103203	tumor specific DCs
SAMSN1	1.64834	4.84692e-07	tumor specific DCs
TMSB10	1.62547	1.37315e-10	tumor specific DCs
TXN	1.58478	3.00995e-05	tumor specific DCs
LGALS1	1.53868	0.00100404	tumor specific DCs
GADD45A	1.53081	0.0394315	tumor specific DCs
RAB9A	1.52484	5.01091e-05	tumor specific DCs
PMAIP1	1.49425	0.000386666	tumor specific DCs
FILIP1L	1.49005	0.00301039	tumor specific DCs
TMEM176A	1.45719	0.000218182	tumor specific DCs
TNFAIP3	1.45662	0.0154974	tumor specific DCs
LAMP3	1.42536	4.27312e-05	tumor specific DCs
NRP2	1.41581	0.000118228	tumor specific DCs
PNRC1	1.40114	4.74608e-07	tumor specific DCs
RASSF4	1.3985	0.000154204	tumor specific DCs
FNBP1	1.32108	7.25848e-07	tumor specific DCs
GPR157	1.31047	0.00162751	tumor specific DCs
BCL2A1	1.30831	0.0041843	tumor specific DCs
DAPP1	1.30356	0.000281026	tumor specific DCs
ACTB	1.29189	3.036e-07	tumor specific DCs
ZFP36L1	1.24765	0.0248723	tumor specific DCs
CSF2RA	1.22514	0.0276836	tumor specific DCs
NUB1	1.21425	0.0371501	tumor specific DCs
COTL1	1.20267	0.00892367	tumor specific DCs
NFKBIA	1.19875	5.4647e-05	tumor specific DCs
PELI1	1.19868	0.0127445	tumor specific DCs
REL	1.19477	8.49315e-05	tumor specific DCs
TMEM176B	1.17021	0.000647426	tumor specific DCs
ZFAS1	1.157	0.000787135	tumor specific DCs
NFKB1	1.14458	0.00251901	tumor specific DCs
ATOX1	1.14086	0.0199312	tumor specific DCs
LYST	1.09511	0.00383867	tumor specific DCs
H2AFZ	1.0819	0.00804393	tumor specific DCs
NEAT1	1.08053	0.0364951	tumor specific DCs
IL32	1.07046	0.0279943	tumor specific DCs
TMSB4X	1.06959	1.77574e-07	tumor specific DCs
LAD1	1.06795	0.000913573	tumor specific DCs
DUSP5	1.06616	0.0113811	tumor specific DCs
STK4	1.0396	0.0127975	tumor specific DCs
CLIC2	0.998139	0.01222	tumor specific DCs
TUBA1C	0.994827	0.0362229	tumor specific DCs
TYMP	0.959456	0.0159995	tumor specific DCs
ACTG1	0.857857	0.00231311	tumor specific DCs
GAPDH	0.812588	0.0320849	tumor specific DCs
RPS28	-0.406266	0.0249858	tumor specific DCs
RPL23A	-0.459301	0.0234107	tumor specific DCs
RPL6	-0.492106	0.0214553	tumor specific DCs
RPL37A	-0.518506	0.00210733	tumor specific DCs
RPLP0	-0.557499	0.00642744	tumor specific DCs
KRT10	-0.610119	0.0438012	tumor specific DCs
MGST2	-0.664351	0.00991136	tumor specific DCs
ZFAT	-0.742576	0.00852566	tumor specific DCs
IGF2R	-0.750197	0.0229266	tumor specific DCs
SRP14	-0.770323	0.0434085	tumor specific DCs
FERMT3	-0.781661	0.0288259	tumor specific DCs
PHF14	-0.795415	0.0179857	tumor specific DCs
ITPR2	-0.798153	0.011051	tumor specific DCs
GAPT	-0.800606	0.0229266	tumor specific DCs
CORO1C	-0.809655	0.00615107	tumor specific DCs
BLNK	-0.812589	0.0229266	tumor specific DCs
LILRB1	-0.820837	0.00110795	tumor specific DCs
ADA	-0.829653	0.00528769	tumor specific DCs
PMEPA1	-0.831774	0.00636181	tumor specific DCs
LRRC26	-0.832672	0.00310615	tumor specific DCs
ABHD15	-0.833561	0.00852566	tumor specific DCs
SFT2D2	-0.839366	0.0239195	tumor specific DCs
HCST	-0.841088	0.0159841	tumor specific DCs
SCAMP5	-0.842837	0.0229266	tumor specific DCs
CD53	-0.845004	0.0174888	tumor specific DCs
ARPC3	-0.849653	0.000171087	tumor specific DCs
ATP13A2	-0.858622	0.00852566	tumor specific DCs
MBP	-0.861823	0.0374194	tumor specific DCs
SKAP2	-0.876515	0.0286814	tumor specific DCs
TMEM59	-0.909762	0.023536	tumor specific DCs
AP3S1	-0.916799	0.00218188	tumor specific DCs
UNC93B1	-0.917363	0.00148731	tumor specific DCs
DERL3	-0.922061	0.0310679	tumor specific DCs
NCF1	-0.925587	0.00852566	tumor specific DCs
IL16	-0.936377	0.000386668	tumor specific DCs
CXXC5	-0.943075	0.0484752	tumor specific DCs
VEGFB	-0.945158	0.00575503	tumor specific DCs
PFKFB2	-0.948863	0.00600225	tumor specific DCs
HLA-DMB	-0.949814	0.0120851	tumor specific DCs
RAC2	-0.951199	0.00145355	tumor specific DCs
OFD1	-0.954755	0.000423436	tumor specific DCs
SSR4	-0.960716	0.0017354	tumor specific DCs
ARPC1B	-0.962394	0.0165201	tumor specific DCs
TRIM22	-0.967296	6.07728e-05	tumor specific DCs
SPN	-0.968387	0.00496195	tumor specific DCs
XBP1	-0.971052	0.000751094	tumor specific DCs
STMN1	-0.979871	0.0104317	tumor specific DCs
SYK	-0.995406	0.00751421	tumor specific DCs
IRF2BP2	-0.995512	0.00892367	tumor specific DCs
SIDT1	-1.01445	0.00342023	tumor specific DCs
PAXX	-1.03275	0.00706094	tumor specific DCs
INPP4A	-1.03363	1.15852e-05	tumor specific DCs
THBD	-1.04913	0.0423283	tumor specific DCs
LINC00996	-1.05043	0.00310615	tumor specific DCs
SLC7A5	-1.06524	0.011659	tumor specific DCs
CYBB	-1.06621	0.000255555	tumor specific DCs
2019-09-09	-1.06986	0.0492498	tumor specific DCs
SSR1	-1.07563	0.000114769	tumor specific DCs
RHEX	-1.07924	0.000386668	tumor specific DCs
CYBA	-1.08369	0.00317477	tumor specific DCs
MAPKAPK2	-1.08519	0.000648606	tumor specific DCs
NUCB2	-1.09082	0.011769	tumor specific DCs
MEF2C	-1.09679	0.00236339	tumor specific DCs
COBLL1	-1.11755	0.00852566	tumor specific DCs
TPM2	-1.11928	0.0151291	tumor specific DCs
CYB561A3	-1.12302	0.00164738	tumor specific DCs
NPC2	-1.12391	0.00669346	tumor specific DCs
S100A4	-1.12696	0.00805756	tumor specific DCs
CCDC69	-1.13753	5.81199e-06	tumor specific DCs
CD4	-1.13812	0.0019858	tumor specific DCs
RUBCN	-1.14499	0.000665889	tumor specific DCs
CREB3L2	-1.15045	5.43953e-05	tumor specific DCs
HERPUD1	-1.15224	8.56987e-05	tumor specific DCs
APP	-1.15257	0.00411631	tumor specific DCs
VAMP8	-1.16283	0.00221949	tumor specific DCs
OTULINL	-1.16777	9.31835e-05	tumor specific DCs
LILRB4	-1.18084	2.18035e-05	tumor specific DCs
MS4A6A	-1.18276	0.00440568	tumor specific DCs
TNFRSF21	-1.19341	0.000386668	tumor specific DCs
RRBP1	-1.19544	6.82709e-05	tumor specific DCs
FAM129C	-1.22091	0.000131942	tumor specific DCs
CORO1A	-1.24394	0.000213378	tumor specific DCs
SMPD3	-1.26608	0.000131942	tumor specific DCs
TSPAN13	-1.27085	0.000505672	tumor specific DCs
UCP2	-1.27659	0.000156676	tumor specific DCs
PRKCB	-1.2999	3.8418e-06	tumor specific DCs
CD2AP	-1.30856	1.23612e-05	tumor specific DCs
ERP29	-1.31705	6.9315e-05	tumor specific DCs
SELL	-1.31737	2.0642e-05	tumor specific DCs
CD37	-1.3193	0.000801715	tumor specific DCs
HSP90B1	-1.32708	0.00030805	tumor specific DCs
IL3RA	-1.33791	4.25799e-07	tumor specific DCs
CD164	-1.37376	4.30372e-06	tumor specific DCs
MAP1A	-1.39939	4.25799e-07	tumor specific DCs
DSTN	-1.40053	0.00119771	tumor specific DCs
ZFP36L2	-1.4059	0.000441772	tumor specific DCs
BCL11A	-1.40823	0.00468886	tumor specific DCs
SAMHD1	-1.42721	4.09917e-06	tumor specific DCs
TGFBI	-1.453	7.63114e-09	tumor specific DCs
SEL1L3	-1.46137	8.42098e-07	tumor specific DCs
SCT	-1.46498	0.00110795	tumor specific DCs
PLP2	-1.46687	2.08574e-07	tumor specific DCs
FCER1G	-1.48017	0.000100015	tumor specific DCs
CTSB	-1.48027	7.38539e-07	tumor specific DCs
SERPINF1	-1.57812	1.17661e-06	tumor specific DCs
RNASET2	-1.58838	2.36755e-05	tumor specific DCs
RNASE6	-1.61055	1.41003e-06	tumor specific DCs
PTPRE	-1.61496	9.16812e-07	tumor specific DCs
LTB	-1.63649	0.0101643	tumor specific DCs
IRF8	-1.63696	8.35242e-05	tumor specific DCs
CXCR3	-1.66682	4.71514e-06	tumor specific DCs
MPEG1	-1.67839	8.22524e-09	tumor specific DCs
SOX4	-1.70135	0.0433738	tumor specific DCs
LILRA4	-1.71608	9.98292e-09	tumor specific DCs
TCF4	-1.74398	5.40988e-08	tumor specific DCs
PLD4	-1.74656	2.70206e-09	tumor specific DCs
CLIC3	-1.77212	2.92322e-08	tumor specific DCs
MZB1	-1.78027	4.55069e-06	tumor specific DCs
NR3C1	-1.82987	8.02137e-07	tumor specific DCs
ITM2C	-1.87365	2.56511e-09	tumor specific DCs
CLN8	-1.94799	8.052e-08	tumor specific DCs
C12orf75	-1.96625	4.95639e-09	tumor specific DCs
PPP1R14B	-1.97616	4.69025e-09	tumor specific DCs
JCHAIN	-2.06781	9.80913e-08	tumor specific DCs
ALOX5AP	-2.19829	3.9779e-11	tumor specific DCs
IRF7	-2.23387	2.15793e-08	tumor specific DCs
PLAC8	-2.47088	1.30978e-10	tumor specific DCs
GZMB	-3.51672	1.48478e-13	tumor specific DCs
GZMB	3.51672	1.48478e-13	PBMC+tumor DCs
PLAC8	2.47088	1.30978e-10	PBMC+tumor DCs
IRF7	2.23387	2.15793e-08	PBMC+tumor DCs
ALOX5AP	2.19829	3.9779e-11	PBMC+tumor DCs
JCHAIN	2.06781	9.80913e-08	PBMC+tumor DCs
PPP1R14B	1.97616	4.69025e-09	PBMC+tumor DCs
C12orf75	1.96625	4.95639e-09	PBMC+tumor DCs
CLN8	1.94799	8.052e-08	PBMC+tumor DCs
ITM2C	1.87365	2.56511e-09	PBMC+tumor DCs
NR3C1	1.82987	8.02137e-07	PBMC+tumor DCs
MZB1	1.78027	4.55069e-06	PBMC+tumor DCs
CLIC3	1.77212	2.92322e-08	PBMC+tumor DCs
PLD4	1.74656	2.70206e-09	PBMC+tumor DCs
TCF4	1.74398	5.40988e-08	PBMC+tumor DCs
LILRA4	1.71608	9.98292e-09	PBMC+tumor DCs
SOX4	1.70135	0.0433738	PBMC+tumor DCs
MPEG1	1.67839	8.22524e-09	PBMC+tumor DCs
CXCR3	1.66682	4.71514e-06	PBMC+tumor DCs
IRF8	1.63696	8.35242e-05	PBMC+tumor DCs
LTB	1.63649	0.0101643	PBMC+tumor DCs
PTPRE	1.61496	9.16812e-07	PBMC+tumor DCs
RNASE6	1.61055	1.41003e-06	PBMC+tumor DCs
RNASET2	1.58838	2.36755e-05	PBMC+tumor DCs
SERPINF1	1.57812	1.17661e-06	PBMC+tumor DCs
CTSB	1.48027	7.38539e-07	PBMC+tumor DCs
FCER1G	1.48017	0.000100015	PBMC+tumor DCs
PLP2	1.46687	2.08574e-07	PBMC+tumor DCs
SCT	1.46498	0.00110795	PBMC+tumor DCs
SEL1L3	1.46137	8.42098e-07	PBMC+tumor DCs
TGFBI	1.453	7.63114e-09	PBMC+tumor DCs
SAMHD1	1.42721	4.09917e-06	PBMC+tumor DCs
BCL11A	1.40823	0.00468886	PBMC+tumor DCs
ZFP36L2	1.4059	0.000441772	PBMC+tumor DCs
DSTN	1.40053	0.00119771	PBMC+tumor DCs
MAP1A	1.39939	4.25799e-07	PBMC+tumor DCs
CD164	1.37376	4.30372e-06	PBMC+tumor DCs
IL3RA	1.33791	4.25799e-07	PBMC+tumor DCs
HSP90B1	1.32708	0.00030805	PBMC+tumor DCs
CD37	1.3193	0.000801715	PBMC+tumor DCs
SELL	1.31737	2.0642e-05	PBMC+tumor DCs
ERP29	1.31705	6.9315e-05	PBMC+tumor DCs
CD2AP	1.30856	1.23612e-05	PBMC+tumor DCs
PRKCB	1.2999	3.8418e-06	PBMC+tumor DCs
UCP2	1.27659	0.000156676	PBMC+tumor DCs
TSPAN13	1.27085	0.000505672	PBMC+tumor DCs
SMPD3	1.26608	0.000131942	PBMC+tumor DCs
CORO1A	1.24394	0.000213378	PBMC+tumor DCs
FAM129C	1.22091	0.000131942	PBMC+tumor DCs
RRBP1	1.19544	6.82709e-05	PBMC+tumor DCs
TNFRSF21	1.19341	0.000386668	PBMC+tumor DCs
MS4A6A	1.18276	0.00440568	PBMC+tumor DCs
LILRB4	1.18084	2.18035e-05	PBMC+tumor DCs
OTULINL	1.16777	9.31835e-05	PBMC+tumor DCs
VAMP8	1.16283	0.00221949	PBMC+tumor DCs
APP	1.15257	0.00411631	PBMC+tumor DCs
HERPUD1	1.15224	8.56987e-05	PBMC+tumor DCs
CREB3L2	1.15045	5.43953e-05	PBMC+tumor DCs
RUBCN	1.14499	0.000665889	PBMC+tumor DCs
CD4	1.13812	0.0019858	PBMC+tumor DCs
CCDC69	1.13753	5.81199e-06	PBMC+tumor DCs
S100A4	1.12696	0.00805756	PBMC+tumor DCs
NPC2	1.12391	0.00669346	PBMC+tumor DCs
CYB561A3	1.12302	0.00164738	PBMC+tumor DCs
TPM2	1.11928	0.0151291	PBMC+tumor DCs
COBLL1	1.11755	0.00852566	PBMC+tumor DCs
MEF2C	1.09679	0.00236339	PBMC+tumor DCs
NUCB2	1.09082	0.011769	PBMC+tumor DCs
MAPKAPK2	1.08519	0.000648606	PBMC+tumor DCs
CYBA	1.08369	0.00317477	PBMC+tumor DCs
RHEX	1.07924	0.000386668	PBMC+tumor DCs
SSR1	1.07563	0.000114769	PBMC+tumor DCs
2019-09-09	1.06986	0.0492498	PBMC+tumor DCs
CYBB	1.06621	0.000255555	PBMC+tumor DCs
SLC7A5	1.06524	0.011659	PBMC+tumor DCs
LINC00996	1.05043	0.00310615	PBMC+tumor DCs
THBD	1.04913	0.0423283	PBMC+tumor DCs
INPP4A	1.03363	1.15852e-05	PBMC+tumor DCs
PAXX	1.03275	0.00706094	PBMC+tumor DCs
SIDT1	1.01445	0.00342023	PBMC+tumor DCs
IRF2BP2	0.995512	0.00892367	PBMC+tumor DCs
SYK	0.995406	0.00751421	PBMC+tumor DCs
STMN1	0.979871	0.0104317	PBMC+tumor DCs
XBP1	0.971052	0.000751094	PBMC+tumor DCs
SPN	0.968387	0.00496195	PBMC+tumor DCs
TRIM22	0.967296	6.07728e-05	PBMC+tumor DCs
ARPC1B	0.962394	0.0165201	PBMC+tumor DCs
SSR4	0.960716	0.0017354	PBMC+tumor DCs
OFD1	0.954755	0.000423436	PBMC+tumor DCs
RAC2	0.951199	0.00145355	PBMC+tumor DCs
HLA-DMB	0.949814	0.0120851	PBMC+tumor DCs
PFKFB2	0.948863	0.00600225	PBMC+tumor DCs
VEGFB	0.945158	0.00575503	PBMC+tumor DCs
CXXC5	0.943075	0.0484752	PBMC+tumor DCs
IL16	0.936377	0.000386668	PBMC+tumor DCs
NCF1	0.925587	0.00852566	PBMC+tumor DCs
DERL3	0.922061	0.0310679	PBMC+tumor DCs
UNC93B1	0.917363	0.00148731	PBMC+tumor DCs
AP3S1	0.916799	0.00218188	PBMC+tumor DCs
TMEM59	0.909762	0.023536	PBMC+tumor DCs
SKAP2	0.876515	0.0286814	PBMC+tumor DCs
MBP	0.861823	0.0374194	PBMC+tumor DCs
ATP13A2	0.858622	0.00852566	PBMC+tumor DCs
ARPC3	0.849653	0.000171087	PBMC+tumor DCs
CD53	0.845004	0.0174888	PBMC+tumor DCs
SCAMP5	0.842837	0.0229266	PBMC+tumor DCs
HCST	0.841088	0.0159841	PBMC+tumor DCs
SFT2D2	0.839366	0.0239195	PBMC+tumor DCs
ABHD15	0.833561	0.00852566	PBMC+tumor DCs
LRRC26	0.832672	0.00310615	PBMC+tumor DCs
PMEPA1	0.831774	0.00636181	PBMC+tumor DCs
ADA	0.829653	0.00528769	PBMC+tumor DCs
LILRB1	0.820837	0.00110795	PBMC+tumor DCs
BLNK	0.812589	0.0229266	PBMC+tumor DCs
CORO1C	0.809655	0.00615107	PBMC+tumor DCs
GAPT	0.800606	0.0229266	PBMC+tumor DCs
ITPR2	0.798153	0.011051	PBMC+tumor DCs
PHF14	0.795415	0.0179857	PBMC+tumor DCs
FERMT3	0.781661	0.0288259	PBMC+tumor DCs
SRP14	0.770323	0.0434085	PBMC+tumor DCs
IGF2R	0.750197	0.0229266	PBMC+tumor DCs
ZFAT	0.742576	0.00852566	PBMC+tumor DCs
MGST2	0.664351	0.00991136	PBMC+tumor DCs
KRT10	0.610119	0.0438012	PBMC+tumor DCs
RPLP0	0.557499	0.00642744	PBMC+tumor DCs
RPL37A	0.518506	0.00210733	PBMC+tumor DCs
RPL6	0.492106	0.0214553	PBMC+tumor DCs
RPL23A	0.459301	0.0234107	PBMC+tumor DCs
RPS28	0.406266	0.0249858	PBMC+tumor DCs
GAPDH	-0.812588	0.0320849	PBMC+tumor DCs
ACTG1	-0.857857	0.00231311	PBMC+tumor DCs
TYMP	-0.959456	0.0159995	PBMC+tumor DCs
TUBA1C	-0.994827	0.0362229	PBMC+tumor DCs
CLIC2	-0.998139	0.01222	PBMC+tumor DCs
STK4	-1.0396	0.0127975	PBMC+tumor DCs
DUSP5	-1.06616	0.0113811	PBMC+tumor DCs
LAD1	-1.06795	0.000913573	PBMC+tumor DCs
TMSB4X	-1.06959	1.77574e-07	PBMC+tumor DCs
IL32	-1.07046	0.0279943	PBMC+tumor DCs
NEAT1	-1.08053	0.0364951	PBMC+tumor DCs
H2AFZ	-1.0819	0.00804393	PBMC+tumor DCs
LYST	-1.09511	0.00383867	PBMC+tumor DCs
ATOX1	-1.14086	0.0199312	PBMC+tumor DCs
NFKB1	-1.14458	0.00251901	PBMC+tumor DCs
ZFAS1	-1.157	0.000787135	PBMC+tumor DCs
TMEM176B	-1.17021	0.000647426	PBMC+tumor DCs
REL	-1.19477	8.49315e-05	PBMC+tumor DCs
PELI1	-1.19868	0.0127445	PBMC+tumor DCs
NFKBIA	-1.19875	5.4647e-05	PBMC+tumor DCs
COTL1	-1.20267	0.00892367	PBMC+tumor DCs
NUB1	-1.21425	0.0371501	PBMC+tumor DCs
CSF2RA	-1.22514	0.0276836	PBMC+tumor DCs
ZFP36L1	-1.24765	0.0248723	PBMC+tumor DCs
ACTB	-1.29189	3.036e-07	PBMC+tumor DCs
DAPP1	-1.30356	0.000281026	PBMC+tumor DCs
BCL2A1	-1.30831	0.0041843	PBMC+tumor DCs
GPR157	-1.31047	0.00162751	PBMC+tumor DCs
FNBP1	-1.32108	7.25848e-07	PBMC+tumor DCs
RASSF4	-1.3985	0.000154204	PBMC+tumor DCs
PNRC1	-1.40114	4.74608e-07	PBMC+tumor DCs
NRP2	-1.41581	0.000118228	PBMC+tumor DCs
LAMP3	-1.42536	4.27312e-05	PBMC+tumor DCs
TNFAIP3	-1.45662	0.0154974	PBMC+tumor DCs
TMEM176A	-1.45719	0.000218182	PBMC+tumor DCs
FILIP1L	-1.49005	0.00301039	PBMC+tumor DCs
PMAIP1	-1.49425	0.000386666	PBMC+tumor DCs
RAB9A	-1.52484	5.01091e-05	PBMC+tumor DCs
GADD45A	-1.53081	0.0394315	PBMC+tumor DCs
LGALS1	-1.53868	0.00100404	PBMC+tumor DCs
TXN	-1.58478	3.00995e-05	PBMC+tumor DCs
TMSB10	-1.62547	1.37315e-10	PBMC+tumor DCs
SAMSN1	-1.64834	4.84692e-07	PBMC+tumor DCs
CST7	-1.66705	0.0103203	PBMC+tumor DCs
CFLAR	-1.67341	1.25498e-06	PBMC+tumor DCs
CD83	-1.67394	1.4732e-08	PBMC+tumor DCs
GPX4	-1.68464	1.72144e-08	PBMC+tumor DCs
FSCN1	-1.69328	4.19116e-05	PBMC+tumor DCs
BASP1	-1.75798	2.33423e-06	PBMC+tumor DCs
TNFAIP2	-1.78665	0.00113459	PBMC+tumor DCs
PPA1	-1.83823	3.75872e-05	PBMC+tumor DCs
IDO1	-1.85766	0.000435396	PBMC+tumor DCs
ZFAND5	-1.92507	5.07278e-08	PBMC+tumor DCs
DUSP4	-1.94162	4.3878e-05	PBMC+tumor DCs
MARCKS	-1.94587	4.58305e-06	PBMC+tumor DCs
BTG1	-1.99117	1.30342e-09	PBMC+tumor DCs
ID2	-2.02219	3.24992e-07	PBMC+tumor DCs
CCL19	-2.11563	0.000435396	PBMC+tumor DCs
IL7R	-2.20021	1.05798e-05	PBMC+tumor DCs
CCR7	-2.20341	6.31297e-10	PBMC+tumor DCs
SAT1	-2.35305	5.05225e-09	PBMC+tumor DCs
G0S2	-2.3746	0.00769291	PBMC+tumor DCs
CCL22	-2.68904	0.00769291	PBMC+tumor DCs
BIRC3	-3.57731	1.29118e-10	PBMC+tumor DCs
