## Supplementary tables for "Single cell genomic characterization reveals the cellular reprogramming of the gastric tumor microenvironment": Supplementary table S8.xlsx

### Sheet: Supplementary table S8
c7_pathway	cluster	cell_type
GSE10463_CD40L_AND_VA347_VS_CD40L_IN_DC_DN	0	macrophage
GSE18791_CTRL_VS_NEWCASTLE_VIRUS_DC_1H_UP	0	macrophage
GSE18791_UNSTIM_VS_NEWCATSLE_VIRUS_DC_1H_UP	0	macrophage
GSE18791_UNSTIM_VS_NEWCATSLE_VIRUS_DC_2H_UP	0	macrophage
GSE22886_NEUTROPHIL_VS_MONOCYTE_UP	0	macrophage
GSE29618_PRE_VS_DAY7_FLU_VACCINE_PDC_UP	0	macrophage
GSE29618_PRE_VS_DAY7_POST_LAIV_FLU_VACCINE_PDC_UP	0	macrophage
GSE9988_LPS_VS_LOW_LPS_MONOCYTE_UP	0	macrophage
GSE9988_LPS_VS_LOW_LPS_MONOCYTE_DN	0	macrophage
GSE1740_UNSTIM_VS_IFNA_STIMULATED_MCSF_DERIVED_MACROPHAGE_UP	0	macrophage
GSE8921_UNSTIM_0H_VS_TLR1_2_STIM_MONOCYTE_3H_DN	0	macrophage
GSE4748_LPS_VS_LPS_AND_CYANOBACTERIUM_LPSLIKE_STIM_DC_3H_DN	0	macrophage
GSE4811_CLASSSICALY_ACTIVATED_VS_TYPE_2_ACTIVATED_MACROPHAGE_DN	0	macrophage
GSE5589_WT_VS_IL10_KO_LPS_AND_IL10_STIM_MACROPHAGE_180MIN_DN	0	macrophage
GSE6259_DEC205_POS_DC_VS_BCELL_UP	0	macrophage
GSE9946_MATURE_STIMULATORY_VS_PROSTAGLANDINE2_TREATED_MATURE_DC_DN	0	macrophage
GSE9946_LISTERIA_INF_MATURE_VS_PROSTAGLANDINE2_TREATED_MATURE_DC_DN	0	macrophage
GSE22935_WT_VS_MYD88_KO_MACROPHAGE_DN	0	macrophage
GSE16385_UNTREATED_VS_12H_IFNG_TNF_TREATED_MACROPHAGE_UP	0	macrophage
GSE23502_BM_VS_COLON_TUMOR_HDC_KO_MYELOID_DERIVED_SUPPRESSOR_CELL_UP	0	macrophage
GSE17721_CTRL_VS_LPS_24H_BMDC_UP	1	monocytes
GSE18791_CTRL_VS_NEWCASTLE_VIRUS_DC_2H_UP	1	monocytes
GSE18791_UNSTIM_VS_NEWCATSLE_VIRUS_DC_1H_DN	1	monocytes
GSE22886_DAY0_VS_DAY1_MONOCYTE_IN_CULTURE_UP	1	monocytes
GSE22886_DAY0_VS_DAY7_MONOCYTE_IN_CULTURE_UP	1	monocytes
GSE22886_DC_VS_MONOCYTE_DN	1	monocytes
GSE22886_NAIVE_CD4_TCELL_VS_MONOCYTE_DN	1	monocytes
GSE3982_DC_VS_NEUTROPHIL_LPS_STIM_DN	1	monocytes
GSE8868_SPLEEN_VS_INTESTINE_CD11B_POS_CD11C_NEG_DC_UP	1	monocytes
GSE9988_ANTI_TREM1_VS_CTRL_TREATED_MONOCYTES_DN	1	monocytes
GSE8921_UNSTIM_0H_VS_TLR1_2_STIM_MONOCYTE_3H_UP	1	monocytes
GSE4984_UNTREATED_VS_GALECTIN1_TREATED_DC_UP	1	monocytes
GSE5589_WT_VS_IL10_KO_LPS_AND_IL6_STIM_MACROPHAGE_45MIN_DN	1	monocytes
GSE10147_IL3_VS_IL3_AND_CPG_STIM_PDC_UP	1	monocytes
GSE16385_MONOCYTE_VS_MACROPHAGE_DN	1	monocytes
GSE25088_IL4_VS_IL4_AND_ROSIGLITAZONE_STIM_STAT6_KO_MACROPHAGE_DAY10_UP	1	monocytes
GSE25088_ROSIGLITAZONE_VS_IL4_AND_ROSIGLITAZONE_STIM_STAT6_KO_MACROPHAGE_DAY10_UP	1	monocytes
GSE16385_UNTREATED_VS_12H_IL4_TREATED_MACROPHAGE_DN	1	monocytes
GSE20727_CTRL_VS_H2O2_TREATED_DC_UP	1	monocytes
GSE42088_2H_VS_24H_LEISHMANIA_INF_DC_UP	1	monocytes
GSE18791_UNSTIM_VS_NEWCATSLE_VIRUS_DC_1H_UP	2	macrophage
GSE18791_UNSTIM_VS_NEWCATSLE_VIRUS_DC_2H_UP	2	macrophage
GSE22886_NEUTROPHIL_VS_MONOCYTE_UP	2	macrophage
GSE2706_R848_VS_LPS_8H_STIM_DC_UP	2	macrophage
GSE29618_PRE_VS_DAY7_FLU_VACCINE_PDC_UP	2	macrophage
GSE29618_PRE_VS_DAY7_POST_LAIV_FLU_VACCINE_PDC_UP	2	macrophage
GSE9988_LPS_VS_LOW_LPS_MONOCYTE_DN	2	macrophage
GSE1740_MCSF_VS_MCSF_AND_IFNG_DAY2_DERIVED_MACROPHAGE_WITH_IFNA_STIM_DN	2	macrophage
GSE8921_UNSTIM_0H_VS_TLR1_2_STIM_MONOCYTE_3H_DN	2	macrophage
GSE4811_CLASSSICALY_ACTIVATED_VS_TYPE_2_ACTIVATED_MACROPHAGE_DN	2	macrophage
GSE5589_WT_VS_IL10_KO_LPS_AND_IL10_STIM_MACROPHAGE_180MIN_DN	2	macrophage
GSE6259_FLT3L_INDUCED_DEC205_POS_DC_VS_CD4_TCELL_DN	2	macrophage
GSE6259_DEC205_POS_DC_VS_BCELL_UP	2	macrophage
GSE9946_IMMATURE_VS_LISTERIA_INF_MATURE_DC_UP	2	macrophage
GSE9946_MATURE_STIMULATORY_VS_PROSTAGLANDINE2_TREATED_MATURE_DC_DN	2	macrophage
GSE13762_CTRL_VS_125_VITAMIND_DAY5_DC_UP	2	macrophage
GSE16385_UNTREATED_VS_12H_IFNG_TNF_TREATED_MACROPHAGE_UP	2	macrophage
GSE23502_BM_VS_COLON_TUMOR_HDC_KO_MYELOID_DERIVED_SUPPRESSOR_CELL_UP	2	macrophage
GSE29949_MICROGLIA_BRAIN_VS_CD8_NEG_DC_SPLEEN_DN	2	macrophage
GSE34156_TLR1_TLR2_LIGAND_VS_NOD2_AND_TLR1_TLR2_LIGAND_6H_TREATED_MONOCYTE_DN	2	macrophage
GSE22886_DAY0_VS_DAY7_MONOCYTE_IN_CULTURE_DN	3	macrophage
GSE3982_MAST_CELL_VS_DC_DN	3	macrophage
GSE3982_DC_VS_BCELL_UP	3	macrophage
GSE3982_DC_VS_CENT_MEMORY_CD4_TCELL_UP	3	macrophage
GSE3982_DC_VS_NKCELL_UP	3	macrophage
GSE3982_DC_VS_TH1_UP	3	macrophage
GSE9988_ANTI_TREM1_VS_LOW_LPS_MONOCYTE_UP	3	macrophage
GSE9988_LPS_VS_LPS_AND_ANTI_TREM1_MONOCYTE_DN	3	macrophage
GSE2585_CTEC_VS_THYMIC_DC_UP	3	macrophage
GSE5589_LPS_VS_LPS_AND_IL6_STIM_IL6_KO_MACROPHAGE_45MIN_UP	3	macrophage
GSE5589_WT_VS_IL6_KO_LPS_AND_IL6_STIM_MACROPHAGE_45MIN_UP	3	macrophage
GSE6259_33D1_POS_DC_VS_BCELL_UP	3	macrophage
GSE6259_FLT3L_INDUCED_DEC205_POS_DC_VS_BCELL_UP	3	macrophage
GSE6090_UNSTIM_VS_DC_SIGN_STIM_DC_DN	3	macrophage
GSE8621_LPS_STIM_VS_LPS_PRIMED_AND_LPS_STIM_MACROPHAGE_UP	3	macrophage
GSE5503_LIVER_DC_VS_SPLEEN_DC_ACTIVATED_ALLOGENIC_TCELL_UP	3	macrophage
GSE27859_MACROPHAGE_VS_DC_DN	3	macrophage
GSE36078_UNTREATED_VS_AD5_T425A_HEXON_INF_IL1R_KO_MOUSE_LUNG_DC_DN	3	macrophage
GSE36078_WT_VS_IL1R_KO_LUNG_DC_UP	3	macrophage
GSE42088_UNINF_VS_LEISHMANIA_INF_DC_4H_UP	3	macrophage
GSE22886_DAY1_VS_DAY7_MONOCYTE_IN_CULTURE_UP	4	macrophage
GSE2706_UNSTIM_VS_2H_R848_DC_DN	4	macrophage
GSE2706_UNSTIM_VS_2H_LPS_DC_DN	4	macrophage
GSE2706_R848_VS_R848_AND_LPS_2H_STIM_DC_DN	4	macrophage
GSE9988_ANTI_TREM1_VS_LPS_MONOCYTE_DN	4	macrophage
GSE9988_ANTI_TREM1_VS_LOW_LPS_MONOCYTE_DN	4	macrophage
GSE9988_ANTI_TREM1_VS_ANTI_TREM1_AND_LPS_MONOCYTE_DN	4	macrophage
GSE9988_LPS_VS_VEHICLE_TREATED_MONOCYTE_UP	4	macrophage
GSE9988_LOW_LPS_VS_VEHICLE_TREATED_MONOCYTE_UP	4	macrophage
GSE5455_HEALTHY_VS_TUMOR_BEARING_MOUSE_SPLEEN_MONOCYTE_24H_INCUBATION_UP	4	macrophage
GSE6259_33D1_POS_VS_DEC205_POS_FLT3L_INDUCED_SPLENIC_DC_UP	4	macrophage
GSE19401_UNSTIM_VS_PAM2CSK4_STIM_FOLLICULAR_DC_UP	4	macrophage
GSE19401_RETINOIC_ACID_VS_RETINOIC_ACID_AND_PAM2CSK4_STIM_FOLLICULAR_DC_UP	4	macrophage
GSE25123_IL4_VS_IL4_AND_ROSIGLITAZONE_STIM_PPARG_KO_MACROPHAGE_DAY10_DN	4	macrophage
GSE25123_CTRL_VS_ROSIGLITAZONE_STIM_PPARG_KO_MACROPHAGE_UP	4	macrophage
GSE30971_CTRL_VS_LPS_STIM_MACROPHAGE_WBP7_HET_2H_UP	4	macrophage
GSE30971_CTRL_VS_LPS_STIM_MACROPHAGE_WBP7_KO_2H_UP	4	macrophage
GSE30971_CTRL_VS_LPS_STIM_MACROPHAGE_WBP7_KO_4H_UP	4	macrophage
GSE30971_WBP7_HET_VS_KO_MACROPHAGE_2H_LPS_STIM_DN	4	macrophage
GSE30971_2H_VS_4H_LPS_STIM_MACROPHAGE_WBP7_HET_DN	4	macrophage
GSE17721_LPS_VS_CPG_2H_BMDC_UP	5	macrophage
GSE17721_LPS_VS_GARDIQUIMOD_1H_BMDC_UP	5	macrophage
GSE1925_CTRL_VS_IFNG_PRIMED_MACROPHAGE_3H_IFNG_STIM_DN	5	macrophage
GSE6259_33D1_POS_DC_VS_BCELL_UP	5	macrophage
GSE6259_FLT3L_INDUCED_DEC205_POS_DC_VS_BCELL_UP	5	macrophage
GSE6090_UNSTIM_VS_DC_SIGN_STIM_DC_DN	5	macrophage
GSE7509_DC_VS_MONOCYTE_UP	5	macrophage
GSE9601_UNTREATED_VS_NFKB_INHIBITOR_TREATED_HCMV_INF_MONOCYTE_UP	5	macrophage
GSE8621_LPS_STIM_VS_LPS_PRIMED_AND_LPS_STIM_MACROPHAGE_UP	5	macrophage
GSE10147_IL3_AND_HIVP17_VS_IL3_AND_CPG_STIM_PDC_UP	5	macrophage
GSE21927_HEALTHY_VS_TUMOROUS_BALBC_MOUSE_MONOCYTE_DN	5	macrophage
GSE25123_WT_VS_PPARG_KO_MACROPHAGE_ROSIGLITAZONE_STIM_UP	5	macrophage
GSE22342_CD11C_HIGH_VS_LOW_DECIDUAL_MACROPHAGES_DN	5	macrophage
GSE29949_CD8_NEG_DC_SPLEEN_VS_CD8_POS_DC_SPLEEN_UP	5	macrophage
GSE29949_CD8_NEG_DC_SPLEEN_VS_DC_BRAIN_UP	5	macrophage
GSE29949_MICROGLIA_BRAIN_VS_CD8_POS_DC_SPLEEN_DN	5	macrophage
GSE29949_CD8_POS_DC_SPLEEN_VS_DC_BRAIN_DN	5	macrophage
GSE37301_PRO_BCELL_VS_GRANULOCYTE_MONOCYTE_PROGENITOR_UP	5	macrophage
GSE36078_UNTREATED_VS_AD5_INF_MOUSE_LUNG_DC_UP	5	macrophage
GSE36078_UNTREATED_VS_AD5_T425A_HEXON_INF_IL1R_KO_MOUSE_LUNG_DC_UP	5	macrophage
GSE14000_TRANSLATED_RNA_VS_MRNA_16H_LPS_DC_UP	6	monocytes
GSE17721_POLYIC_VS_CPG_0.5H_BMDC_UP	6	monocytes
GSE18791_CTRL_VS_NEWCASTLE_VIRUS_DC_1H_UP	6	monocytes
GSE22886_NEUTROPHIL_VS_DC_UP	6	monocytes
GSE22886_NEUTROPHIL_VS_MONOCYTE_UP	6	monocytes
GSE2706_UNSTIM_VS_2H_LPS_DC_UP	6	monocytes
GSE2706_R848_VS_LPS_2H_STIM_DC_UP	6	monocytes
GSE2706_R848_VS_LPS_8H_STIM_DC_UP	6	monocytes
GSE5589_WT_VS_IL6_KO_LPS_AND_IL10_STIM_MACROPHAGE_180MIN_UP	6	monocytes
GSE7568_CTRL_VS_24H_TGFB_TREATED_MACROPHAGES_WITH_IL4_AND_DEXAMETHASONE_DN	6	monocytes
GSE9946_IMMATURE_VS_LISTERIA_INF_MATURE_DC_UP	6	monocytes
GSE9946_IMMATURE_VS_PROSTAGLANDINE2_TREATED_MATURE_DC_DN	6	monocytes
GSE9946_LISTERIA_INF_MATURE_VS_PROSTAGLANDINE2_TREATED_MATURE_DC_DN	6	monocytes
GSE21927_SPLEEN_VS_TUMOR_MONOCYTE_C57BL6_UP	6	monocytes
GSE22935_WT_VS_MYD88_KO_MACROPHAGE_DN	6	monocytes
GSE16385_UNTREATED_VS_12H_IFNG_TNF_TREATED_MACROPHAGE_UP	6	monocytes
GSE23502_WT_VS_HDC_KO_MYELOID_DERIVED_SUPPRESSOR_CELL_COLON_TUMOR_DN	6	monocytes
GSE42088_UNINF_VS_LEISHMANIA_INF_DC_8H_DN	6	monocytes
GSE45365_WT_VS_IFNAR_KO_CD8A_DC_MCMV_INFECTION_DN	6	monocytes
GSE45365_NK_CELL_VS_CD11B_DC_UP	6	monocytes
GSE18791_CTRL_VS_NEWCASTLE_VIRUS_DC_8H_DN	8	monocytes
GSE18791_UNSTIM_VS_NEWCATSLE_VIRUS_DC_6H_DN	8	monocytes
GSE22886_DAY0_VS_DAY7_MONOCYTE_IN_CULTURE_UP	8	monocytes
GSE3982_EOSINOPHIL_VS_DC_UP	8	monocytes
GSE2585_THYMIC_DC_VS_THYMIC_MACROPHAGE_DN	8	monocytes
GSE2585_THYMIC_DC_VS_MTEC_DN	8	monocytes
GSE4984_GALECTIN1_VS_VEHICLE_CTRL_TREATED_DC_UP	8	monocytes
GSE4984_LPS_VS_VEHICLE_CTRL_TREATED_DC_UP	8	monocytes
GSE5099_DAY3_VS_DAY7_MCSF_TREATED_MACROPHAGE_UP	8	monocytes
GSE5099_CLASSICAL_M1_VS_ALTERNATIVE_M2_MACROPHAGE_UP	8	monocytes
GSE7348_LPS_VS_TOLERIZED_AND_LPS_STIM_MACROPHAGE_DN	8	monocytes
GSE9946_IMMATURE_VS_LISTERIA_INF_MATURE_DC_DN	8	monocytes
GSE13762_CTRL_VS_125_VITAMIND_DAY5_DC_DN	8	monocytes
GSE12392_WT_VS_IFNAR_KO_CD8A_NEG_SPLEEN_DC_UP	8	monocytes
GSE21927_SPLEEN_C57BL6_VS_4T1_TUMOR_BALBC_MONOCYTES_DN	8	monocytes
GSE21033_CTRL_VS_POLYIC_STIM_DC_24H_UP	8	monocytes
GSE32986_GMCSF_VS_GMCSF_AND_CURDLAN_LOWDOSE_STIM_DC_DN	8	monocytes
GSE32986_UNSTIM_VS_CURDLAN_HIGHDOSE_STIM_DC_DN	8	monocytes
GSE34515_CD16_NEG_MONOCYTE_VS_DC_UP	8	monocytes
GSE20727_CTRL_VS_H2O2_TREATED_DC_DN	8	monocytes
GSE14000_UNSTIM_VS_16H_LPS_DC_TRANSLATED_RNA_DN	10	DCs
GSE14000_UNSTIM_VS_16H_LPS_DC_DN	10	DCs
GSE14000_4H_VS_16H_LPS_DC_TRANSLATED_RNA_DN	10	DCs
GSE14000_4H_VS_16H_LPS_DC_DN	10	DCs
GSE22886_NAIVE_CD4_TCELL_VS_DC_UP	10	DCs
GSE22886_CTRL_VS_LPS_24H_DC_DN	10	DCs
GSE2706_R848_VS_R848_AND_LPS_8H_STIM_DC_DN	10	DCs
GSE2706_LPS_VS_R848_AND_LPS_8H_STIM_DC_DN	10	DCs
GSE2706_2H_VS_8H_LPS_STIM_DC_DN	10	DCs
GSE2706_2H_VS_8H_R848_AND_LPS_STIM_DC_DN	10	DCs
GSE360_CTRL_VS_T_GONDII_DC_DN	10	DCs
GSE360_DC_VS_MAC_T_GONDII_UP	10	DCs
GSE360_T_GONDII_VS_B_MALAYI_HIGH_DOSE_DC_UP	10	DCs
GSE5589_WT_VS_IL6_KO_LPS_STIM_MACROPHAGE_180MIN_DN	10	DCs
GSE19772_HCMV_INFL_VS_HCMV_INF_MONOCYTES_AND_PI3K_INHIBITION_UP	10	DCs
GSE21927_SPLENIC_C26GM_TUMOROUS_VS_BONE_MARROW_MONOCYTES_UP	10	DCs
GSE19401_PAM2CSK4_VS_RETINOIC_ACID_STIM_FOLLICULAR_DC_DN	10	DCs
GSE20727_H2O2_VS_ROS_INHIBITOR_TREATED_DC_UP	10	DCs
GSE44732_UNSTIM_VS_IL27_STIM_IMATURE_DC_UP	10	DCs
GSE45382_UNTREATED_VS_TGFB_TREATED_MACROPHAGES_DN	10	DCs
GSE17721_POLYIC_VS_PAM3CSK4_0.5H_BMDC_UP	11	DCs
GSE2706_LPS_VS_R848_AND_LPS_2H_STIM_DC_UP	11	DCs
GSE29618_BCELL_VS_MONOCYTE_UP	11	DCs
GSE29618_BCELL_VS_PDC_DN	11	DCs
GSE29618_MONOCYTE_VS_PDC_DN	11	DCs
GSE29618_PDC_VS_MDC_UP	11	DCs
GSE29618_BCELL_VS_MONOCYTE_DAY7_FLU_VACCINE_UP	11	DCs
GSE29618_BCELL_VS_PDC_DAY7_FLU_VACCINE_DN	11	DCs
GSE29618_MONOCYTE_VS_PDC_DAY7_FLU_VACCINE_DN	11	DCs
GSE29618_PDC_VS_MDC_DAY7_FLU_VACCINE_UP	11	DCs
GSE3982_DC_VS_BCELL_DN	11	DCs
GSE4748_CYANOBACTERIUM_LPSLIKE_VS_LPS_AND_CYANOBACTERIUM_LPSLIKE_STIM_DC_3H_UP	11	DCs
GSE4984_UNTREATED_VS_GALECTIN1_TREATED_DC_DN	11	DCs
GSE5099_CLASSICAL_M1_VS_ALTERNATIVE_M2_MACROPHAGE_DN	11	DCs
GSE25123_WT_VS_PPARG_KO_MACROPHAGE_IL4_STIM_UP	11	DCs
GSE16385_ROSIGLITAZONE_IL4_VS_IL4_ALONE_STIM_MACROPHAGE_12H_UP	11	DCs
GSE19941_UNSTIM_VS_LPS_STIM_IL10_KO_NFKBP50_KO_MACROPHAGE_DN	11	DCs
GSE34156_NOD2_LIGAND_VS_TLR1_TLR2_LIGAND_24H_TREATED_MONOCYTE_DN	11	DCs
GSE34156_NOD2_LIGAND_VS_NOD2_AND_TLR1_TLR2_LIGAND_6H_TREATED_MONOCYTE_UP	11	DCs
GSE33162_UNTREATED_VS_4H_LPS_STIM_HDAC3_HET_MACROPHAGE_DN	11	DCs
GSE2706_R848_VS_R848_AND_LPS_2H_STIM_DC_UP	12	macrophage
GSE360_CTRL_VS_B_MALAYI_LOW_DOSE_DC_DN	12	macrophage
GSE3982_DC_VS_TH1_DN	12	macrophage
GSE4811_CLASSSICALY_ACTIVATED_VS_TYPE_2_ACTIVATED_MACROPHAGE_UP	12	macrophage
GSE5679_CTRL_VS_PPARG_LIGAND_ROSIGLITAZONE_TREATED_DC_UP	12	macrophage
GSE5679_CTRL_VS_RARA_AGONIST_AM580_TREATED_DC_UP	12	macrophage
GSE7509_UNSTIM_VS_IFNA_STIM_IMMATURE_DC_UP	12	macrophage
GSE9509_LPS_VS_LPS_AND_IL10_STIM_IL10_KO_MACROPHAGE_30MIN_DN	12	macrophage
GSE7831_CPG_VS_INFLUENZA_STIM_PDC_4H_DN	12	macrophage
GSE7219_WT_VS_NIK_NFKB2_KO_LPS_AND_ANTI_CD40_STIM_DC_UP	12	macrophage
GSE22935_WT_VS_MYD88_KO_MACROPHAGE_48H_MBOVIS_BCG_STIM_UP	12	macrophage
GSE25088_CTRL_VS_ROSIGLITAZONE_STIM_MACROPHAGE_DN	12	macrophage
GSE25088_WT_VS_STAT6_KO_MACROPHAGE_IL4_STIM_DN	12	macrophage
GSE25088_WT_VS_STAT6_KO_MACROPHAGE_DN	12	macrophage
GSE19941_UNSTIM_VS_LPS_AND_IL10_STIM_IL10_KO_MACROPHAGE_DN	12	macrophage
GSE19941_LPS_VS_LPS_AND_IL10_STIM_IL10_KO_MACROPHAGE_UP	12	macrophage
GSE32164_RESTING_DIFFERENTIATED_VS_ALTERNATIVELY_ACT_M2_MACROPHAGE_UP	12	macrophage
GSE39556_CD8A_DC_VS_NK_CELL_MOUSE_3H_POST_POLYIC_INJ_UP	12	macrophage
GSE45365_NK_CELL_VS_CD11B_DC_MCMV_INFECTION_UP	12	macrophage
GSE45365_HEALTHY_VS_MCMV_INFECTION_CD11B_DC_DN	12	macrophage
