## Supplementary tables for "Single cell genomic characterization reveals the cellular reprogramming of the gastric tumor microenvironment": Supplementary table S9.csv

regulon	cluster	cell_type
E2F6 (245g)	0	macrophage
ZNF143 (687g)	0	macrophage
ERF_extended (1353g)	0	macrophage
ERF (875g)	0	macrophage
E2F6_extended (1238g)	0	macrophage
KDM5B_extended (1163g)	0	macrophage
KDM5B (514g)	0	macrophage
UBTF_extended (1667g)	0	macrophage
POLE3_extended (116g)	0	macrophage
DBP_extended (33g)	0	macrophage
EGR3_extended (13g)	0	macrophage
CEBPG_extended (24g)	0	macrophage
ESRRA (10g)	0	macrophage
ZNF821 (12g)	0	macrophage
E4F1_extended (16g)	0	macrophage
CEBPA_extended (16g)	0	macrophage
RFX2_extended (15g)	0	macrophage
UBTF (60g)	0	macrophage
CLOCK (26g)	0	macrophage
STAT2_extended (145g)	0	macrophage
FOS_extended (37g)	1	monocytes
FOS (15g)	1	monocytes
SPI1_extended (4493g)	1	monocytes
SPI1 (1020g)	1	monocytes
MCTP2 (133g)	1	monocytes
POU2F2_extended (14g)	1	monocytes
RXRA_extended (35g)	1	monocytes
RXRA (21g)	1	monocytes
IRF2_extended (256g)	1	monocytes
IRF2 (123g)	1	monocytes
CEBPD_extended (402g)	1	monocytes
CEBPD (118g)	1	monocytes
FLI1_extended (3944g)	1	monocytes
FLI1 (2938g)	1	monocytes
ELF1_extended (6354g)	1	monocytes
ELF1 (5266g)	1	monocytes
EP300_extended (4017g)	1	monocytes
IKZF1 (161g)	1	monocytes
IKZF1_extended (2301g)	1	monocytes
RUNX1_extended (2099g)	1	monocytes
BCL3_extended (64g)	2	macrophage
BCL3 (23g)	2	macrophage
KLF5_extended (105g)	2	macrophage
KLF5 (65g)	2	macrophage
ETS2_extended (60g)	2	macrophage
FOSL2 (182g)	2	macrophage
FOSL2_extended (1920g)	2	macrophage
MAFG (13g)	2	macrophage
MAFG_extended (63g)	2	macrophage
HBP1_extended (13g)	2	macrophage
FOSL1_extended (305g)	2	macrophage
MAFK_extended (1116g)	2	macrophage
PKNOX1_extended (26g)	2	macrophage
PKNOX1 (13g)	2	macrophage
FOXO3_extended (38g)	2	macrophage
FOXO3 (14g)	2	macrophage
ATF6 (16g)	2	macrophage
ZBTB17_extended (10g)	2	macrophage
RFX2_extended (15g)	2	macrophage
ATF2 (29g)	2	macrophage
STAT1 (750g)	3	macrophage
NR1H3_extended (32g)	3	macrophage
NR1H3 (23g)	3	macrophage
CD59_extended (99g)	3	macrophage
PRDM1_extended (168g)	3	macrophage
MAF_extended (212g)	3	macrophage
MAF (74g)	3	macrophage
EPAS1_extended (68g)	3	macrophage
EPAS1 (54g)	3	macrophage
HIF1A_extended (463g)	3	macrophage
HIF1A (401g)	3	macrophage
MITF (495g)	3	macrophage
ZNF358 (407g)	3	macrophage
MITF_extended (2209g)	3	macrophage
BHLHE41_extended (1232g)	3	macrophage
STAT1_extended (3495g)	3	macrophage
ETV5_extended (1846g)	3	macrophage
ETV5 (1404g)	3	macrophage
PPARD_extended (26g)	3	macrophage
MAX (10g)	3	macrophage
TGIF1_extended (605g)	4	macrophage
TGIF1 (338g)	4	macrophage
HIVEP2 (24g)	4	macrophage
RELB_extended (189g)	4	macrophage
RELB (137g)	4	macrophage
NFE2L2 (97g)	4	macrophage
REL_extended (918g)	4	macrophage
REL (701g)	4	macrophage
CREM (1175g)	4	macrophage
ETS2_extended (60g)	4	macrophage
ETS2 (20g)	4	macrophage
HIVEP2_extended (102g)	4	macrophage
FOSL2 (182g)	4	macrophage
FOSL2_extended (1920g)	4	macrophage
MAFF_extended (824g)	4	macrophage
NFE2L2_extended (818g)	4	macrophage
NFKB1_extended (859g)	4	macrophage
NFKB1 (694g)	4	macrophage
MAFG (13g)	4	macrophage
MAFG_extended (63g)	4	macrophage
STAT1 (750g)	5	macrophage
NR1H3 (23g)	5	macrophage
YBX1_extended (17g)	5	macrophage
CD59_extended (99g)	5	macrophage
HES1_extended (43g)	5	macrophage
PRDM1_extended (168g)	5	macrophage
MAF_extended (212g)	5	macrophage
MAF (74g)	5	macrophage
JUN (387g)	5	macrophage
STAT1_extended (3495g)	5	macrophage
ETV5 (1404g)	5	macrophage
TFF3_extended (37g)	5	macrophage
TFF3 (14g)	5	macrophage
JUNB (134g)	5	macrophage
RUNX3 (10g)	5	macrophage
EGR1 (40g)	5	macrophage
NFE2L1 (19g)	5	macrophage
PRDM1 (14g)	5	macrophage
HIC1_extended (18g)	5	macrophage
STAT4_extended (27g)	5	macrophage
NFE2_extended (202g)	6	monocytes
NFIL3 (34g)	6	monocytes
TAF1_extended (1551g)	6	monocytes
TAF1 (1303g)	6	monocytes
GABPA_extended (1326g)	6	monocytes
ZBTB33_extended (860g)	6	monocytes
ZBTB33 (538g)	6	monocytes
NR2C2_extended (1327g)	6	monocytes
NR2C2 (460g)	6	monocytes
STAT3 (36g)	6	monocytes
STAT5B_extended (36g)	6	monocytes
ZNF467_extended (15g)	6	monocytes
ZNF281_extended (14g)	6	monocytes
ZNF480 (13g)	6	monocytes
FOXK1_extended (18g)	6	monocytes
NFIC_extended (12g)	6	monocytes
SETDB1_extended (14g)	6	monocytes
MEF2A_extended (30g)	6	monocytes
MEF2A (19g)	6	monocytes
SP1 (20g)	6	monocytes
SPI1_extended (4493g)	8	monocytes
SPI1 (1020g)	8	monocytes
IRF2_extended (256g)	8	monocytes
IRF2 (123g)	8	monocytes
CEBPD (118g)	8	monocytes
CUX1_extended (230g)	8	monocytes
STAT3_extended (211g)	8	monocytes
ETV6 (3849g)	8	monocytes
UQCRB (23g)	8	monocytes
ELF1_extended (6354g)	8	monocytes
ELF1 (5266g)	8	monocytes
ELF2 (4023g)	8	monocytes
IKZF1_extended (2301g)	8	monocytes
RUNX1_extended (2099g)	8	monocytes
KLF2_extended (175g)	8	monocytes
KLF3_extended (64g)	8	monocytes
KLF3 (34g)	8	monocytes
CUX1 (23g)	8	monocytes
TCF7L2_extended (16g)	8	monocytes
ZBTB7A_extended (10g)	8	monocytes
EZH2 (21g)	10	DCs
IRF1 (293g)	10	DCs
HIVEP1_extended (129g)	10	DCs
ETV3 (1397g)	10	DCs
RELB_extended (189g)	10	DCs
RELB (137g)	10	DCs
MAFF (42g)	10	DCs
ATF4_extended (1532g)	10	DCs
ATF4 (609g)	10	DCs
JUNB_extended (1340g)	10	DCs
JUNB (134g)	10	DCs
NFKB2_extended (117g)	10	DCs
NFKB2 (46g)	10	DCs
GABPB1_extended (1058g)	10	DCs
FOXP1_extended (91g)	10	DCs
CHD2 (363g)	10	DCs
NFE2L1_extended (34g)	10	DCs
STAT5A_extended (22g)	10	DCs
ESRRA (10g)	10	DCs
KLF4_extended (26g)	10	DCs
TAF7 (275g)	11	DCs
KDM5A (555g)	11	DCs
TAF7_extended (4449g)	11	DCs
NR3C1 (2808g)	11	DCs
XBP1_extended (457g)	11	DCs
XBP1 (218g)	11	DCs
CREB3L2_extended (343g)	11	DCs
CREB3L2 (292g)	11	DCs
KLF13_extended (39g)	11	DCs
SPIB_extended (93g)	11	DCs
IRF4_extended (163g)	11	DCs
IRF4 (75g)	11	DCs
TCF4 (28g)	11	DCs
BCL11A_extended (27g)	11	DCs
IRF7_extended (198g)	11	DCs
IRF7 (105g)	11	DCs
RUNX2_extended (11g)	11	DCs
IRF8 (31g)	11	DCs
MXD4_extended (37g)	11	DCs
MXD4 (35g)	11	DCs
YBX1_extended (17g)	12	macrophage
HES1_extended (43g)	12	macrophage
PRDM1_extended (168g)	12	macrophage
MAF_extended (212g)	12	macrophage
MAF (74g)	12	macrophage
JUN (387g)	12	macrophage
EGR1_extended (896g)	12	macrophage
JUN_extended (2246g)	12	macrophage
BHLHE40 (415g)	12	macrophage
TFF3_extended (37g)	12	macrophage
TFF3 (14g)	12	macrophage
ELF3_extended (757g)	12	macrophage
EZH2_extended (1979g)	12	macrophage
RUNX3 (10g)	12	macrophage
EGR2_extended (17g)	12	macrophage
KLF2_extended (175g)	12	macrophage
DDIT3_extended (46g)	12	macrophage
EGR1 (40g)	12	macrophage
TCF12_extended (164g)	12	macrophage
STAT4_extended (27g)	12	macrophage
