## Supplementary tables for "Single cell genomic characterization reveals the cellular reprogramming of the gastric tumor microenvironment": Supplementary table S10.xlsx

### Sheet: Supplementary table S10
gene	avg_logFC	p_val_adj	cluster
LINC01871	-0.971109	1.13023e-150	0
RPL28	0.331397	8.3895e-134	0
RPL13	0.354882	1.13761e-133	0
RPL13A	0.308278	2.41104e-115	0
RPL10	0.289649	8.18658e-113	0
ANKRD28	-0.816588	1.00224e-107	0
SPRY1	-1.06945	1.15509e-106	0
CCL4L2	-1.53762	9.65763e-95	0
S100A4	-0.469486	6.5799e-86	0
CCL4	-1.17136	1.21616e-85	0
ACTB	-0.503018	3.85114e-81	0
MYL12A	-0.51829	5.80411e-81	0
GZMB	-0.655191	3.41847e-80	0
ID2	-0.495403	4.78564e-71	0
GZMA	-0.589181	3.46596e-66	0
RPL17	-0.368303	1.39981e-64	0
PRDM1	-0.514913	1.96382e-62	0
FTH1	0.531138	1.87981e-61	0
ARPC1B	-0.386206	7.94525e-61	0
PRF1	-0.464439	7.85146e-60	0
IKZF3	-0.452663	8.97927e-59	0
KLRB1	-0.641347	2.47645e-58	0
RBPJ	-0.662874	2.75995e-58	0
TRAC	-0.388303	2.88736e-58	0
DONSON	-0.659267	1.79931e-56	0
ALOX5AP	-0.442475	1.06307e-55	0
KLRD1	-0.460777	2.14011e-55	0
RPS16	0.288812	4.67542e-53	0
IL32	-0.39193	5.82863e-51	0
CD69	-0.533836	3.14454e-50	0
IGKC	-0.619594	7.35175e-50	0
CLEC2D	-0.356046	2.34313e-49	0
LSP1	-0.334106	5.43114e-49	0
RPS17	-0.298945	4.20787e-48	0
CKLF	-0.36584	8.41803e-47	0
PFN1	-0.380727	1.89458e-45	0
NUCKS1	-0.335902	4.7692e-45	0
TXNIP	-0.552129	1.3718e-43	0
FOS	-0.542131	3.01655e-43	0
RPL36A	-0.282423	3.94047e-43	0
COX6C	-0.293253	1.11158e-42	0
SAMSN1	-0.359217	1.67705e-42	0
RAC2	-0.293903	5.87619e-42	0
CD7	-0.329146	6.11416e-42	0
IGHA1	-0.545533	1.27358e-41	0
CD63	-0.344465	2.17988e-41	0
EVL	-0.278124	2.84302e-41	0
NAP1L4	-0.369268	1.59461e-40	0
UBB	-0.267613	1.63881e-40	0
HCST	-0.261067	2.92919e-39	0
KLF6	-0.418202	6.3529e-39	0
CD3G	-0.308874	1.01419e-38	0
XIST	-0.319105	1.81135e-38	0
MIF	-0.326467	9.45805e-38	0
HMGN2	-0.451659	9.55607e-38	0
CCL5	-0.266354	1.14025e-37	0
HMGB2	-0.440499	1.44733e-37	0
RORA	-0.292216	1.62648e-37	0
COX8A	-0.277357	1.93141e-37	0
CFL1	-0.270785	6.16826e-36	0
JUN	-0.423592	1.81248e-35	0
DEK	-0.304937	9.72085e-35	0
DUSP1	-0.351984	1.88461e-34	0
PTGER4	-0.321334	2.57826e-34	0
CD3D	-0.292433	2.67534e-34	0
VAMP2	-0.274304	3.05796e-34	0
CBX3	-0.255228	6.19151e-34	0
PPP1R15A	-0.265675	1.43061e-33	0
CORO1A	-0.277074	2.23767e-33	0
FOSB	-0.396147	2.41779e-33	0
BLOC1S1	-0.252114	4.44622e-33	0
TRBC2	-0.28802	4.52127e-33	0
FYB1	-0.254945	2.01389e-32	0
PTPN22	-0.250168	8.17348e-32	0
GZMH	-0.358351	2.74153e-31	0
CLIC1	-0.26204	3.61052e-31	0
TPT1	0.267588	6.87838e-31	0
HIST1H4C	-0.620337	2.15146e-28	0
CREM	0.342948	2.83946e-25	0
ZFP36	-0.347903	8.68694e-24	0
NR4A2	-0.342871	8.21652e-22	0
NR3C1	-0.279197	1.57519e-20	0
GZMK	0.423267	1.65818e-19	0
AREG	-0.549713	6.28048e-16	0
CNOT6L	0.364963	3.10148e-15	0
FAM177A1	0.428486	6.79817e-15	0
RPLP0	0.263575	4.08792e-14	0
NKG7	-0.294287	8.43118e-14	0
TUBA1B	-0.253407	2.77245e-13	0
PDE4B	0.445729	1.59694e-11	0
TUBA4A	0.528753	1.16684e-10	0
RALGAPA1	0.442436	3.23247e-10	0
DUSP2	0.336408	3.6838e-09	0
LMNA	0.505441	1.49656e-08	0
GSPT1	0.390432	2.57601e-05	0
AKNA	0.390507	0.0108942	0
LEPROTL1	0.284255	0.0217767	0
CCL4L2	2.34907	0	1
CCL4	1.9895	0	1
FOS	1.28711	0	1
FOSB	1.13622	0	1
ZFP36	1.04912	8.6865e-294	1
SPRY1	1.4	9.88558e-268	1
KLF6	0.962106	1.67736e-265	1
NR4A2	1.03165	1.22818e-241	1
MALAT1	0.376056	2.75769e-236	1
MYADM	0.927471	9.87552e-224	1
PABPC1	0.808763	5.73199e-212	1
CD69	1.03312	3.17863e-189	1
LINC01871	0.972585	1.15897e-185	1
CCL3L1	1.15331	2.07749e-185	1
DUSP1	0.818637	1.29481e-173	1
PTGER4	0.779141	3.35805e-168	1
ANKRD28	0.87295	4.67867e-165	1
TNFAIP3	0.7118	6.46643e-157	1
IGHA1	1.08025	3.89708e-155	1
TSC22D3	0.630469	4.54025e-152	1
RPS27	0.304555	6.14769e-147	1
RPS29	0.304967	1.41009e-129	1
RPL17	0.552202	8.22275e-129	1
IGKC	0.539563	5.43317e-127	1
IFNG	1.15956	1.81587e-125	1
JCHAIN	0.961403	1.27495e-118	1
JUN	0.685565	1.52073e-115	1
ITGA1	0.595512	6.6202e-111	1
AC020916.1	0.690475	7.17389e-108	1
MCL1	0.519081	4.03425e-107	1
ANXA1	0.647372	3.39343e-102	1
RPL36A	0.466946	6.33957e-100	1
PPP1R15A	0.513964	6.76998e-95	1
CD55	0.589011	1.6188e-94	1
RPS2	-0.322944	2.43899e-93	1
MT-CO2	-0.375759	3.4393e-93	1
CXCR4	0.432941	1.86446e-89	1
RPL13	-0.324651	7.10196e-88	1
XCL2	0.95986	2.11688e-86	1
AC114760.2	0.558692	6.69146e-86	1
RBMX	0.469783	2.4374e-83	1
RPL29	-0.417268	5.32344e-82	1
RPL10	-0.271163	8.31199e-82	1
ZFP36L2	0.372254	1.75074e-80	1
RPL39	0.262346	1.80241e-79	1
AC058791.1	0.50459	4.28572e-77	1
SDCBP	0.477916	4.69546e-75	1
TOB1	0.676272	8.18198e-75	1
ADGRE5	0.496563	1.96543e-74	1
FOSL2	0.437176	4.72941e-74	1
RPS21	0.314899	1.95288e-73	1
JUNB	0.488524	3.97981e-72	1
AREG	0.87441	6.14555e-71	1
JUND	0.405208	1.48079e-70	1
RPL7A	-0.387451	8.96355e-70	1
NR4A3	0.487584	8.87094e-67	1
SAMSN1	0.391523	2.6907e-66	1
CD8A	0.365483	3.11836e-66	1
RPS10	0.32465	3.13189e-66	1
CITED2	0.493062	7.66096e-65	1
CCNH	0.458477	7.82227e-65	1
PPP1CB	0.415645	2.77162e-64	1
RPL19	-0.306185	1.0109e-62	1
GPR183	0.482704	1.29969e-62	1
IL7R	0.49666	7.68103e-62	1
AC026979.2	0.484958	2.71063e-61	1
PFKFB3	0.413907	8.80902e-61	1
MT-ND3	0.335888	1.36456e-60	1
RPL18	-0.341528	2.34582e-59	1
RPL15	-0.31421	1.77291e-58	1
CSRNP1	0.35048	5.43966e-58	1
SYTL3	0.339288	6.54785e-58	1
RPL8	-0.38495	7.49785e-58	1
ELF1	0.358661	1.3317e-55	1
RPLP1	-0.251119	1.68937e-55	1
STK17B	0.374246	1.99276e-55	1
PARP8	0.368942	5.70602e-55	1
HIPK1	0.362262	1.00376e-54	1
RGS1	0.398584	2.93007e-54	1
SELENOK	0.346685	3.4117e-54	1
YPEL5	0.331664	5.08434e-54	1
RPL18A	-0.279842	5.23504e-54	1
RPS16	-0.29932	2.70625e-53	1
RPS17	0.274205	2.80037e-53	1
CRTAM	0.547387	9.92838e-52	1
PTPN22	0.342557	1.99524e-50	1
PRF1	0.381076	9.00232e-49	1
TENT5C	0.358785	5.99892e-47	1
MT-ND4L	0.315885	1.72568e-46	1
RUNX3	0.327544	1.75286e-46	1
ID2	0.346537	6.33477e-46	1
PDCD4	0.309373	2.97772e-44	1
TPT1	-0.297329	1.79694e-43	1
PTPRC	0.270974	6.79582e-43	1
JMJD6	0.295373	1.48482e-42	1
RGCC	0.340069	5.68384e-42	1
RPS7	-0.275771	7.46137e-41	1
GLIPR1	0.360604	1.65067e-40	1
ZFP36L1	0.367293	1.65226e-40	1
CRYBG1	0.308949	3.29889e-40	1
ARL4A	0.314453	1.58431e-39	1
PABPC4	0.357587	1.02694e-38	1
DDX3X	0.323892	1.88431e-38	1
MT-ATP6	-0.251555	3.09279e-38	1
TSPYL2	0.280382	6.24027e-38	1
TIPARP	0.305784	8.96912e-38	1
RHOH	0.2863	1.35458e-37	1
TRA2A	0.292632	1.55255e-37	1
AC245297.3	0.306707	5.00882e-37	1
SLC2A3	0.293458	5.36048e-36	1
KLRD1	0.344323	8.02796e-35	1
RPSA	-0.329262	2.95116e-34	1
TLE4	0.294036	6.45301e-34	1
BRD9	0.339783	1.45053e-33	1
LDLRAD4	0.296169	5.12642e-33	1
DDX18	0.260596	2.82651e-32	1
NFKBIZ	0.305677	3.30774e-32	1
RPS11	-0.289699	3.74201e-32	1
CYTIP	0.288053	1.00234e-30	1
RORA	0.264756	1.5157e-30	1
TUBA1A	0.283497	3.22332e-30	1
GAPDH	-0.47125	6.20375e-30	1
RPLP0	-0.380044	7.75134e-30	1
MT2A	-0.859125	4.27487e-28	1
NACA	-0.356932	4.88934e-28	1
RACK1	-0.314526	7.02775e-28	1
ZNF331	0.292787	2.91907e-27	1
BTG2	0.299249	1.10271e-26	1
XIST	0.301516	1.69956e-25	1
TMSB10	-0.341481	5.07845e-25	1
SH3BGRL3	-0.468777	9.45705e-25	1
CD74	-0.570379	4.89218e-23	1
HLA-C	-0.317257	1.10995e-22	1
RPS5	-0.276397	2.92415e-22	1
DUSP4	-0.564282	4.78331e-19	1
FTL	-0.338624	2.12285e-18	1
RBPJ	-0.641658	2.82026e-17	1
NFKBIA	0.295316	9.18174e-17	1
DONSON	0.521159	7.8147e-16	1
HINT1	-0.407553	1.79996e-14	1
SERF2	-0.291296	4.32953e-14	1
ARID5B	-0.480497	1.23611e-13	1
HLA-DPB1	-0.438551	4.34745e-09	1
GSPT1	-0.493279	9.44996e-09	1
S100A11	-0.403667	4.09574e-08	1
MZT2B	-0.388355	1.55734e-05	1
PTP4A2	-0.402813	0.000148157	1
RAC1	-0.354581	0.0039182	1
S100A6	-0.270342	0.0054905	1
YBX1	-0.290642	0.010657	1
PPIA	-0.272654	0.0141316	1
CXCL13	2.64963	0	6
RBPJ	1.41674	3.18661e-262	6
MALAT1	-0.43113	2.69185e-151	6
NR3C1	1.04794	7.75127e-132	6
TMSB4X	0.40265	9.20743e-111	6
RPS27	-0.385041	8.29231e-106	6
RPS29	-0.380389	8.09528e-93	6
CCL4	-1.49934	1.42852e-90	6
IL7R	-1.01604	8.35265e-88	6
GZMK	-1.24377	3.90701e-80	6
GAPDH	0.611817	1.6532e-79	6
DUSP4	0.700934	1.22825e-75	6
IRS2	0.990547	6.38975e-75	6
SNX9	0.883376	4.99823e-69	6
BATF	0.883895	1.14642e-68	6
RPLP2	-0.279484	1.04592e-66	6
RPL27A	-0.31449	5.05063e-64	6
RPL39	-0.335474	5.66317e-64	6
RPL23A	-0.316591	1.75181e-63	6
PABPC1	-0.745431	3.01506e-62	6
PIK3R1	-0.813667	9.82658e-60	6
SH3BGRL3	0.601724	2.114e-59	6
FOSB	-0.886222	3.00581e-59	6
CCL4L2	-1.92255	4.60552e-55	6
ANXA1	-0.797425	3.00046e-54	6
RPS21	-0.406429	5.03285e-54	6
FOS	-0.904234	7.68483e-54	6
CST7	-0.738776	1.36818e-53	6
NAP1L4	0.830978	6.3089e-53	6
ZFP36	-0.740891	9.51727e-53	6
RPL38	-0.37823	3.22293e-52	6
MYADM	-0.830108	3.4085e-51	6
GZMB	0.832541	3.29129e-42	6
NR4A2	-0.776495	4.80135e-42	6
RPS25	-0.291058	2.85802e-41	6
LITAF	-0.593317	3.65591e-40	6
RPS12	-0.256393	4.00117e-40	6
KLRB1	0.669639	1.97476e-39	6
RUNX3	-0.503236	2.02064e-39	6
TUBA4A	-0.72757	2.9413e-39	6
ALOX5AP	0.722678	9.84422e-38	6
CXCR4	-0.416409	1.56325e-37	6
MT-CO2	0.273968	2.26923e-37	6
RPL36A	-0.467071	4.99692e-37	6
RPL17	-0.479071	4.74926e-36	6
RPS10	-0.370574	4.23051e-35	6
CD48	-0.541263	9.02418e-34	6
DUSP2	-0.538113	2.1088e-32	6
LMNA	-0.719335	4.33347e-32	6
SERF2	0.388354	6.8568e-32	6
MT2A	0.760117	1.82659e-28	6
MT-ATP6	0.263363	4.70448e-27	6
NKG7	-0.450078	5.14694e-27	6
RNF125	-0.463601	6.5879e-27	6
AC245297.3	-0.436995	1.25343e-26	6
CD3D	0.426363	5.80445e-26	6
FKBP5	0.532992	7.7589e-26	6
CDV3	0.609094	3.51703e-25	6
ACTB	0.288204	1.02188e-24	6
IQGAP1	0.564324	1.51924e-24	6
CD69	-0.57153	4.6341e-24	6
HLA-DRA	0.559374	6.79558e-24	6
KLF6	-0.408642	8.32254e-24	6
RPS17	-0.329136	1.65297e-23	6
AHI1	0.620589	1.1892e-22	6
TANK	0.570202	3.13721e-21	6
C9orf16	0.584208	7.23864e-21	6
MCL1	-0.386883	9.09238e-21	6
RGS1	0.32305	1.09051e-20	6
HIST1H4C	-0.779219	1.35684e-20	6
CD7	0.497783	8.60228e-20	6
DUSP1	-0.417602	9.9452e-20	6
FAM118A	0.589566	2.52798e-19	6
YPEL5	-0.411194	1.33474e-18	6
GZMA	0.549232	4.06261e-18	6
COTL1	0.433869	4.40147e-18	6
RBMX	-0.371336	4.82674e-18	6
FOSL2	-0.378667	2.18626e-17	6
FKBP1A	0.528356	1.58324e-16	6
KLRD1	-0.381769	8.28757e-16	6
PRDM1	0.593514	2.14598e-15	6
SELENOK	-0.345501	2.33407e-15	6
MYL6	0.31623	1.82572e-14	6
ADGRE5	-0.315624	1.04836e-13	6
VIM	-0.287737	1.50904e-13	6
CD44	-0.282918	2.91224e-13	6
SMCHD1	-0.311403	1.78766e-12	6
ARPC2	0.325686	4.1362e-12	6
LPIN1	0.518083	7.40545e-12	6
ARID5B	0.399157	1.4566e-11	6
S100A11	0.430069	3.51416e-11	6
FAM133B	-0.2554	4.84607e-11	6
TPI1	0.466574	6.75135e-11	6
IER2	-0.308846	7.61006e-11	6
EVL	0.412004	1.36227e-10	6
AKNA	-0.257611	4.59904e-10	6
CRYBG1	-0.265314	7.94122e-10	6
TUBA1B	-0.418678	8.07877e-10	6
HLA-DRB1	0.501762	2.24389e-09	6
DONSON	-0.475752	2.26708e-09	6
CCNI	0.333106	1.43638e-08	6
PDE4D	0.355369	1.64421e-08	6
IGHA1	-0.621697	1.80586e-08	6
SAMSN1	0.35244	6.68956e-08	6
HMGN1	0.356335	8.26723e-08	6
TRBC2	0.413821	1.0229e-07	6
SLA	0.306637	1.72096e-07	6
CD63	0.515128	2.10714e-07	6
SRP14	0.27404	1.03073e-06	6
PDE4B	-0.26872	2.08696e-06	6
SRGN	0.308738	2.09992e-06	6
RGS2	0.384612	3.40299e-06	6
GPBP1	0.28146	3.45473e-06	6
STAT3	0.40978	3.80596e-06	6
UBC	0.274248	1.85614e-05	6
BIRC3	0.382959	3.62911e-05	6
BLOC1S1	0.422611	4.40936e-05	6
SUMO2	0.31877	0.000125014	6
PIK3IP1	0.362453	0.000174191	6
PARK7	0.334917	0.000191775	6
ANKRD28	0.29505	0.000339083	6
ATP1B3	0.287601	0.00692946	6
RHOA	0.314369	0.00921836	6
DYNLL1	0.252188	0.0207207	6
CIRBP	0.292371	0.0238899	6
CD2	0.26216	0.0306493	6
FGFBP2	1.41949	5.50546e-302	19
KLRG1	1.19765	5.79808e-269	19
MYO1F	1.03909	1.6441e-221	19
A2M-AS1	0.746335	1.29973e-214	19
NKG7	1.2458	4.1168e-163	19
PLEK	0.718084	2.08761e-161	19
TXNIP	1.22291	4.22325e-160	19
KLF2	0.801197	1.03564e-159	19
PLAC8	0.803879	7.28162e-137	19
RIPOR2	0.808816	8.8364e-133	19
CMC1	1.1128	3.27531e-129	19
GIMAP7	0.914782	2.89291e-127	19
RGS1	-1.68174	2.41436e-126	19
TRAF3IP3	0.708176	2.14021e-124	19
IFITM1	0.786212	4.01502e-120	19
GIMAP4	0.823337	4.1829e-119	19
GIMAP1	0.63446	1.77048e-118	19
SAMD3	0.610057	2.95102e-117	19
GNLY	1.24685	4.75103e-112	19
SYNE1	0.726234	1.0832e-108	19
CTSW	0.835742	1.0912e-108	19
PATL2	0.630873	5.7876e-106	19
DONSON	0.863466	2.03578e-105	19
BTG1	-0.759326	2.86371e-101	19
CREM	-1.35786	1.97565e-98	19
ATM	0.670378	1.99908e-90	19
BIN2	0.702528	6.70336e-90	19
LYAR	0.722567	3.34578e-87	19
ITGB2	0.622262	1.94286e-86	19
EMP3	0.703002	2.89011e-86	19
RGCC	-1.54656	8.90743e-86	19
DIP2A	0.606049	2.56208e-80	19
PTP4A2	0.740417	2.94907e-79	19
PTMA	-0.50999	6.49106e-78	19
KLRD1	0.776269	1.68953e-74	19
RPL37A	0.413386	2.23286e-74	19
RCSD1	0.564244	4.02387e-73	19
JUN	-1.31395	5.19361e-70	19
BTN3A2	0.541063	2.01153e-69	19
DUSP4	-1.58541	2.22832e-69	19
CCND3	0.500893	2.20539e-66	19
EEF1A1	0.368024	1.142e-65	19
CST7	0.581171	5.33329e-63	19
PYHIN1	0.480811	2.71205e-62	19
CXCR4	-0.78908	3.48765e-61	19
SRGN	-0.756303	8.97647e-61	19
H3F3B	-0.612865	4.87656e-60	19
RPS17	0.534002	4.05485e-59	19
REL	-1.27702	2.30042e-58	19
HLA-C	0.538859	2.60231e-58	19
GZMM	0.490113	5.11698e-58	19
RPL37	0.360635	2.27735e-57	19
PRMT2	0.574061	3.00057e-57	19
SAMHD1	0.437948	1.01362e-56	19
MBP	0.481031	2.1628e-55	19
RPL26	0.340345	2.36369e-55	19
KLF3	0.429443	2.17317e-54	19
JUND	-0.974142	2.48609e-54	19
TNFAIP3	-1.01855	4.19013e-53	19
TRGC2	0.537425	6.28152e-53	19
CD84	0.480842	3.54162e-52	19
PCSK7	0.509893	8.6775e-52	19
RAB29	0.440213	9.9633e-52	19
IRF3	0.480341	1.74181e-51	19
AES	0.482424	2.77311e-51	19
ITGAL	0.43367	2.79365e-51	19
LCK	0.501829	2.47396e-49	19
RPS27	0.274562	5.67408e-49	19
GZMH	0.72433	1.39277e-47	19
C12orf75	0.362715	2.08063e-47	19
S1PR4	0.337776	4.42436e-47	19
ZNF331	-1.15622	5.56233e-47	19
RPL38	0.348687	8.17501e-47	19
RPS10	0.427955	9.5865e-47	19
FOSB	-1.16556	9.2941e-46	19
PRF1	0.538844	2.04947e-45	19
CD48	0.471425	3.7076e-44	19
ARHGAP30	0.486938	2.14462e-43	19
RPS21	0.364896	2.98556e-43	19
ADD3	0.412604	2.79892e-42	19
MYL12A	0.616129	3.85185e-42	19
HLA-E	0.424629	8.36508e-42	19
STK10	0.391066	1.07749e-41	19
TRIM56	0.417092	1.29342e-41	19
IL32	0.551877	3.56636e-41	19
RPL23A	0.260786	3.65371e-41	19
FOS	-1.19712	6.99115e-41	19
MLLT6	0.403558	3.25996e-40	19
FTH1	-0.770486	2.46352e-39	19
MCL1	-0.924924	3.27963e-39	19
LNPEP	0.375394	3.66341e-39	19
GPSM3	0.415751	4.29697e-39	19
EFHD2	0.439516	6.34741e-39	19
YPEL5	-0.978578	4.16447e-38	19
NR4A2	-1.14816	6.08207e-38	19
ZFP36L2	-0.606576	8.36933e-38	19
PSMB8	0.343944	1.35881e-37	19
EIF1	-0.393857	2.37302e-37	19
PRKCB	0.407795	9.78506e-37	19
GLRX	0.332947	2.4328e-36	19
RPLP1	-0.316316	2.73146e-35	19
HLA-F	0.40046	8.88505e-35	19
LIMD2	0.360579	1.08384e-34	19
HLA-DRB5	0.308644	1.32462e-34	19
SUN2	0.341421	2.50574e-34	19
ATP1B3	-1.06221	3.80165e-34	19
TMSB10	0.319095	4.03162e-34	19
RBL2	0.289924	4.50282e-34	19
TNRC6C	0.32546	5.1949e-34	19
VAMP2	0.387378	1.20989e-33	19
FLNA	0.411359	2.14155e-33	19
TBC1D10C	0.358442	3.20026e-33	19
HLA-DPB1	0.33463	4.51148e-33	19
PSMB9	0.382679	1.34059e-32	19
SAMSN1	-0.905572	2.02414e-32	19
SLFN5	0.310172	2.47342e-32	19
CYBA	0.462795	3.4939e-32	19
RPL34	0.266335	3.80919e-32	19
RPS28	0.259652	4.46908e-32	19
RPL17	0.407703	1.03212e-31	19
RPL31	0.273143	4.67294e-31	19
AC016831.5	-0.91595	1.13263e-30	19
ZFP36	-0.95559	1.15677e-30	19
S100A4	0.482742	2.43987e-30	19
ICAM3	0.319871	2.63797e-30	19
PDE4B	-0.971812	9.14099e-30	19
RPL6	0.27851	1.385e-29	19
DDX24	-0.699589	1.44404e-29	19
PPP1CA	0.318864	3.23312e-29	19
AC245297.3	0.343229	6.9093e-29	19
ARPC5L	0.318585	1.13376e-28	19
IKZF1	0.312928	1.58843e-28	19
FAM177A1	-0.807901	2.04157e-28	19
CD247	0.332163	4.64482e-28	19
PNISR	0.336673	6.00929e-28	19
GTF3A	0.342343	1.18828e-27	19
SPN	0.329613	1.46852e-26	19
LINC00623	0.283378	1.47016e-26	19
BIRC3	-1.0809	3.15634e-26	19
CCDC88C	0.336089	3.35605e-26	19
HCST	0.419468	3.89245e-26	19
ERP29	0.290394	6.46049e-26	19
NOP53	0.377564	8.41196e-26	19
LMNA	-1.00734	1.14387e-25	19
KLF6	-0.894205	1.26428e-25	19
KRTCAP2	0.294891	1.36742e-25	19
ANKRD28	-1.12992	1.3943e-25	19
EZR	-0.784298	4.3281e-25	19
TMBIM4	0.26451	5.75573e-25	19
SP110	0.259134	6.95232e-25	19
SYNRG	0.281527	1.05328e-24	19
CD47	0.308065	1.47924e-24	19
EPB41	0.300508	1.3155e-23	19
CTSC	0.269215	1.31647e-23	19
CHST12	0.263372	1.69151e-23	19
ARL6IP5	0.316646	1.96403e-23	19
IGKC	-1.66463	2.44685e-23	19
IKZF3	0.309849	4.39236e-23	19
EIF4B	0.272947	7.33483e-23	19
SRSF7	-0.677691	7.73074e-23	19
POLR2J3.1	0.28251	1.00757e-22	19
IRF1	0.309606	1.3722e-22	19
CORO1A	0.376729	2.52628e-22	19
LINC00513	-0.772217	5.05485e-22	19
LUC7L3	0.255771	1.52673e-21	19
RNF19A	-0.759722	2.84112e-21	19
ITGB1	0.416487	3.34759e-21	19
HSPH1	-0.898055	1.57672e-20	19
AAK1	0.265968	1.72859e-20	19
CRTAM	-1.16408	2.21054e-20	19
TMSB4X	-0.274929	2.21713e-20	19
RPL5	0.252217	3.04746e-20	19
AC058791.1	-0.752906	3.49659e-20	19
DSTN	0.320354	4.10775e-20	19
RPL36A	0.291131	1.57582e-19	19
TAOK3	0.252171	3.59026e-19	19
GZMA	0.334193	4.79788e-19	19
PDE4D	-0.77822	8.33061e-19	19
CD8B	0.345282	1.06419e-18	19
TOMM7	0.281901	1.20906e-18	19
IGHA1	-1.2936	1.51386e-18	19
TSC22D3	-0.484114	2.85882e-18	19
HSP90AA1	-0.692048	9.94191e-18	19
RALGAPA1	-0.773912	1.00801e-17	19
GMFG	0.262444	1.42417e-17	19
UPF2	0.262342	2.9568e-17	19
SELENOK	-0.760278	1.40504e-16	19
PABPC1	-0.659474	1.75054e-16	19
LEPROTL1	-0.699022	2.56641e-16	19
ARPC1B	0.255112	5.16428e-16	19
NR3C1	-0.905832	6.17078e-16	19
DNAJA1	-0.684333	1.28108e-15	19
MYADM	-0.738561	2.1427e-15	19
TSPYL2	-0.72998	3.04838e-15	19
CNOT6L	-0.626882	3.58168e-15	19
SRSF2	-0.616356	1.51879e-14	19
VIM	-0.659041	1.6618e-14	19
CYTH1	0.28437	6.50209e-14	19
SDCBP	-0.676299	8.82632e-14	19
RBPJ	-0.904806	1.0507e-13	19
MECP2	0.272959	9.49431e-13	19
FOSL2	-0.654618	9.5657e-13	19
UBC	-0.474272	5.17399e-11	19
HSP90AB1	-0.560599	5.76168e-11	19
JUNB	-0.65645	1.18987e-10	19
GAPDH	-0.466773	2.92284e-10	19
COTL1	-0.624955	3.6427e-10	19
SFPQ	-0.639064	1.07759e-09	19
VPS37B	-0.647741	1.50169e-09	19
DYNLL1	-0.599106	2.66982e-09	19
SAT1	-0.64832	5.08442e-09	19
CD44	-0.568392	6.90815e-09	19
RPS26	-0.268589	1.43784e-08	19
AMD1	-0.561216	4.16795e-08	19
DUSP1	-0.628995	4.59088e-08	19
GPBP1	-0.588499	4.81165e-08	19
ELF1	-0.569133	8.8501e-08	19
STK17B	-0.549215	1.53022e-07	19
SLA	-0.581318	1.5921e-06	19
DNAJB1	-0.550512	2.36534e-06	19
CD7	-0.584823	4.64463e-06	19
CCL4	-1.33129	1.7968e-05	19
PPP1R15A	-0.511688	2.11262e-05	19
GSPT1	-0.606482	6.11693e-05	19
IDS	-0.521066	0.000134173	19
SYTL3	-0.417995	0.00023002	19
TUBB4B	-0.50128	0.000319667	19
IQGAP1	-0.515809	0.00162355	19
GABARAPL1	-0.406566	0.00176284	19
CHD1	-0.560128	0.00335043	19
CDV3	-0.545686	0.00463808	19
PPP1CB	-0.446353	0.00657858	19
BRD2	-0.447411	0.0194074	19
H2AFZ	-0.536692	0.0214547	19
SYAP1	-0.487268	0.0216321	19
AKAP13	-0.329559	0.0263877	19
ARID5B	-0.556044	0.0469275	19
TOP2A	2.20608	0	22
STMN1	2.14291	0	22
TUBB	2.07872	0	22
PCLAF	1.92741	0	22
MKI67	1.87769	0	22
CENPF	1.70665	0	22
NUSAP1	1.51154	0	22
UBE2C	1.43286	0	22
CKS1B	1.39857	0	22
ASPM	1.30809	0	22
TYMS	1.26171	0	22
GTSE1	1.22557	0	22
BIRC5	1.1922	0	22
CDK1	1.01326	0	22
TPX2	1.00555	0	22
RRM2	0.9074	0	22
CDKN3	0.855144	0	22
CENPW	0.723608	0	22
ZWINT	0.824968	6.38567e-275	22
TK1	0.903723	2.95062e-274	22
CLSPN	0.915524	2.96397e-227	22
SMC2	0.917758	5.22219e-206	22
CENPE	0.804043	7.06881e-193	22
CCDC34	0.744894	5.90245e-190	22
PTTG1	1.21549	5.52477e-186	22
HMGB2	1.74338	5.11378e-178	22
HMGN2	1.76666	2.16703e-177	22
TUBA1B	1.76938	6.3869e-177	22
PHF19	0.686162	1.93516e-168	22
HIST1H4C	2.35934	6.27368e-159	22
TMEM106C	0.755709	2.07e-149	22
DTYMK	0.680373	1.47284e-144	22
ATAD2	0.908684	2.10855e-137	22
CENPM	0.720191	4.15044e-137	22
HIST1H1C	0.985739	1.41698e-134	22
HELLS	0.788317	3.70626e-133	22
TMPO	0.937863	5.11403e-128	22
HMGB1	1.24683	2.2835e-118	22
NSD2	0.531366	3.38057e-115	22
SKA2	0.609597	8.75003e-114	22
MALAT1	-0.872497	1.81742e-111	22
ACTB	1.18167	5.65682e-110	22
SMC4	1.07061	8.32516e-108	22
ANP32E	1.0643	5.95397e-106	22
CALM3	0.946156	2.1552e-101	22
MCM7	0.587853	1.40623e-100	22
NUDT1	0.715114	9.39245e-97	22
H2AFV	1.07761	1.5893e-95	22
SNRNP25	0.541518	1.10622e-94	22
H2AFZ	1.11654	2.80752e-94	22
ANP32B	0.998983	6.85925e-94	22
RPA3	0.934035	4.56486e-93	22
COX8A	1.0833	1.78305e-92	22
H2AFY	0.795527	2.64016e-92	22
DEK	1.13756	1.02199e-91	22
CBX5	0.631686	3.37265e-91	22
TFDP1	0.530512	4.63551e-91	22
NUCKS1	1.09416	2.88525e-90	22
DDX39A	0.653771	1.75593e-89	22
HSPA1A	1.24731	9.94588e-89	22
PCNA	0.868695	4.10539e-88	22
DUT	1.03688	2.09742e-87	22
LSM4	0.719259	5.88354e-87	22
SSRP1	0.593538	3.51847e-84	22
MAD2L2	0.56994	1.66452e-83	22
LSM5	0.829668	1.94881e-83	22
GAPDH	0.907363	2.09684e-83	22
EZH2	0.769566	3.81235e-83	22
CCDC167	0.718255	1.38087e-79	22
HSPB1	1.07548	2.60571e-78	22
RANBP1	0.887481	1.73874e-77	22
RAD21	0.808381	1.20917e-74	22
KIF20B	0.626661	1.53854e-74	22
PKM	0.802603	7.90234e-74	22
CENPX	0.550389	4.61504e-73	22
SIVA1	0.780523	1.04092e-72	22
TPI1	0.85245	1.13137e-72	22
TNFRSF18	0.775679	6.56259e-72	22
CACYBP	0.738183	1.56578e-71	22
LSM2	0.597214	5.37525e-71	22
MZT2B	0.802743	4.99233e-70	22
HSPA1B	1.36439	1.7487e-66	22
PFN1	0.94905	1.79536e-66	22
ANAPC11	0.674296	2.72433e-65	22
CARHSP1	0.640266	6.30659e-65	22
MT2A	1.03239	7.3503e-65	22
LSM3	0.565469	5.71901e-64	22
HLA-DRA	0.8415	1.41005e-63	22
PTMA	0.605844	2.01947e-63	22
RAN	0.816499	2.34984e-63	22
USP1	0.622191	4.94333e-63	22
RPS27	-0.634529	7.94899e-63	22
MRPL18	0.710225	2.75e-62	22
GNG5	0.722111	6.64187e-62	22
ZDHHC12	0.420974	3.16745e-61	22
SMC1A	0.652303	3.53627e-61	22
NAA38	0.614988	7.81547e-61	22
COX5A	0.715084	2.11434e-60	22
MZT1	0.441419	3.61705e-60	22
AP2S1	0.601146	5.60154e-60	22
YWHAH	0.622761	9.16035e-60	22
BANF1	0.610851	4.70075e-59	22
ENTPD1	0.528859	2.90249e-58	22
NUTF2	0.445208	3.30315e-58	22
ATP5MC3	0.712532	5.89201e-57	22
DNMT1	0.729621	6.28477e-57	22
ERH	0.620594	2.34224e-56	22
DBI	0.74815	3.10087e-56	22
RALY	0.517425	3.29666e-56	22
NDUFA2	0.578757	2.59084e-54	22
FAM111A	0.52297	8.63392e-54	22
HMGN1	0.791646	1.91337e-53	22
BLOC1S1	0.618152	2.83908e-53	22
TPM4	0.635773	7.27175e-53	22
ARPC5	0.659795	1.02733e-52	22
DNAJC9	0.522917	2.32839e-52	22
CKS2	0.653784	3.34434e-52	22
RNASEH2C	0.524523	3.68889e-52	22
C12orf75	0.675697	4.8277e-52	22
HMGN3	0.640639	5.26644e-52	22
DCTN3	0.636986	5.62777e-52	22
MIR4435-2HG	0.505244	2.47624e-51	22
SMC3	0.640099	3.35039e-51	22
MRPL52	0.514055	2.07167e-50	22
MRPL51	0.567276	2.76649e-50	22
NUDT21	0.485884	4.07571e-50	22
PDCD5	0.475034	1.49361e-49	22
SNRPD1	0.660636	2.43966e-48	22
ATP5MF	0.70174	7.3482e-48	22
IDH2	0.602558	2.18751e-47	22
PPP1CA	0.56763	3.91052e-47	22
SLC25A5	0.723819	1.24138e-46	22
ATP5PF	0.622404	1.97519e-46	22
SMS	0.525812	6.84739e-46	22
MRPL11	0.423005	1.01413e-45	22
CFL1	0.733974	1.75922e-45	22
DNPH1	0.39672	2.18995e-45	22
SNRPE	0.551957	2.69548e-45	22
CD74	0.806899	4.67873e-45	22
CBX3	0.767557	4.79734e-45	22
ARL6IP1	1.01635	6.92114e-45	22
ITGB1	0.623212	8.15997e-45	22
TMEM160	0.49083	8.56828e-45	22
PMF1	0.355903	1.98289e-44	22
SET	0.651407	2.59581e-44	22
CXCR4	-0.999689	3.40558e-44	22
NDUFAF3	0.542888	3.81223e-44	22
LBR	0.593822	5.67113e-44	22
POLR2J	0.491875	6.70323e-44	22
GPX4	0.524527	1.36823e-43	22
BTG1	-0.68908	1.40546e-43	22
COX17	0.725621	1.42169e-43	22
TCP1	0.461126	1.64797e-43	22
BOLA3	0.36137	2.52452e-43	22
TRAPPC1	0.579639	3.15933e-43	22
PPIA	0.700628	3.40911e-43	22
ACTG1	0.819305	4.13677e-43	22
PSME2	0.649138	4.47784e-43	22
JPT1	0.61933	6.56535e-43	22
TMSB10	0.732815	1.43927e-42	22
PIN1	0.405864	1.47283e-42	22
ENO1	0.702903	1.64664e-42	22
ATP5F1C	0.507916	4.19637e-42	22
RPL30	-0.560787	5.48804e-42	22
SELENOH	0.505678	6.41973e-42	22
SUZ12	0.50836	1.06088e-41	22
HDGF	0.445104	2.5704e-41	22
SNRPG	0.632976	3.02519e-41	22
SSNA1	0.416109	3.12546e-41	22
HNRNPD	0.569152	5.48461e-41	22
WDR1	0.452601	6.93456e-41	22
ANP32A	0.399959	9.38699e-41	22
ITGB1BP1	0.393974	1.10668e-40	22
RPL34	-0.52053	1.17643e-40	22
COX6C	0.664267	1.24003e-40	22
MRPL23	0.444602	1.75001e-40	22
SDF2L1	0.531591	3.18459e-40	22
XPO1	0.43942	4.15573e-40	22
PRDX2	0.530679	6.77953e-40	22
PGAM1	0.531199	7.29966e-40	22
HLA-DRB1	0.691621	7.51788e-40	22
TUBA1C	0.515151	1.50208e-39	22
H3F3A	0.617502	2.1221e-39	22
GTF2A2	0.398889	2.74367e-39	22
CISD2	0.385537	3.27208e-39	22
EIF5A	0.58114	3.52931e-39	22
COPE	0.570711	7.28888e-39	22
HMGA1	0.383337	1.49394e-38	22
SEC11A	0.414017	3.46348e-38	22
CLTA	0.334206	3.84728e-38	22
RPL13A	-0.4259	4.834e-38	22
LGALS1	1.21474	9.78735e-38	22
PSMB9	0.628305	1.06421e-37	22
PRELID1	0.545641	1.38519e-37	22
ZNF706	0.480219	1.53011e-37	22
HNRNPR	0.515711	1.53098e-37	22
PSMB8	0.532105	1.54137e-37	22
GSTP1	0.681992	2.75609e-37	22
ETFB	0.392409	2.8319e-37	22
FIBP	0.348019	3.02771e-37	22
KPNA2	0.472327	3.56377e-37	22
CEP57	0.479914	3.6125e-37	22
BAX	0.449129	3.7963e-37	22
H1FX	0.487763	4.25745e-37	22
NDUFS6	0.516105	4.27326e-37	22
HNRNPAB	0.541425	4.4311e-37	22
NDUFB1	0.676756	1.33761e-36	22
SRP9	0.400974	1.64266e-36	22
HSP90AA1	0.921597	2.51996e-36	22
RAC2	0.637442	3.50872e-36	22
MIF	0.68671	4.76956e-36	22
UBE2S	0.516907	7.79208e-36	22
SNRPD3	0.570902	1.51076e-35	22
NDUFS8	0.436488	1.69892e-35	22
NDUFB3	0.417985	3.03946e-35	22
PA2G4	0.608059	4.41391e-35	22
DDX5	-0.854322	7.63459e-35	22
NDUFB7	0.488624	1.17643e-34	22
PSMA4	0.597831	1.3561e-34	22
SNRPF	0.543737	1.64282e-34	22
RBX1	0.49291	1.90346e-34	22
RFC1	0.481527	1.97305e-34	22
AHSA1	0.438484	4.80224e-34	22
YBX1	0.63229	5.46493e-34	22
TALDO1	0.409859	8.84613e-34	22
GSTO1	0.402056	8.88504e-34	22
UQCRQ	0.573468	9.50652e-34	22
ARPC4	0.50215	1.18125e-33	22
NDUFAB1	0.369173	1.29788e-33	22
ROMO1	0.501735	1.51514e-33	22
FABP5	0.509571	1.66324e-33	22
KHDRBS1	0.387124	1.86548e-33	22
CKLF	0.543477	1.88429e-33	22
RPS14	-0.419746	3.10861e-33	22
TMEM258	0.532872	3.35429e-33	22
NOP10	0.450588	5.82986e-33	22
CORO1A	0.758846	8.17952e-33	22
NDUFS7	0.344604	8.67881e-33	22
ATP5IF1	0.538196	8.91153e-33	22
HSPD1	0.713133	9.34614e-33	22
ATP5F1B	0.513646	1.0956e-32	22
IL7R	-1.55674	1.57484e-32	22
FKBP1A	0.438478	1.59509e-32	22
NONO	0.387894	1.62938e-32	22
PSMD8	0.411307	2.56872e-32	22
MIS18BP1	0.448221	4.67487e-32	22
SNRPC	0.320641	4.8632e-32	22
PSMD4	0.341597	6.57606e-32	22
HNRNPA3	0.519443	8.55991e-32	22
PDIA6	0.44571	1.13751e-31	22
IFI27L2	0.484301	1.88484e-31	22
NDUFA12	0.423814	2.03899e-31	22
TMSB4X	0.447408	2.53288e-31	22
RBM17	0.445347	3.8593e-31	22
CDK2AP2	0.365794	4.06971e-31	22
PSMC3	0.495625	5.22722e-31	22
PTMS	0.530324	6.38515e-31	22
GTF3C6	0.316181	6.78708e-31	22
APOBEC3C	0.392953	1.02806e-30	22
DCXR	0.334142	1.07491e-30	22
UBB	0.581024	1.33017e-30	22
RPS27L	0.50666	1.49247e-30	22
HSPE1	0.579994	1.6224e-30	22
PDAP1	0.413263	1.69093e-30	22
ARL6IP4	0.500387	1.91475e-30	22
LAMTOR2	0.33445	2.21192e-30	22
SNRPB	0.464578	2.38295e-30	22
TXN	0.580061	2.64859e-30	22
ATP5MG	0.537113	2.71951e-30	22
CRIP1	0.768247	4.30546e-30	22
MYL6	0.569096	4.43163e-30	22
ST13	0.449568	5.05588e-30	22
NDUFA11	0.418857	5.10873e-30	22
RHOB	0.552955	5.51386e-30	22
ATP5MC1	0.390376	9.43666e-30	22
PHPT1	0.428227	1.13736e-29	22
MRPS6	0.440605	1.32319e-29	22
CHCHD2	0.546915	1.49525e-29	22
ATP5PB	0.378756	1.74242e-29	22
SUMO2	0.541097	1.87035e-29	22
PABPN1	0.297223	2.73651e-29	22
NDUFA6	0.33835	2.92482e-29	22
SF3B6	0.439311	2.96774e-29	22
COX6B1	0.528091	3.48809e-29	22
PSMB3	0.557849	5.84688e-29	22
SUMO3	0.324802	6.67382e-29	22
RPS29	-0.412341	9.77432e-29	22
CSNK2B	0.494256	1.29255e-28	22
HP1BP3	0.453457	1.78305e-28	22
PRDX5	0.361973	1.82984e-28	22
RPLP2	-0.338031	2.18965e-28	22
NDUFB11	0.508276	2.73797e-28	22
ATP5PD	0.363083	3.34021e-28	22
PPP1R18	0.391999	4.75593e-28	22
RPL13	-0.378273	5.65928e-28	22
ANXA5	0.410079	6.18795e-28	22
FDPS	0.368384	6.63029e-28	22
EIF2S2	0.54906	7.05804e-28	22
NDUFB2	0.42158	1.29544e-27	22
BATF	0.545331	1.46768e-27	22
LSM7	0.419863	1.66207e-27	22
NENF	0.32227	1.73906e-27	22
UQCRH	0.513147	2.48545e-27	22
TSC22D3	-0.868464	2.77326e-27	22
PRDX1	0.459868	3.52644e-27	22
RAD23A	0.306655	3.83399e-27	22
STMP1	0.287958	3.99918e-27	22
HSPB11	0.403452	5.1757e-27	22
ILF2	0.287958	5.96669e-27	22
DNAJC15	0.294125	5.98418e-27	22
PSMD14	0.443238	6.04051e-27	22
PSMB7	0.335005	6.15062e-27	22
NHP2	0.439271	6.2537e-27	22
PARP1	0.448199	1.18477e-26	22
UBE2I	0.489112	1.25837e-26	22
MRPL54	0.268035	1.54926e-26	22
ARPC2	0.573602	1.65381e-26	22
MZT2A	0.410702	2.29346e-26	22
MRPS34	0.327194	2.66322e-26	22
COX6A1	0.448233	2.80399e-26	22
MTHFD2	0.363979	2.82838e-26	22
GDI2	0.340944	3.54026e-26	22
EEF1A1	-0.427738	3.57144e-26	22
SOD1	0.519259	5.54032e-26	22
PPP1CC	0.287487	7.5278e-26	22
PSMA1	0.322583	7.53551e-26	22
NAA10	0.321975	1.01289e-25	22
PIM1	0.368331	1.05925e-25	22
ACP1	0.321046	1.11392e-25	22
RPL21	-0.361361	1.19199e-25	22
AURKAIP1	0.367575	1.3428e-25	22
PSMA2	0.373432	1.45372e-25	22
BSG	0.296472	1.78484e-25	22
MRPL57	0.462659	1.79043e-25	22
RAC1	0.421718	2.67907e-25	22
PSMB2	0.343659	3.07715e-25	22
BUB3	0.404175	3.15686e-25	22
ZFAND2A	0.552269	3.8345e-25	22
ANXA2	0.468985	4.2799e-25	22
MT-ND3	-0.589407	4.61629e-25	22
DAD1	0.435002	4.63929e-25	22
CCT8	0.341796	4.64023e-25	22
HNRNPA2B1	0.495629	4.71332e-25	22
NEDD8	0.446256	4.88584e-25	22
RPL39	-0.372036	6.70457e-25	22
WDR83OS	0.31416	7.50989e-25	22
SEM1	0.379401	9.11642e-25	22
NDUFB4	0.426291	1.19563e-24	22
NDUFV2	0.334558	1.26362e-24	22
MPC2	0.317055	1.39057e-24	22
SERPINB1	0.366422	1.44546e-24	22
COX5B	0.367565	2.29327e-24	22
BRK1	0.361261	2.41814e-24	22
RAB8A	0.430018	2.89285e-24	22
NDUFC2	0.376786	4.36423e-24	22
NDUFA4	0.559862	6.82453e-24	22
TAGLN2	0.414353	7.41207e-24	22
EPSTI1	0.321145	9.43718e-24	22
RPS25	-0.414093	1.09681e-23	22
CCT3	0.347075	1.16008e-23	22
RPL10	-0.319734	1.44016e-23	22
NDUFB10	0.313861	1.55746e-23	22
ZFP36L2	-0.653793	1.62453e-23	22
NUCB2	0.437227	1.64578e-23	22
UBALD2	0.32425	1.88726e-23	22
RHEB	0.343157	2.39932e-23	22
BST2	0.272476	2.78399e-23	22
MRPS21	0.389814	4.26071e-23	22
ARHGDIA	0.395972	4.8221e-23	22
PSIP1	0.403492	5.34312e-23	22
CNTRL	0.305012	6.01427e-23	22
YWHAE	0.432816	6.95349e-23	22
BAZ1B	0.405841	1.00356e-22	22
COX7A2	0.455634	1.10319e-22	22
RPL27A	-0.356661	1.17878e-22	22
DNAJB1	0.969753	3.40547e-22	22
ARPC5L	0.343897	4.52586e-22	22
RPS12	-0.365851	5.69822e-22	22
RPL9	-0.465862	6.56045e-22	22
MT-ND2	-0.431633	7.2648e-22	22
ELOB	0.481361	7.39655e-22	22
ATP5PO	0.272775	7.60053e-22	22
CAP1	0.399373	7.75912e-22	22
FAM96B	0.287291	8.04964e-22	22
RBBP4	0.446327	8.05267e-22	22
CLIC1	0.445125	1.00015e-21	22
OAZ1	0.406846	1.70709e-21	22
MDH2	0.267766	2.10243e-21	22
CCT4	0.258038	2.16493e-21	22
UQCR10	0.365046	2.6275e-21	22
PPM1G	0.317728	3.00003e-21	22
SERF2	0.382623	4.68951e-21	22
SLBP	0.293087	5.05206e-21	22
PLP2	0.398405	5.11753e-21	22
LDHA	0.408439	5.42563e-21	22
ATP5F1D	0.368326	6.14912e-21	22
ARPP19	0.316224	7.2835e-21	22
VDAC1	0.349461	7.65106e-21	22
PSMA5	0.304294	9.42297e-21	22
GNLY	1.35181	1.01755e-20	22
RPS27A	-0.354952	1.4065e-20	22
NRDC	0.252107	1.44602e-20	22
PARK7	0.371556	1.70777e-20	22
PRKDC	0.330944	1.85334e-20	22
LSP1	0.47418	1.91695e-20	22
SNX3	0.298531	2.05317e-20	22
HINT1	0.43189	2.33615e-20	22
TMEM167A	0.317011	2.90925e-20	22
XRCC5	0.336821	4.69194e-20	22
PSMB6	0.311303	8.1094e-20	22
ARPC1B	0.465004	9.39082e-20	22
HLA-DPA1	0.459749	1.08369e-19	22
CANX	0.270333	1.9118e-19	22
PSMB1	0.381692	2.03684e-19	22
RALBP1	0.263559	2.52421e-19	22
GRB2	0.250292	2.72062e-19	22
TPM3	0.413509	5.39203e-19	22
CAPG	0.309141	5.84044e-19	22
LSM6	0.338395	6.93003e-19	22
THRAP3	0.361857	8.64816e-19	22
ANXA6	0.331721	1.10866e-18	22
NUDC	0.298233	1.60027e-18	22
PCBP1	0.311235	1.92576e-18	22
GMFG	0.409135	2.23049e-18	22
ARPC3	0.363683	2.38617e-18	22
ATP5MC2	0.43297	2.55081e-18	22
DRAP1	0.309584	2.77775e-18	22
HSPH1	0.610844	2.83527e-18	22
UQCRFS1	0.260591	2.90869e-18	22
TSPO	0.366691	2.92158e-18	22
HLA-DPB1	0.387204	3.58119e-18	22
PHLDA1	0.304568	3.59577e-18	22
GNAI2	0.37434	3.80898e-18	22
TCEA1	0.310569	5.35314e-18	22
CYTOR	0.385737	6.7361e-18	22
ATP6V0B	0.303953	7.36108e-18	22
VAMP8	0.276169	7.79544e-18	22
IFI6	0.458445	9.11086e-18	22
CNOT6L	-0.970077	1.10936e-17	22
PSMA7	0.432483	1.426e-17	22
HLA-DRB5	0.438385	1.67104e-17	22
RPL35A	-0.356329	1.69742e-17	22
MLEC	0.280762	1.74712e-17	22
DDT	0.291011	2.06971e-17	22
SEC61G	0.397901	2.19166e-17	22
PMAIP1	0.449214	2.23047e-17	22
SF3B5	0.271195	2.91429e-17	22
UBE2L3	0.284978	4.20687e-17	22
SYTL3	-0.870353	4.23827e-17	22
CD63	0.324313	5.52716e-17	22
RHOA	0.374533	6.30074e-17	22
COTL1	0.502184	6.90271e-17	22
VAMP5	0.275193	6.99041e-17	22
RSRC1	0.33484	9.41842e-17	22
PABPC1	-1.01531	9.95249e-17	22
ATP5ME	0.392449	1.25458e-16	22
CMTM6	0.285949	1.32225e-16	22
HOPX	0.504636	1.32667e-16	22
P4HB	0.262511	1.3809e-16	22
SNRNP27	0.30147	1.86311e-16	22
C19orf53	0.348398	1.86538e-16	22
LDHB	0.400245	2.22256e-16	22
NR4A1	0.470781	2.6387e-16	22
NDUFA1	0.396608	3.4681e-16	22
PSMD7	0.254422	3.87395e-16	22
SH3BGRL3	0.404489	4.51315e-16	22
RPL31	-0.347337	6.10655e-16	22
EID1	0.329163	6.79717e-16	22
TYMP	0.32903	7.72543e-16	22
CSTB	0.275529	7.80143e-16	22
UPF2	0.307949	8.64195e-16	22
SUMO1	0.296738	9.83929e-16	22
COX7B	0.374379	9.84764e-16	22
ATP5F1A	0.258801	1.02289e-15	22
ACTR3	0.325672	1.52315e-15	22
HNRNPC	0.337494	1.52991e-15	22
BHLHE40	0.270585	1.88306e-15	22
PPP4C	0.254306	3.16451e-15	22
HNRNPM	0.450077	3.46718e-15	22
NDUFA13	0.452341	3.50667e-15	22
CTSD	0.30322	3.73982e-15	22
YWHAQ	0.301774	6.29518e-15	22
TLN1	0.265864	9.4458e-15	22
SRI	0.295068	9.64808e-15	22
ITGAE	0.276004	1.31337e-14	22
SRSF10	0.305148	1.9133e-14	22
SF3B2	0.287662	2.74573e-14	22
C1QBP	0.270541	2.76163e-14	22
ATP5MPL	0.323057	3.343e-14	22
UBL5	0.374094	4.05729e-14	22
GADD45B	0.581025	5.10424e-14	22
RPL38	-0.384621	5.62202e-14	22
SCAND1	0.271111	5.94681e-14	22
SEC61B	0.307374	6.26619e-14	22
TECR	0.25249	8.37333e-14	22
MRPL41	0.311928	9.89713e-14	22
GTF3A	0.292978	1.16899e-13	22
MYL12B	0.401231	1.87822e-13	22
NDUFB8	0.254514	2.11135e-13	22
VIM	0.468313	2.33458e-13	22
SRGN	-0.483469	3.90478e-13	22
NASP	0.319029	4.17211e-13	22
RPL3	-0.321906	8.28112e-13	22
UCP2	0.313984	8.71427e-13	22
MINOS1	0.326178	1.04826e-12	22
EMP3	0.303789	1.34544e-12	22
TMCO1	0.305423	1.54151e-12	22
CREM	-0.77079	1.70993e-12	22
MT1X	0.253082	2.14295e-12	22
RPS26	-0.489123	2.15202e-12	22
STAT1	0.254826	2.36799e-12	22
ERP29	0.277177	2.37594e-12	22
CTSC	0.26894	2.88317e-12	22
TPT1	-0.384649	3.0877e-12	22
SYNCRIP	0.251186	3.36961e-12	22
SRSF3	0.334171	3.7387e-12	22
S100A11	0.321623	4.61894e-12	22
PET100	0.399177	7.4034e-12	22
TBL1XR1	0.294902	8.30418e-12	22
ATP5MD	0.280509	2.24827e-11	22
2019-09-07	0.357322	4.62218e-11	22
HSP90AB1	0.432138	1.29806e-10	22
SRP14	0.348677	1.42946e-10	22
HSPA8	0.354389	1.84897e-10	22
AC058791.1	-0.845984	2.03858e-10	22
HNRNPF	0.264546	2.14848e-10	22
HSP90B1	0.412242	2.32602e-10	22
LCP1	0.300913	4.10724e-10	22
GZMK	-1.10462	5.88086e-10	22
FYN	-0.686446	7.35024e-10	22
NAP1L1	0.281469	7.75258e-10	22
CXCL13	0.405343	7.86307e-10	22
SUB1	0.386689	9.60294e-10	22
YPEL5	-0.911179	2.21752e-09	22
LINC00513	-0.93791	3.00236e-09	22
CALM2	0.393262	3.20393e-09	22
RPL19	-0.277032	3.70872e-09	22
RGS2	0.402046	4.81484e-09	22
SERBP1	0.304773	5.1462e-09	22
PPDPF	0.351145	5.45949e-09	22
RPL11	-0.256624	5.55505e-09	22
ZFP36	-0.821121	1.76014e-08	22
CCL4	-1.15468	1.854e-08	22
KLF6	-0.748518	1.86215e-08	22
LY6E	0.258798	2.20145e-08	22
STK4	-0.757532	2.77966e-08	22
CDC42	0.305443	4.41917e-08	22
MCL1	-0.746319	5.73497e-08	22
LEPROTL1	-0.751533	5.73964e-08	22
AKAP13	-0.638203	6.20696e-08	22
PTPRC	-0.428454	7.29214e-08	22
KRTCAP2	0.258091	1.05452e-07	22
PNRC1	-0.663951	3.30404e-07	22
PPIB	0.283473	4.02079e-07	22
NCL	0.350843	5.80984e-07	22
CYBA	0.296854	8.33321e-07	22
ITM2A	0.296762	8.66553e-07	22
DDX24	-0.530009	1.12031e-06	22
RPS3A	-0.26344	1.73628e-06	22
AC016831.5	-0.772766	5.74177e-06	22
HNRNPA1	0.272819	5.96396e-06	22
JUNB	-0.858567	5.99625e-06	22
SARAF	-0.512135	6.2715e-06	22
NMT1	0.29779	9.87083e-06	22
JUN	0.279526	1.09407e-05	22
ATP5F1E	0.280204	1.09463e-05	22
SNHG25	0.373917	5.04487e-05	22
MT-CYB	-0.257384	8.06333e-05	22
CRYBG1	-0.778647	0.000127545	22
PPP2R5C	-0.630695	0.000133135	22
CCL5	-0.298887	0.000161472	22
RPL5	-0.284066	0.000230678	22
ANXA1	-0.771092	0.000373018	22
GZMA	0.471518	0.000485529	22
RNF125	-0.741838	0.000507233	22
IGLC2	0.821024	0.00086414	22
TXNIP	-0.843977	0.000894596	22
CST7	-0.662804	0.00123905	22
TSPYL2	-0.703893	0.00385536	22
TOMM7	-0.366576	0.00458003	22
IGKC	1.85904	0.00940156	22
RGCC	-0.63374	0.0176032	22
RPL17	-0.585953	0.0227536	22
RORA	-0.704704	0.0333213	22
CD8A	-0.552649	0.0389514	22
AKNA	-0.647615	0.0389853	22
PIK3R1	-0.719831	0.0458819	22
DUSP2	-0.538619	0.0490979	22
