## Supplementary tables for "Single cell genomic characterization reveals the cellular reprogramming of the gastric tumor microenvironment": Supplementary table S11.xlsx

### Sheet: Supplementary table S11
regulon	celltype_cluster
EGR3_extended (70g)	B_8
EGR3 (11g)	B_8
TGIF2 (72g)	B_8
RELB_extended (47g)	B_8
RELB (44g)	B_8
NFKB2_extended (71g)	B_8
NFKB2 (56g)	B_8
RBBP5_extended (434g)	B_8
IRF8 (57g)	B_8
POU2F2 (30g)	B_8
POU2F2_extended (58g)	B_8
TCF4 (19g)	B_8
IRF8_extended (340g)	B_8
TFEB_extended (195g)	B_8
BCL11A_extended (378g)	B_8
KLF3 (10g)	B_8
HIF1A_extended (11g)	B_8
STAT6 (15g)	B_8
TCF3_extended (17g)	B_8
MGA_extended (12g)	B_8
KDM5A (587g)	B_22
TAF7_extended (3773g)	B_22
GTF2F1_extended (2979g)	B_22
GTF2F1 (1783g)	B_22
SUZ12_extended (2200g)	B_22
UBTF_extended (2377g)	B_22
TBL1XR1_extended (1255g)	B_22
IRF8 (57g)	B_22
SAP30_extended (224g)	B_22
YY1 (2665g)	B_22
REST_extended (2636g)	B_22
NFYB (257g)	B_22
E2F3_extended (923g)	B_22
E2F3 (771g)	B_22
HMGB1 (15g)	B_22
SMC3_extended (15g)	B_22
EZH2 (20g)	B_22
TFDP1_extended (40g)	B_22
TFDP1 (36g)	B_22
NFYA (24g)	B_22
POU2AF1 (11g)	B_23
IRF8 (57g)	B_23
POU2F2 (30g)	B_23
POU2F2_extended (58g)	B_23
TCF4 (19g)	B_23
IRF8_extended (340g)	B_23
TFEB_extended (195g)	B_23
ZNF274_extended (679g)	B_23
POLR3A (126g)	B_23
RFX5_extended (148g)	B_23
FOXP1_extended (78g)	B_23
FOXP1 (32g)	B_23
KLF2_extended (63g)	B_23
BCL11A_extended (378g)	B_23
REST (21g)	B_23
HDAC6_extended (86g)	B_23
HIF1A_extended (11g)	B_23
JAZF1 (64g)	B_23
STAT6 (15g)	B_23
SP1_extended (19g)	B_23
CREM (814g)	CD4_3
TGIF1_extended (595g)	CD4_3
TGIF1 (498g)	CD4_3
JUND (593g)	CD4_3
JUNB_extended (1330g)	CD4_3
JUNB (675g)	CD4_3
ELF1_extended (1637g)	CD4_3
CHD2_extended (2359g)	CD4_3
CHD2 (1611g)	CD4_3
NR3C1_extended (1054g)	CD4_3
CEBPZ_extended (23g)	CD4_3
STAT3_extended (49g)	CD4_3
IKZF1 (188g)	CD4_3
TCF7_extended (44g)	CD4_3
TCF7 (33g)	CD4_3
UQCRB (24g)	CD4_3
RORA_extended (74g)	CD4_3
RORA (52g)	CD4_3
MAF_extended (36g)	CD4_3
MAF (22g)	CD4_3
NR3C1_extended (1054g)	CD4_6
STAT3_extended (49g)	CD4_6
STAT3 (14g)	CD4_6
NFKB2_extended (71g)	CD4_6
AHR_extended (118g)	CD4_6
E2F6_extended (96g)	CD4_6
RORA_extended (74g)	CD4_6
RORA (52g)	CD4_6
FOXP3_extended (81g)	CD4_6
FOXP3 (47g)	CD4_6
MAF_extended (36g)	CD4_6
MAF (22g)	CD4_6
FOXO1_extended (36g)	CD4_6
FOXO1 (26g)	CD4_6
BATF_extended (188g)	CD4_6
BATF (115g)	CD4_6
SOX4_extended (46g)	CD4_6
SOX4 (20g)	CD4_6
STAT5A_extended (12g)	CD4_6
RXRB_extended (11g)	CD4_6
IRF3_extended (1858g)	CD4_10
STAT1_extended (1778g)	CD4_10
STAT1 (39g)	CD4_10
IRF9_extended (137g)	CD4_10
IRF9 (77g)	CD4_10
MXI1_extended (551g)	CD4_10
ZNF274_extended (679g)	CD4_10
FOXP1_extended (78g)	CD4_10
KLF3_extended (24g)	CD4_10
KLF2_extended (63g)	CD4_10
IKZF1_extended (1693g)	CD4_10
IKZF1 (188g)	CD4_10
LEF1_extended (72g)	CD4_10
LEF1 (61g)	CD4_10
TCF7_extended (44g)	CD4_10
TCF7 (33g)	CD4_10
MYC_extended (2823g)	CD4_10
FOXK1_extended (15g)	CD4_10
NR2C1_extended (24g)	CD4_10
PURA (12g)	CD4_10
STAT1_extended (1778g)	CD4_18
MAX_extended (3764g)	CD4_18
REST_extended (2636g)	CD4_18
IRF9_extended (137g)	CD4_18
IRF9 (77g)	CD4_18
FOXP1_extended (78g)	CD4_18
FOXP1 (32g)	CD4_18
KLF3_extended (24g)	CD4_18
KLF2_extended (63g)	CD4_18
KLF2 (17g)	CD4_18
ETS1_extended (2191g)	CD4_18
ETS1 (1689g)	CD4_18
IKZF1_extended (1693g)	CD4_18
IKZF1 (188g)	CD4_18
LEF1_extended (72g)	CD4_18
LEF1 (61g)	CD4_18
TCF7_extended (44g)	CD4_18
TCF7 (33g)	CD4_18
MYC_extended (2823g)	CD4_18
UQCRB (24g)	CD4_18
RBBP5_extended (434g)	CD8_0
RBBP5 (160g)	CD8_0
RCOR1_extended (477g)	CD8_0
PHF8_extended (372g)	CD8_0
PHF8 (216g)	CD8_0
E2F4_extended (1456g)	CD8_0
RELA_extended (1134g)	CD8_0
RELA (251g)	CD8_0
TAF1 (1277g)	CD8_0
SP4_extended (138g)	CD8_0
NRF1_extended (69g)	CD8_0
NRF1 (52g)	CD8_0
REST (21g)	CD8_0
MAFK_extended (33g)	CD8_0
NFYA_extended (46g)	CD8_0
THAP1 (61g)	CD8_0
RFX1 (14g)	CD8_0
MGA_extended (12g)	CD8_0
ATF1 (16g)	CD8_0
E2F4 (16g)	CD8_0
REL_extended (426g)	CD8_1
POLR2A_extended (2081g)	CD8_1
POLR2A (1968g)	CD8_1
TGIF1_extended (595g)	CD8_1
TGIF1 (498g)	CD8_1
FOSL2 (505g)	CD8_1
MAFF_extended (494g)	CD8_1
NFE2L2_extended (1332g)	CD8_1
JUND_extended (795g)	CD8_1
JUND (593g)	CD8_1
JUNB_extended (1330g)	CD8_1
JUNB (675g)	CD8_1
ELF1_extended (1637g)	CD8_1
CHD2_extended (2359g)	CD8_1
CHD2 (1611g)	CD8_1
CEBPZ_extended (23g)	CD8_1
KLF6_extended (43g)	CD8_1
FOSB (469g)	CD8_1
FOS (318g)	CD8_1
FOS_extended (1294g)	CD8_1
NFKB2_extended (71g)	CD8_6
SREBF2 (116g)	CD8_6
AHR_extended (118g)	CD8_6
STAT1 (39g)	CD8_6
PML_extended (755g)	CD8_6
PML (297g)	CD8_6
ZMIZ1_extended (525g)	CD8_6
HOXB2 (807g)	CD8_6
E2F4_extended (1456g)	CD8_6
RELA_extended (1134g)	CD8_6
KDM5B_extended (733g)	CD8_6
RELA (251g)	CD8_6
E2F6_extended (96g)	CD8_6
FOXO1_extended (36g)	CD8_6
FOXO1 (26g)	CD8_6
SOX4 (20g)	CD8_6
MAFK_extended (33g)	CD8_6
THAP11 (13g)	CD8_6
TBP_extended (85g)	CD8_6
THAP1 (61g)	CD8_6
IRF3_extended (1858g)	CD8_19
IRF9_extended (137g)	CD8_19
KLF3_extended (24g)	CD8_19
KLF2_extended (63g)	CD8_19
KLF2 (17g)	CD8_19
ETS1_extended (2191g)	CD8_19
ETS1 (1689g)	CD8_19
IKZF1_extended (1693g)	CD8_19
IKZF1 (188g)	CD8_19
IRF1 (150g)	CD8_19
ZBTB7A_extended (78g)	CD8_19
EOMES_extended (568g)	CD8_19
EOMES (558g)	CD8_19
TBX21_extended (1008g)	CD8_19
TBX21 (981g)	CD8_19
FOXK1_extended (15g)	CD8_19
THAP11 (13g)	CD8_19
PURA (12g)	CD8_19
MGA_extended (12g)	CD8_19
IRF2_extended (47g)	CD8_19
BHLHE40_extended (2543g)	CD8_22
EZH2_extended (2946g)	CD8_22
TAF7 (343g)	CD8_22
KDM5A (587g)	CD8_22
SUZ12_extended (2200g)	CD8_22
TBL1XR1_extended (1255g)	CD8_22
SAP30_extended (224g)	CD8_22
NFYB_extended (733g)	CD8_22
NFYB (257g)	CD8_22
E2F3_extended (923g)	CD8_22
E2F3 (771g)	CD8_22
HCFC1_extended (1211g)	CD8_22
HCFC1 (753g)	CD8_22
SP2_extended (242g)	CD8_22
SP2 (50g)	CD8_22
HMGB1 (15g)	CD8_22
SMC3_extended (15g)	CD8_22
EZH2 (20g)	CD8_22
TFDP1_extended (40g)	CD8_22
TFDP1 (36g)	CD8_22
IRF1_extended (3137g)	NK_2
IRF3_extended (1858g)	NK_2
ELF2_extended (2979g)	NK_2
ELF2 (2490g)	NK_2
FLI1_extended (3675g)	NK_2
KLF2_extended (63g)	NK_2
KLF2 (17g)	NK_2
ASCL2_extended (39g)	NK_2
IRF1 (150g)	NK_2
ZBTB7A_extended (78g)	NK_2
EOMES_extended (568g)	NK_2
EOMES (558g)	NK_2
TBX21_extended (1008g)	NK_2
TBX21 (981g)	NK_2
CEBPB (35g)	NK_2
RUNX3_extended (138g)	NK_2
RUNX3 (110g)	NK_2
ARNTL_extended (13g)	NK_2
IRF2_extended (47g)	NK_2
IRF2 (34g)	NK_2
REL_extended (426g)	NK_13
REL (309g)	NK_13
FOSL2 (505g)	NK_13
BDP1_extended (17g)	NK_13
CEBPZ_extended (23g)	NK_13
TGIF2 (72g)	NK_13
ZNF250_extended (58g)	NK_13
IRF4_extended (27g)	NK_13
IRF4 (16g)	NK_13
NFKB1_extended (191g)	NK_13
NFKB1 (180g)	NK_13
RELB_extended (47g)	NK_13
RELB (44g)	NK_13
NFKB2_extended (71g)	NK_13
NFKB2 (56g)	NK_13
NFIL3_extended (405g)	NK_13
TGIF2_extended (529g)	NK_13
ZMIZ1_extended (525g)	NK_13
CEBPD_extended (102g)	NK_13
CEBPD (98g)	NK_13
POLR2A_extended (2081g)	NK_14
POLR2A (1968g)	NK_14
MAFF_extended (494g)	NK_14
RFX1_extended (560g)	NK_14
NFIL3_extended (405g)	NK_14
CEBPB_extended (1742g)	NK_14
RCOR1_extended (477g)	NK_14
EP300_extended (2419g)	NK_14
IRF1_extended (3137g)	NK_14
ASCL2_extended (39g)	NK_14
ZBTB7A_extended (78g)	NK_14
EOMES_extended (568g)	NK_14
EOMES (558g)	NK_14
TBX21_extended (1008g)	NK_14
TBX21 (981g)	NK_14
CEBPB (35g)	NK_14
RUNX3_extended (138g)	NK_14
RUNX3 (110g)	NK_14
MAFK (14g)	NK_14
ARNTL_extended (13g)	NK_14
EGR1 (44g)	plasma_7
ATF4_extended (1393g)	plasma_7
POU2AF1 (11g)	plasma_7
POU2AF1_extended (68g)	plasma_7
TCF4_extended (549g)	plasma_7
MEF2C_extended (132g)	plasma_7
MEF2C (87g)	plasma_7
STAT2_extended (64g)	plasma_7
ATF5_extended (38g)	plasma_7
CREB3_extended (714g)	plasma_7
CREB3 (341g)	plasma_7
ATF6_extended (1126g)	plasma_7
ARID3A_extended (347g)	plasma_7
ARID3A (345g)	plasma_7
ATF6 (181g)	plasma_7
XBP1_extended (1619g)	plasma_7
XBP1 (1132g)	plasma_7
CREB3L2_extended (1365g)	plasma_7
CREB3L2 (895g)	plasma_7
ETV3_extended (13g)	plasma_7
STAT2_extended (64g)	plasma_16
CREB3_extended (714g)	plasma_16
CREB3 (341g)	plasma_16
ESRRA_extended (507g)	plasma_16
ATF6_extended (1126g)	plasma_16
ETV6_extended (1580g)	plasma_16
ETV6 (1064g)	plasma_16
ARID3A_extended (347g)	plasma_16
ARID3A (345g)	plasma_16
ATF6 (181g)	plasma_16
XBP1_extended (1619g)	plasma_16
XBP1 (1132g)	plasma_16
BCL3_extended (16g)	plasma_16
BCL3 (15g)	plasma_16
ETS2_extended (16g)	plasma_16
ETS2 (10g)	plasma_16
TFF3_extended (19g)	plasma_16
HES1_extended (14g)	plasma_16
IRF7_extended (10g)	plasma_16
CEBPG_extended (15g)	plasma_16
DDIT3_extended (13g)	plasma_24
KLF6_extended (43g)	plasma_24
EGR1 (44g)	plasma_24
FOS (318g)	plasma_24
JUN_extended (1040g)	plasma_24
EGR1_extended (334g)	plasma_24
ATF4_extended (1393g)	plasma_24
ATF4 (991g)	plasma_24
ATF3_extended (1346g)	plasma_24
ATF3 (865g)	plasma_24
POU2AF1_extended (68g)	plasma_24
MEF2C_extended (132g)	plasma_24
MEF2C (87g)	plasma_24
PRDM1_extended (43g)	plasma_24
KLF13_extended (230g)	plasma_24
KLF13 (18g)	plasma_24
XBP1_extended (1619g)	plasma_24
XBP1 (1132g)	plasma_24
CREB3L2_extended (1365g)	plasma_24
CREB3L2 (895g)	plasma_24
GTF2F1_extended (2979g)	plasma_25
ESRRA_extended (507g)	plasma_25
GABPA_extended (338g)	plasma_25
GABPA (263g)	plasma_25
ZNF143_extended (444g)	plasma_25
ZNF143 (227g)	plasma_25
NFYB_extended (733g)	plasma_25
PML_extended (755g)	plasma_25
PML (297g)	plasma_25
ATF1_extended (975g)	plasma_25
HDAC2_extended (1964g)	plasma_25
SMARCC2_extended (318g)	plasma_25
FLI1_extended (3675g)	plasma_25
NRF1_extended (69g)	plasma_25
RFX5 (95g)	plasma_25
E2F6 (35g)	plasma_25
ATF2_extended (35g)	plasma_25
TCF3_extended (17g)	plasma_25
IRF2_extended (47g)	plasma_25
IRF2 (34g)	plasma_25
NFKB2_extended (71g)	Treg_4
STAT1 (39g)	Treg_4
HOXB2 (807g)	Treg_4
KDM5B_extended (733g)	Treg_4
MXI1_extended (551g)	Treg_4
FOXP3_extended (81g)	Treg_4
FOXP3 (47g)	Treg_4
MAF_extended (36g)	Treg_4
MAF (22g)	Treg_4
FOXO1_extended (36g)	Treg_4
FOXO1 (26g)	Treg_4
IKZF2 (10g)	Treg_4
BATF_extended (188g)	Treg_4
BATF (115g)	Treg_4
SOX4_extended (46g)	Treg_4
SOX4 (20g)	Treg_4
BCL3_extended (16g)	Treg_4
BCL3 (15g)	Treg_4
JAZF1 (64g)	Treg_4
STAT5A_extended (12g)	Treg_4
NR3C1_extended (1054g)	Treg_22
NR3C1 (759g)	Treg_22
EZH2_extended (2946g)	Treg_22
KDM5A (587g)	Treg_22
SAP30_extended (224g)	Treg_22
YY1 (2665g)	Treg_22
REST_extended (2636g)	Treg_22
NFYB (257g)	Treg_22
HMGB1 (15g)	Treg_22
FOXP3_extended (81g)	Treg_22
FOXP3 (47g)	Treg_22
IKZF2 (10g)	Treg_22
BATF_extended (188g)	Treg_22
BATF (115g)	Treg_22
SOX4_extended (46g)	Treg_22
SOX4 (20g)	Treg_22
SMC3_extended (15g)	Treg_22
EZH2 (20g)	Treg_22
TFDP1_extended (40g)	Treg_22
TFDP1 (36g)	Treg_22
