## Supplementary tables for "Single cell genomic characterization reveals the cellular reprogramming of the gastric tumor microenvironment": Supplementary table S12.xlsx

### Sheet: Fibroblasts
Division	Category	gene	avg_logFC	p_val_adj	condition
Matrisome-associated	ECM-affiliated Proteins	C1QTNF3	0.74095	5.63572e-13	normal
Matrisome-associated	ECM-affiliated Proteins	GREM1	1.22271	6.3714e-77	tumor
Matrisome-associated	ECM-affiliated Proteins	LGALS1	0.58304	1.47847e-52	tumor
Matrisome-associated	ECM-affiliated Proteins	LGALS3	0.406347	6.21624e-44	tumor
Matrisome-associated	ECM-affiliated Proteins	PLXDC2	0.376321	5.44489e-38	tumor
Matrisome-associated	ECM Regulators	A2M	0.320369	4.36558e-34	tumor
Matrisome-associated	ECM Regulators	CST3	0.385701	1.10187e-07	normal
Matrisome-associated	ECM Regulators	CTSB	0.307183	3.0422e-44	tumor
Matrisome-associated	ECM Regulators	CTSK	0.31048	3.76806e-30	tumor
Matrisome-associated	ECM Regulators	CTSL	0.484462	0.0368595	normal
Matrisome-associated	ECM Regulators	MMP14	0.348422	3.94922e-32	tumor
Matrisome-associated	ECM Regulators	PLOD2	0.341113	1.46254e-44	tumor
Matrisome-associated	ECM Regulators	SERPINE1	0.522439	0.0441326	normal
Matrisome-associated	ECM Regulators	SERPINE2	0.60754	3.94899e-35	tumor
Matrisome-associated	ECM Regulators	SERPINH1	0.509345	5.36364e-67	tumor
Matrisome-associated	ECM Regulators	SLPI	1.4409	9.2373e-47	normal
Matrisome-associated	ECM Regulators	SULF1	0.879383	1.0108e-77	tumor
Matrisome-associated	ECM Regulators	TIMP1	0.365016	6.29799e-17	tumor
Matrisome-associated	Secreted Factors	ANGPTL2	0.38525	5.18444e-28	tumor
Matrisome-associated	Secreted Factors	IGF1	0.501644	3.21193e-30	tumor
Matrisome-associated	Secreted Factors	INHBA	1.02714	4.88719e-136	tumor
Matrisome-associated	Secreted Factors	MDK	0.368027	1.07008e-51	tumor
Matrisome-associated	Secreted Factors	PTN	1.0034	2.47843e-16	normal
Matrisome-associated	Secreted Factors	S100A10	0.401342	4.69203e-32	tumor
Matrisome-associated	Secreted Factors	S100A11	0.391113	9.25039e-44	tumor
Matrisome-associated	Secreted Factors	SFRP1	0.695849	1.54805e-15	normal
Matrisome-associated	Secreted Factors	SFRP4	1.97426	7.83702e-97	tumor
Core matrisome	ECM Glycoproteins	AEBP1	0.352352	7.38811e-20	tumor
Core matrisome	ECM Glycoproteins	CTHRC1	1.79304	1.47391e-145	tumor
Core matrisome	ECM Glycoproteins	DPT	0.790291	1.20123e-24	normal
Core matrisome	ECM Glycoproteins	FBLN1	0.638136	3.06661e-20	normal
Core matrisome	ECM Glycoproteins	FN1	0.734462	3.92834e-39	tumor
Core matrisome	ECM Glycoproteins	IGFBP4	0.987285	4.03031e-104	tumor
Core matrisome	ECM Glycoproteins	IGFBP5	0.255217	0.00078854	normal
Core matrisome	ECM Glycoproteins	IGFBP7	1.04081	2.17532e-103	tumor
Core matrisome	ECM Glycoproteins	LTBP1	0.284241	2.3233e-37	tumor
Core matrisome	ECM Glycoproteins	LTBP4	0.716491	3.90005e-14	normal
Core matrisome	ECM Glycoproteins	MFAP2	0.335139	2.31614e-35	tumor
Core matrisome	ECM Glycoproteins	MFAP4	0.801472	1.85407e-26	normal
Core matrisome	ECM Glycoproteins	SPARC	1.10615	1.4558e-71	tumor
Core matrisome	ECM Glycoproteins	TGFBI	0.621747	8.34417e-52	tumor
Core matrisome	ECM Glycoproteins	THBS2	0.663907	9.51794e-47	tumor
Core matrisome	Collagens	COL12A1	0.909239	9.40655e-65	tumor
Core matrisome	Collagens	COL1A1	2.12675	3.08409e-97	tumor
Core matrisome	Collagens	COL1A2	1.31722	2.8009e-73	tumor
Core matrisome	Collagens	COL3A1	1.58277	1.56101e-98	tumor
Core matrisome	Collagens	COL4A2	0.250089	4.14731e-29	tumor
Core matrisome	Collagens	COL5A1	0.29007	2.59034e-44	tumor
Core matrisome	Collagens	COL5A2	0.926178	6.91444e-82	tumor
Core matrisome	Collagens	COL6A3	0.968248	9.4848e-121	tumor
Core matrisome	Collagens	COL8A1	0.667883	1.69585e-64	tumor
Core matrisome	Proteoglycans	ASPN	1.45619	6.84976e-98	tumor
Core matrisome	Proteoglycans	BGN	1.88216	7.24871e-187	tumor
Core matrisome	Proteoglycans	DCN	0.620541	8.70777e-19	normal
Core matrisome	Proteoglycans	FMOD	0.29431	4.15265e-29	tumor
Core matrisome	Proteoglycans	VCAN	0.454482	2.04982e-46	tumor

### Sheet: Endothelial cells
Division	Category	gene	avg_logFC	p_val_adj	condition
Matrisome-associated	ECM-affiliated Proteins	ANXA2	0.550708	1.12298e-26	tumor
Matrisome-associated	ECM-affiliated Proteins	LGALS1	1.28145	7.52869e-40	tumor
Matrisome-associated	ECM-affiliated Proteins	PLXND1	0.308848	7.71869e-21	tumor
Matrisome-associated	ECM Regulators	ADAM15	0.303627	1.32465e-16	tumor
Matrisome-associated	ECM Regulators	ADAMTS6	0.676785	1.00707e-19	tumor
Matrisome-associated	ECM Regulators	CSTB	0.563277	3.3931e-24	tumor
Matrisome-associated	ECM Regulators	CTSB	0.343884	1.17586e-17	tumor
Matrisome-associated	ECM Regulators	CTSZ	0.274705	2.55269e-11	tumor
Matrisome-associated	ECM Regulators	HTRA1	0.613651	9.2754e-29	tumor
Matrisome-associated	ECM Regulators	MMP2	0.664961	6.86849e-26	tumor
Matrisome-associated	ECM Regulators	PLAT	0.98057	7.43489e-09	normal
Matrisome-associated	ECM Regulators	SERPINE1	0.325327	3.43592e-19	tumor
Matrisome-associated	ECM Regulators	TIMP3	1.08019	4.64713e-17	normal
Matrisome-associated	Secreted Factors	ANGPT2	0.653216	9.64717e-16	tumor
Matrisome-associated	Secreted Factors	FSTL1	0.440025	1.84894e-18	tumor
Matrisome-associated	Secreted Factors	S100A6	0.57254	8.4902e-27	tumor
Core matrisome	ECM Glycoproteins	CTHRC1	0.753599	8.20308e-26	tumor
Core matrisome	ECM Glycoproteins	IGFBP3	0.779491	2.39973e-07	tumor
Core matrisome	ECM Glycoproteins	IGFBP7	0.673739	1.05061e-25	tumor
Core matrisome	ECM Glycoproteins	LAMA4	0.638649	2.29533e-28	tumor
Core matrisome	ECM Glycoproteins	LAMB1	0.31209	1.15186e-14	tumor
Core matrisome	ECM Glycoproteins	LAMC1	0.367566	2.42597e-16	tumor
Core matrisome	ECM Glycoproteins	POSTN	0.463316	2.15414e-12	tumor
Core matrisome	ECM Glycoproteins	PXDN	0.649664	3.16785e-20	tumor
Core matrisome	ECM Glycoproteins	SPARC	0.909554	4.68794e-38	tumor
Core matrisome	ECM Glycoproteins	THBS1	0.41124	3.36121e-17	tumor
Core matrisome	ECM Glycoproteins	VWA1	0.474827	8.53974e-24	tumor
Core matrisome	ECM Glycoproteins	VWF	0.631107	1.08835e-28	tumor
Core matrisome	Collagens	COL15A1	0.886239	7.56028e-35	tumor
Core matrisome	Collagens	COL18A1	0.70823	3.88074e-34	tumor
Core matrisome	Collagens	COL4A1	1.14323	9.26691e-40	tumor
Core matrisome	Collagens	COL4A2	0.851388	6.57485e-37	tumor
Core matrisome	Collagens	COL6A2	0.730815	3.34906e-29	tumor
Core matrisome	Proteoglycans	BGN	0.654905	3.90117e-19	tumor
Core matrisome	Proteoglycans	HSPG2	0.543534	1.21075e-27	tumor
Core matrisome	Proteoglycans	SRGN	0.870374	6.73062e-19	normal

### Sheet: Pericytes
Division	Category	gene	avg_logFC	p_val_adj	cluster
Matrisome-associated	ECM-affiliated Proteins	ANXA2	0.550707	0.0001211	tumor
Matrisome-associated	ECM-affiliated Proteins	LGALS1	0.76959	2.47e-10	tumor
Matrisome-associated	ECM-affiliated Proteins	LGALS3	0.502135	0.0142303	tumor
Matrisome-associated	ECM-affiliated Proteins	PLXDC1	0.788635	1.5e-07	tumor
Matrisome-associated	ECM Regulators	ADAMTS1	0.839593	1.65e-07	normal
Matrisome-associated	ECM Regulators	CST3	0.328757	0.003714	tumor
Matrisome-associated	ECM Regulators	CSTB	0.507317	0.00230435	tumor
Matrisome-associated	ECM Regulators	CTSB	0.565426	0.00096862	tumor
Matrisome-associated	ECM Regulators	SERPINF1	0.655112	0.00492175	tumor
Matrisome-associated	ECM Regulators	SERPINH1	0.651602	6.46e-05	tumor
Matrisome-associated	ECM Regulators	TIMP1	1.55315	2.36e-21	tumor
Matrisome-associated	ECM Regulators	TIMP2	0.547923	0.00371303	tumor
Matrisome-associated	Secreted Factors	CXCL2	0.935562	0.0133866	tumor
Matrisome-associated	Secreted Factors	EGFL6	1.18228	1.63e-06	tumor
Matrisome-associated	Secreted Factors	FSTL1	0.87389	1.04e-08	tumor
Matrisome-associated	Secreted Factors	S100A10	0.964443	9.3e-09	tumor
Matrisome-associated	Secreted Factors	S100A11	0.856446	7.63e-11	tumor
Matrisome-associated	Secreted Factors	S100A4	0.961374	1.71e-05	tumor
Core matrisome	ECM Glycoproteins	AEBP1	0.58803	0.00633493	tumor
Core matrisome	ECM Glycoproteins	CRISPLD2	0.795742	0.00029885	normal
Core matrisome	ECM Glycoproteins	FN1	1.22096	6.11e-08	tumor
Core matrisome	ECM Glycoproteins	IGFBP2	1.05372	2.48e-06	tumor
Core matrisome	ECM Glycoproteins	IGFBP4	0.643693	6.99e-07	tumor
Core matrisome	ECM Glycoproteins	IGFBP5	0.8565	0.00979232	normal
Core matrisome	ECM Glycoproteins	IGFBP7	0.800967	6.28e-13	tumor
Core matrisome	ECM Glycoproteins	LAMA4	0.570888	1.4e-06	tumor
Core matrisome	ECM Glycoproteins	LAMC1	0.585785	0.0006887	tumor
Core matrisome	ECM Glycoproteins	MGP	1.07586	3.62e-09	tumor
Core matrisome	ECM Glycoproteins	NID1	0.56591	0.00011736	tumor
Core matrisome	ECM Glycoproteins	PCOLCE	0.87009	6e-06	tumor
Core matrisome	ECM Glycoproteins	PXDN	0.543335	0.0002138	tumor
Core matrisome	ECM Glycoproteins	SPARC	1.72059	2.14e-18	tumor
Core matrisome	Collagens	COL1A1	2.0333	2.16e-14	tumor
Core matrisome	Collagens	COL1A2	1.98862	1.21e-17	tumor
Core matrisome	Collagens	COL3A1	1.74807	2.44e-16	tumor
Core matrisome	Collagens	COL4A1	1.59203	1.18e-17	tumor
Core matrisome	Collagens	COL4A2	1.22815	9.75e-17	tumor
Core matrisome	Collagens	COL5A2	0.888964	1.6e-07	tumor
Core matrisome	Collagens	COL6A2	0.570181	0.0011324	tumor
Core matrisome	Collagens	COL6A3	0.885864	1.78e-05	tumor
Core matrisome	Proteoglycans	ASPN	1.03634	0.00037216	tumor
Core matrisome	Proteoglycans	BGN	0.858827	5.44e-09	tumor
Core matrisome	Proteoglycans	LUM	0.804873	7.52e-05	tumor
