## Supplementary tables for "Single cell genomic characterization reveals the cellular reprogramming of the gastric tumor microenvironment": Supplementary table S13.xlsx

### Sheet: s5_stromal_top20_regulons_ct
regulon (n genes in network)	lineage_condition
GABPA (1303g)	endothelial_normal
IRF7_extended (428g)	endothelial_normal
IRF7 (96g)	endothelial_normal
SP2_extended (737g)	endothelial_normal
BCL3_extended (128g)	endothelial_normal
ZBTB7A (15g)	endothelial_normal
IRF9_extended (86g)	endothelial_normal
IRF9 (58g)	endothelial_normal
SP2 (80g)	endothelial_normal
AHR (50g)	endothelial_normal
MGA_extended (12g)	endothelial_normal
TEAD1_extended (11g)	endothelial_normal
TEAD1 (10g)	endothelial_normal
NFKB2 (17g)	endothelial_normal
RELB_extended (128g)	endothelial_normal
RELB (97g)	endothelial_normal
RB1_extended (28g)	endothelial_normal
HDAC1 (12g)	endothelial_normal
KLF3_extended (13g)	endothelial_normal
FOXJ2_extended (22g)	endothelial_normal
NFE2L1_extended (19g)	endothelial_tumor
MEOX1_extended (12g)	endothelial_tumor
AHR_extended (182g)	endothelial_tumor
MSX1_extended (20g)	endothelial_tumor
SMAD1_extended (100g)	endothelial_tumor
SOX7 (99g)	endothelial_tumor
SOX18_extended (144g)	endothelial_tumor
SOX18 (128g)	endothelial_tumor
MECOM (33g)	endothelial_tumor
SMAD1 (17g)	endothelial_tumor
PRDM1_extended (121g)	endothelial_tumor
ETS1_extended (6684g)	endothelial_tumor
ETS1 (4355g)	endothelial_tumor
ELK3 (4415g)	endothelial_tumor
UQCRB (168g)	endothelial_tumor
ATF4_extended (191g)	endothelial_tumor
ATF4 (109g)	endothelial_tumor
KLF6_extended (21g)	endothelial_tumor
KLF6 (11g)	endothelial_tumor
ZNF281_extended (30g)	endothelial_tumor
FOXP2 (15g)	fibroblasts_normal
OSR2 (15g)	fibroblasts_normal
CREB5_extended (134g)	fibroblasts_normal
FOXO3 (141g)	fibroblasts_normal
TCF7L2_extended (18g)	fibroblasts_normal
RXRA_extended (32g)	fibroblasts_normal
RXRA (19g)	fibroblasts_normal
RXRB_extended (23g)	fibroblasts_normal
ZNF529 (13g)	fibroblasts_normal
RORA_extended (13g)	fibroblasts_normal
ZNF362_extended (16g)	fibroblasts_normal
RFXANK_extended (12g)	fibroblasts_normal
ZFP90 (12g)	fibroblasts_normal
DDIT3_extended (17g)	fibroblasts_normal
TFE3_extended (15g)	fibroblasts_normal
FOXP2_extended (1065g)	fibroblasts_normal
PBX3 (688g)	fibroblasts_normal
CREB3L2 (88g)	fibroblasts_normal
SOX6_extended (13g)	fibroblasts_normal
TRIM28_extended (39g)	fibroblasts_normal
PLAGL1_extended (23g)	fibroblasts_tumor
TWIST2 (23g)	fibroblasts_tumor
ARID5B (147g)	fibroblasts_tumor
NFIC_extended (12g)	fibroblasts_tumor
GLIS2_extended (28g)	fibroblasts_tumor
EGR2 (18g)	fibroblasts_tumor
STAT1 (386g)	fibroblasts_tumor
STAT2_extended (173g)	fibroblasts_tumor
STAT2 (28g)	fibroblasts_tumor
FOXF2 (36g)	fibroblasts_tumor
NFIX (29g)	fibroblasts_tumor
TWIST1_extended (105g)	fibroblasts_tumor
TWIST1 (103g)	fibroblasts_tumor
CREB3L1_extended (1400g)	fibroblasts_tumor
CREB3L1 (1128g)	fibroblasts_tumor
MAF (13g)	fibroblasts_tumor
HOXB7_extended (10g)	fibroblasts_tumor
PBX1_extended (28g)	fibroblasts_tumor
EGR2_extended (110g)	fibroblasts_tumor
MITF_extended (121g)	fibroblasts_tumor
MAFF (23g)	pericytes_normal
KLF9_extended (127g)	pericytes_normal
MXI1_extended (2018g)	pericytes_normal
BACH1_extended (292g)	pericytes_normal
FOSL2_extended (405g)	pericytes_normal
TEAD2_extended (50g)	pericytes_normal
TEAD2 (31g)	pericytes_normal
ATF2_extended (108g)	pericytes_normal
NFYB_extended (21g)	pericytes_normal
NFYB (13g)	pericytes_normal
NR2F6 (10g)	pericytes_normal
RARA_extended (20g)	pericytes_normal
RARA (10g)	pericytes_normal
CUX1 (17g)	pericytes_normal
STAT5B_extended (11g)	pericytes_normal
NFIL3_extended (17g)	pericytes_normal
PRKAA1_extended (11g)	pericytes_normal
KLF11_extended (10g)	pericytes_normal
CREM_extended (906g)	pericytes_normal
CREM (178g)	pericytes_normal
NELFE_extended (4318g)	pericytes_tumor
PRDM1_extended (121g)	pericytes_tumor
PRDM1 (22g)	pericytes_tumor
HMGB1_extended (15g)	pericytes_tumor
HMGB1 (13g)	pericytes_tumor
STAT1_extended (2975g)	pericytes_tumor
STAT1 (386g)	pericytes_tumor
FOXF2_extended (72g)	pericytes_tumor
FOXF2 (36g)	pericytes_tumor
NFYC_extended (23g)	pericytes_tumor
NFYC (11g)	pericytes_tumor
NFKB2_extended (22g)	pericytes_tumor
TFF3_extended (21g)	pericytes_tumor
CREB3 (14g)	pericytes_tumor
BATF3_extended (28g)	pericytes_tumor
VEZF1_extended (15g)	pericytes_tumor
NR2F2_extended (84g)	pericytes_tumor
ZFHX3_extended (82g)	pericytes_tumor
FOXQ1_extended (208g)	pericytes_tumor
FOXQ1 (153g)	pericytes_tumor
