## Supplementary tables for "Single cell genomic characterization reveals the cellular reprogramming of the gastric tumor microenvironment": Supplementary table S14.xlsx

### Sheet: Supplementary table S14
interacting_pair	celltype A	celltype B
TNFRSF13B_CD70	B	DC
CCR7_CCL19	B	DC
TGFB1_TGFbeta receptor1	B	DC
CD44_SELE	B	endothelial
TGFB1_aVb6 complex	B	epithelial
TGFB1_TGFbeta receptor2	B	fibroblasts
TGFB1_TGFbeta receptor1	B	fibroblasts
ICAM3_CD209	B	macrophage
TGFB1_TGFbeta receptor1	B	pericytes
CTLA4_CD80	CD4	DC
CD28_CD80	CD4	DC
IL15 receptor_IL15	CD4	DC
CD27_CD70	CD4	DC
CCR7_CCL19	CD4	DC
COPA_P2RY6	CD4	DC
TGFB1_TGFbeta receptor1	CD4	DC
CD44_SELE	CD4	endothelial
COPA_P2RY6	CD4	endothelial
TGFB1_aVb6 complex	CD4	epithelial
TGFB1_TGFbeta receptor2	CD4	fibroblasts
TGFB1_TGFbeta receptor1	CD4	fibroblasts
ICAM3_CD209	CD4	macrophage
ANXA1_FPR3	CD4	macrophage
TGFB1_TGFbeta receptor1	CD4	pericytes
COPA_P2RY6	CD8	DC
TGFB1_TGFbeta receptor1	CD8	DC
CD44_SELE	CD8	endothelial
COPA_P2RY6	CD8	endothelial
CD8A_CEACAM5	CD8	epithelial
CCL4_SLC7A1	CD8	epithelial
TGFB1_aVb6 complex	CD8	epithelial
TGFB1_TGFbeta receptor2	CD8	fibroblasts
TGFB1_TGFbeta receptor1	CD8	fibroblasts
CCL5_CCR1	CD8	macrophage
ICAM3_CD209	CD8	macrophage
ANXA1_FPR3	CD8	macrophage
TGFB1_TGFbeta receptor1	CD8	pericytes
CRTAM_CADM1	CD8	plasma
SIRPA_CD47	DC	B
PVR_CD96	DC	CD4
PVR_TIGIT	DC	CD4
SIRPA_CD47	DC	CD4
PVR_CD96	DC	CD8
PVR_TIGIT	DC	CD8
CXCR3_CCL19	DC	DC
CD80_CD274	DC	DC
CRLF2_TSLPR	DC	DC
CCR7_CCL19	DC	DC
NAMPT_P2RY6	DC	DC
COPA_P2RY6	DC	DC
TGFB1_TGFbeta receptor1	DC	DC
PVR_CD226	DC	NK
PVR_CD96	DC	NK
PVR_TIGIT	DC	NK
SIRPA_CD47	DC	NK
PVR_CD96	DC	Treg
PVR_TIGIT	DC	Treg
CD70_GPRC5B	DC	endothelial
EPHB1_EFNB1	DC	endothelial
NRP2_SEMA3F	DC	endothelial
CD44_SELE	DC	endothelial
TNFRSF10B_TNFSF10	DC	endothelial
NAMPT_P2RY6	DC	endothelial
LGALS9_DAG1	DC	endothelial
COPA_P2RY6	DC	endothelial
EPHB1_EFNB1	DC	epithelial
IL15_IL15RA	DC	epithelial
LGALS9_MET	DC	epithelial
DSC2_DSG2	DC	epithelial
TNFRSF10B_TNFSF10	DC	epithelial
LGALS9_DAG1	DC	epithelial
SIRPA_CD47	DC	epithelial
PDGFB_PDGFRA	DC	fibroblasts
IL15_IL15RA	DC	fibroblasts
PDGFB_PDGFR complex	DC	fibroblasts
LGALS9_COLEC12	DC	fibroblasts
PDGFB_PDGFRB	DC	fibroblasts
EREG_EGFR	DC	fibroblasts
PDGFB_LRP1	DC	fibroblasts
TNFRSF10B_TNFSF10	DC	fibroblasts
LGALS9_DAG1	DC	fibroblasts
SIRPA_CD47	DC	fibroblasts
CXCR3_CXCL9	DC	macrophage
PDGFB_LRP1	DC	macrophage
ICAM1_aMb2 complex	DC	macrophage
SIRPA_CD47	DC	macrophage
TNFRSF10B_TNFSF10	DC	mast
PDGFB_PDGFRB	DC	pericytes
PDGFB_LRP1	DC	pericytes
LGALS9_DAG1	DC	pericytes
CD70_TNFRSF17	DC	plasma
IL15 receptor_IL15	NK	DC
CSF1_SIRPA	NK	DC
COPA_P2RY6	NK	DC
TGFB1_TGFbeta receptor1	NK	DC
CD44_SELE	NK	endothelial
COPA_P2RY6	NK	endothelial
CCL4_SLC7A1	NK	epithelial
CSF1_SLC7A1	NK	epithelial
TGFB1_aVb6 complex	NK	epithelial
TGFB1_TGFbeta receptor2	NK	fibroblasts
TGFB1_TGFbeta receptor1	NK	fibroblasts
CCL3_CCR1	NK	macrophage
CCL5_CCR1	NK	macrophage
CCL3L1_CCR1	NK	macrophage
CSF1_SIRPA	NK	macrophage
ICAM3_CD209	NK	macrophage
ANXA1_FPR3	NK	macrophage
TGFB1_TGFbeta receptor1	NK	pericytes
CTLA4_CD80	Treg	DC
CD28_CD80	Treg	DC
IL15 receptor_IL15	Treg	DC
CD27_CD70	Treg	DC
CCR7_CCL19	Treg	DC
TNFSF10_RIPK1	Treg	DC
NAMPT_P2RY6	Treg	DC
COPA_P2RY6	Treg	DC
TGFB1_TGFbeta receptor1	Treg	DC
CD44_SELE	Treg	endothelial
NAMPT_P2RY6	Treg	endothelial
COPA_P2RY6	Treg	endothelial
TGFB1_aVb6 complex	Treg	epithelial
TGFB1_TGFbeta receptor2	Treg	fibroblasts
ICAM3_CD209	Treg	macrophage
TGFB1_TGFbeta receptor1	Treg	pericytes
LRP6_CKLF	endothelial	CD4
PVR_CD96	endothelial	CD4
PVR_TIGIT	endothelial	CD4
VCAM1_a4b1 complex	endothelial	CD4
SELE_GLG1	endothelial	CD4
LRP6_CKLF	endothelial	CD8
PVR_CD96	endothelial	CD8
PVR_TIGIT	endothelial	CD8
VCAM1_a4b1 complex	endothelial	CD8
SELE_GLG1	endothelial	CD8
ACKR1_CCL17	endothelial	DC
EFNB2_EPHB1	endothelial	DC
FLT1 complex_VEGFB	endothelial	DC
SELE_SELPLG	endothelial	DC
SELP_SELPLG	endothelial	DC
NOTCH1_JAG1	endothelial	DC
TNFSF10_RIPK1	endothelial	DC
FLT1_VEGFB	endothelial	DC
VCAM1_a4b1 complex	endothelial	DC
SELE_GLG1	endothelial	DC
NRP1_VEGFB	endothelial	DC
NAMPT_P2RY6	endothelial	DC
COPA_P2RY6	endothelial	DC
TGFB1_TGFbeta receptor1	endothelial	DC
ICAM4_aLb2 complex	endothelial	NK
PVR_CD226	endothelial	NK
SELE_SELPLG	endothelial	NK
SELP_SELPLG	endothelial	NK
LRP6_CKLF	endothelial	NK
PVR_CD96	endothelial	NK
PVR_TIGIT	endothelial	NK
VCAM1_a4b1 complex	endothelial	NK
SELE_GLG1	endothelial	NK
ICAM4_aLb2 complex	endothelial	Treg
SELE_SELPLG	endothelial	Treg
SELP_SELPLG	endothelial	Treg
LRP6_CKLF	endothelial	Treg
PVR_CD96	endothelial	Treg
PVR_TIGIT	endothelial	Treg
VCAM1_a4b1 complex	endothelial	Treg
TNFRSF10A_TNFSF10	endothelial	Treg
SELE_GLG1	endothelial	Treg
TNFRSF10B_TNFSF10	endothelial	Treg
NOTCH4_JAG2	endothelial	endothelial
NOTCH1_JAG2	endothelial	endothelial
NOTCH1_DLL4	endothelial	endothelial
APLNR_APLN	endothelial	endothelial
KDR_VEGFC	endothelial	endothelial
FLT4_VEGFC	endothelial	endothelial
EFNB2_EPHA4	endothelial	endothelial
EFNA1_EPHA4	endothelial	endothelial
SELP_CD34	endothelial	endothelial
ANGPT2_TEK	endothelial	endothelial
JAM2_JAM3	endothelial	endothelial
ACKR3_CXCL12	endothelial	endothelial
EPHA4_EFNB1	endothelial	endothelial
COL4A2_a10b1 complex	endothelial	endothelial
FN1_a10b1 complex	endothelial	endothelial
COL4A1_a10b1 complex	endothelial	endothelial
COL6A2_a10b1 complex	endothelial	endothelial
COL15A1_a10b1 complex	endothelial	endothelial
COL18A1_a10b1 complex	endothelial	endothelial
IL6_HRH1	endothelial	endothelial
EFNA1_EPHA2	endothelial	endothelial
JAM3_JAM3	endothelial	endothelial
EFNB2_EPHB4	endothelial	endothelial
COL6A1_a10b1 complex	endothelial	endothelial
EPHB4_EFNB1	endothelial	endothelial
NOTCH1_JAG1	endothelial	endothelial
NRP2_SEMA3F	endothelial	endothelial
COL18A1_a2b1 complex	endothelial	endothelial
COL15A1_a2b1 complex	endothelial	endothelial
COL6A2_a2b1 complex	endothelial	endothelial
COL4A2_a2b1 complex	endothelial	endothelial
FN1_a2b1 complex	endothelial	endothelial
COL4A1_a2b1 complex	endothelial	endothelial
LAMC1_a2b1 complex	endothelial	endothelial
COL6A1_a2b1 complex	endothelial	endothelial
LRP6_CKLF	endothelial	endothelial
TNFRSF10A_TNFSF10	endothelial	endothelial
SELE_GLG1	endothelial	endothelial
TNFRSF10B_TNFSF10	endothelial	endothelial
NAMPT_P2RY6	endothelial	endothelial
LGALS9_DAG1	endothelial	endothelial
FN1_aVb1 complex	endothelial	endothelial
COPA_P2RY6	endothelial	endothelial
SELP_CD24	endothelial	epithelial
EPHA4_EFNB1	endothelial	epithelial
FN1_a3b1 complex	endothelial	epithelial
IL6_HRH1	endothelial	epithelial
EFNA1_EPHA2	endothelial	epithelial
EFNB2_EPHB4	endothelial	epithelial
LGALS9_MET	endothelial	epithelial
EPHB4_EFNB1	endothelial	epithelial
NOTCH1_JAG1	endothelial	epithelial
THBS1_a3b1 complex	endothelial	epithelial
COL18A1_a2b1 complex	endothelial	epithelial
COL15A1_a2b1 complex	endothelial	epithelial
COL6A2_a2b1 complex	endothelial	epithelial
COL4A2_a2b1 complex	endothelial	epithelial
FN1_a2b1 complex	endothelial	epithelial
COL4A1_a2b1 complex	endothelial	epithelial
LAMC1_a2b1 complex	endothelial	epithelial
COL6A1_a2b1 complex	endothelial	epithelial
LRP6_CKLF	endothelial	epithelial
FN1_aVb5 complex	endothelial	epithelial
TGFB1_aVb6 complex	endothelial	epithelial
TNFRSF10A_TNFSF10	endothelial	epithelial
SELE_GLG1	endothelial	epithelial
TNFRSF10B_TNFSF10	endothelial	epithelial
LGALS9_DAG1	endothelial	epithelial
FN1_aVb1 complex	endothelial	epithelial
FZD6_WNT5A	endothelial	fibroblasts
FLT4_PDGFC	endothelial	fibroblasts
PDGFB_PDGFRA	endothelial	fibroblasts
SELP_CD34	endothelial	fibroblasts
EFNA1_EPHA3	endothelial	fibroblasts
ACKR3_CXCL12	endothelial	fibroblasts
PDGFB_PDGFR complex	endothelial	fibroblasts
FLT1 complex_VEGFB	endothelial	fibroblasts
COL4A2_a11b1 complex	endothelial	fibroblasts
COL4A1_a11b1 complex	endothelial	fibroblasts
COL18A1_a11b1 complex	endothelial	fibroblasts
COL15A1_a11b1 complex	endothelial	fibroblasts
FN1_a11b1 complex	endothelial	fibroblasts
COL6A2_a11b1 complex	endothelial	fibroblasts
COL6A1_a11b1 complex	endothelial	fibroblasts
LGALS9_COLEC12	endothelial	fibroblasts
JAG1_NOTCH2	endothelial	fibroblasts
PDGFB_PDGFRB	endothelial	fibroblasts
NOTCH1_JAG1	endothelial	fibroblasts
PDGFB_LRP1	endothelial	fibroblasts
FLT1_VEGFB	endothelial	fibroblasts
PROS1_AXL	endothelial	fibroblasts
TGFB1_TGFbeta receptor2	endothelial	fibroblasts
FN1_aVb5 complex	endothelial	fibroblasts
TNFRSF10A_TNFSF10	endothelial	fibroblasts
SELE_GLG1	endothelial	fibroblasts
NRP1_VEGFB	endothelial	fibroblasts
TNFRSF10B_TNFSF10	endothelial	fibroblasts
LGALS9_DAG1	endothelial	fibroblasts
FN1_aVb1 complex	endothelial	fibroblasts
TGFB1_TGFbeta receptor1	endothelial	fibroblasts
JAM3_aMb2 complex	endothelial	macrophage
FLT1 complex_VEGFB	endothelial	macrophage
THY1_aMb2 complex	endothelial	macrophage
SELE_SELPLG	endothelial	macrophage
SELP_SELPLG	endothelial	macrophage
PDGFB_LRP1	endothelial	macrophage
FLT1_VEGFB	endothelial	macrophage
PROS1_AXL	endothelial	macrophage
ICAM1_aMb2 complex	endothelial	macrophage
LRP6_CKLF	endothelial	macrophage
ANXA1_FPR3	endothelial	macrophage
SELE_GLG1	endothelial	macrophage
NRP1_VEGFB	endothelial	macrophage
FN1_aVb1 complex	endothelial	macrophage
LIFR_LIF	endothelial	mast
LRP6_CKLF	endothelial	mast
TNFRSF10A_TNFSF10	endothelial	mast
TNFRSF10B_TNFSF10	endothelial	mast
FN1_aVb1 complex	endothelial	mast
TEK_ANGPT1	endothelial	pericytes
JAM2_JAM3	endothelial	pericytes
JAM3_JAM3	endothelial	pericytes
PDGFB_PDGFRB	endothelial	pericytes
NOTCH1_JAG1	endothelial	pericytes
PDGFB_LRP1	endothelial	pericytes
PROS1_AXL	endothelial	pericytes
FN1_aVb5 complex	endothelial	pericytes
SELE_GLG1	endothelial	pericytes
LGALS9_DAG1	endothelial	pericytes
FN1_aVb1 complex	endothelial	pericytes
TGFB1_TGFbeta receptor1	endothelial	pericytes
SELE_GLG1	endothelial	plasma
EGFR_TGFB1	epithelial	B
PLXNB1_SEMA4D	epithelial	CD4
PLA2G2A_a4b1 complex	epithelial	CD4
EGFR_TGFB1	epithelial	CD4
EGFR_COPA	epithelial	CD4
PLXNB1_SEMA4D	epithelial	CD8
COL16A1_a1b1 complex	epithelial	CD8
PLA2G2A_a4b1 complex	epithelial	CD8
COL27A1_a1b1 complex	epithelial	CD8
EGFR_TGFB1	epithelial	CD8
EGFR_COPA	epithelial	CD8
EFNB2_EPHB1	epithelial	DC
DSC2_DSG2	epithelial	DC
TNFSF10_RIPK1	epithelial	DC
PLA2G2A_a4b1 complex	epithelial	DC
EGFR_AREG	epithelial	DC
EGFR_GRN	epithelial	DC
NAMPT_P2RY6	epithelial	DC
COPA_P2RY6	epithelial	DC
PLXNB1_SEMA4D	epithelial	NK
COL16A1_a1b1 complex	epithelial	NK
PLA2G2A_a4b1 complex	epithelial	NK
COL27A1_a1b1 complex	epithelial	NK
EGFR_AREG	epithelial	NK
EGFR_TGFB1	epithelial	NK
EGFR_COPA	epithelial	NK
PLXNB1_SEMA4D	epithelial	Treg
TNFRSF10A_TNFSF10	epithelial	Treg
PLA2G2A_a4b1 complex	epithelial	Treg
TNFRSF10B_TNFSF10	epithelial	Treg
EGFR_COPA	epithelial	Treg
CEACAM1_SELE	epithelial	endothelial
EFNB2_EPHA4	epithelial	endothelial
CDH1_a2b1 complex	epithelial	endothelial
EFNA1_EPHA4	epithelial	endothelial
COL27A1_a10b1 complex	epithelial	endothelial
COL16A1_a10b1 complex	epithelial	endothelial
COL1A2_a10b1 complex	epithelial	endothelial
COL1A1_a10b1 complex	epithelial	endothelial
CXCL1_ACKR1	epithelial	endothelial
EFNA1_EPHA2	epithelial	endothelial
EFNB2_EPHB4	epithelial	endothelial
COL27A1_a2b1 complex	epithelial	endothelial
COL6A1_a10b1 complex	epithelial	endothelial
EPHB4_EFNB1	epithelial	endothelial
COL16A1_a2b1 complex	epithelial	endothelial
EGFR_HBEGF	epithelial	endothelial
PLA2G2A_a5b1 complex	epithelial	endothelial
COL16A1_a1b1 complex	epithelial	endothelial
TNFRSF10A_TNFSF10	epithelial	endothelial
COL27A1_a1b1 complex	epithelial	endothelial
EGFR_GRN	epithelial	endothelial
CD44_SELE	epithelial	endothelial
TNFRSF10B_TNFSF10	epithelial	endothelial
NAMPT_P2RY6	epithelial	endothelial
EGFR_TGFB1	epithelial	endothelial
LGALS9_DAG1	epithelial	endothelial
EGFR_COPA	epithelial	endothelial
COPA_P2RY6	epithelial	endothelial
CEACAM6_CEACAM6	epithelial	epithelial
CEACAM5_CEACAM6	epithelial	epithelial
CEACAM1_CEACAM6	epithelial	epithelial
LAMA3_a3b1 complex	epithelial	epithelial
CXCL17_GPR35	epithelial	epithelial
CEACAM5_CEACAM1	epithelial	epithelial
CDH1_a2b1 complex	epithelial	epithelial
EFNA1_EPHA2	epithelial	epithelial
EFNB2_EPHB4	epithelial	epithelial
LGALS9_MET	epithelial	epithelial
COL27A1_a2b1 complex	epithelial	epithelial
DSC2_DSG2	epithelial	epithelial
EPHB4_EFNB1	epithelial	epithelial
COL16A1_a2b1 complex	epithelial	epithelial
EREG_EGFR	epithelial	epithelial
EGFR_HBEGF	epithelial	epithelial
EGFR_MIF	epithelial	epithelial
COL6A1_a2b1 complex	epithelial	epithelial
TNFRSF10A_TNFSF10	epithelial	epithelial
EGFR_AREG	epithelial	epithelial
EGFR_GRN	epithelial	epithelial
TNFRSF10B_TNFSF10	epithelial	epithelial
LGALS9_DAG1	epithelial	epithelial
EGFR_COPA	epithelial	epithelial
LGR4_RSPO3	epithelial	fibroblasts
MET_HGF	epithelial	fibroblasts
COL27A1_a11b1 complex	epithelial	fibroblasts
EFNA1_EPHA3	epithelial	fibroblasts
COL16A1_a11b1 complex	epithelial	fibroblasts
COL6A1_a11b1 complex	epithelial	fibroblasts
LGALS9_COLEC12	epithelial	fibroblasts
JAG1_NOTCH2	epithelial	fibroblasts
EREG_EGFR	epithelial	fibroblasts
EGFR_MIF	epithelial	fibroblasts
PLA2G2A_a5b1 complex	epithelial	fibroblasts
COL16A1_a1b1 complex	epithelial	fibroblasts
TNFRSF10A_TNFSF10	epithelial	fibroblasts
COL27A1_a1b1 complex	epithelial	fibroblasts
EGFR_GRN	epithelial	fibroblasts
TNFRSF10B_TNFSF10	epithelial	fibroblasts
LGALS9_DAG1	epithelial	fibroblasts
EGFR_COPA	epithelial	fibroblasts
CEACAM1_CD209	epithelial	macrophage
EGFR_HBEGF	epithelial	macrophage
ICAM1_aMb2 complex	epithelial	macrophage
ICAM3_CD209	epithelial	macrophage
PLA2G2A_a5b1 complex	epithelial	macrophage
ANXA1_FPR3	epithelial	macrophage
EGFR_AREG	epithelial	macrophage
EGFR_GRN	epithelial	macrophage
EGFR_TGFB1	epithelial	macrophage
EGFR_COPA	epithelial	macrophage
CDH1_KLRG1	epithelial	mast
PLXNB1_SEMA4D	epithelial	mast
TNFRSF10A_TNFSF10	epithelial	mast
EGFR_AREG	epithelial	mast
TNFRSF10B_TNFSF10	epithelial	mast
EGFR_TGFB1	epithelial	mast
EGFR_MIF	epithelial	pericytes
PLA2G2A_a5b1 complex	epithelial	pericytes
COL16A1_a1b1 complex	epithelial	pericytes
COL27A1_a1b1 complex	epithelial	pericytes
LGALS9_DAG1	epithelial	pericytes
EGFR_COPA	epithelial	pericytes
EGFR_TGFB1	fibroblasts	B
TNFSF12_TNFRSF25	fibroblasts	CD4
HGF_CD44	fibroblasts	CD4
VCAM1_a4b1 complex	fibroblasts	CD4
TNC_a4b1 complex	fibroblasts	CD4
PLA2G2A_a4b1 complex	fibroblasts	CD4
EGFR_TGFB1	fibroblasts	CD4
EGFR_COPA	fibroblasts	CD4
COL11A1_a1b1 complex	fibroblasts	CD8
COL10A1_a1b1 complex	fibroblasts	CD8
COL7A1_a1b1 complex	fibroblasts	CD8
COL4A4_a1b1 complex	fibroblasts	CD8
COL8A1_a1b1 complex	fibroblasts	CD8
HGF_CD44	fibroblasts	CD8
COL16A1_a1b1 complex	fibroblasts	CD8
COL12A1_a1b1 complex	fibroblasts	CD8
VCAM1_a4b1 complex	fibroblasts	CD8
TNC_a4b1 complex	fibroblasts	CD8
PLA2G2A_a4b1 complex	fibroblasts	CD8
COL27A1_a1b1 complex	fibroblasts	CD8
EGFR_TGFB1	fibroblasts	CD8
EGFR_COPA	fibroblasts	CD8
TGFB3_TGFbeta receptor1	fibroblasts	DC
TNFSF10_RIPK1	fibroblasts	DC
CSF1_SIRPA	fibroblasts	DC
VCAM1_a4b1 complex	fibroblasts	DC
TNC_a4b1 complex	fibroblasts	DC
PLA2G2A_a4b1 complex	fibroblasts	DC
EGFR_AREG	fibroblasts	DC
EGFR_GRN	fibroblasts	DC
NRP1_VEGFB	fibroblasts	DC
NAMPT_P2RY6	fibroblasts	DC
COPA_P2RY6	fibroblasts	DC
TGFB1_TGFbeta receptor1	fibroblasts	DC
COL11A1_a1b1 complex	fibroblasts	NK
COL10A1_a1b1 complex	fibroblasts	NK
COL7A1_a1b1 complex	fibroblasts	NK
COL4A4_a1b1 complex	fibroblasts	NK
COL8A1_a1b1 complex	fibroblasts	NK
HGF_CD44	fibroblasts	NK
COL16A1_a1b1 complex	fibroblasts	NK
COL12A1_a1b1 complex	fibroblasts	NK
VCAM1_a4b1 complex	fibroblasts	NK
TNC_a4b1 complex	fibroblasts	NK
PLA2G2A_a4b1 complex	fibroblasts	NK
COL27A1_a1b1 complex	fibroblasts	NK
EGFR_AREG	fibroblasts	NK
EGFR_TGFB1	fibroblasts	NK
EGFR_COPA	fibroblasts	NK
TNFSF12_TNFRSF25	fibroblasts	Treg
HGF_CD44	fibroblasts	Treg
VCAM1_a4b1 complex	fibroblasts	Treg
TNC_a4b1 complex	fibroblasts	Treg
PLA2G2A_a4b1 complex	fibroblasts	Treg
EGFR_TGFB1	fibroblasts	Treg
EGFR_COPA	fibroblasts	Treg
WNT2B_FZD4	fibroblasts	endothelial
WNT2_FZD4	fibroblasts	endothelial
NOTCH2_JAG2	fibroblasts	endothelial
NOTCH2_DLL4	fibroblasts	endothelial
COL10A1_a10b1 complex	fibroblasts	endothelial
COL7A1_a10b1 complex	fibroblasts	endothelial
COL4A4_a10b1 complex	fibroblasts	endothelial
COL8A1_a10b1 complex	fibroblasts	endothelial
COL11A1_a10b1 complex	fibroblasts	endothelial
COL5A1_a10b1 complex	fibroblasts	endothelial
COL4A4_a2b1 complex	fibroblasts	endothelial
COL14A1_a10b1 complex	fibroblasts	endothelial
COL7A1_a2b1 complex	fibroblasts	endothelial
COL10A1_a2b1 complex	fibroblasts	endothelial
COL5A2_a10b1 complex	fibroblasts	endothelial
NOTCH3_JAG2	fibroblasts	endothelial
COL6A3_a10b1 complex	fibroblasts	endothelial
COL8A1_a2b1 complex	fibroblasts	endothelial
COL27A1_a10b1 complex	fibroblasts	endothelial
TGFB3_TGFBR3	fibroblasts	endothelial
COL12A1_a10b1 complex	fibroblasts	endothelial
COL16A1_a10b1 complex	fibroblasts	endothelial
COL3A1_a10b1 complex	fibroblasts	endothelial
COL11A1_a2b1 complex	fibroblasts	endothelial
COL4A2_a10b1 complex	fibroblasts	endothelial
FN1_a10b1 complex	fibroblasts	endothelial
COL4A1_a10b1 complex	fibroblasts	endothelial
COL1A2_a10b1 complex	fibroblasts	endothelial
COL6A2_a10b1 complex	fibroblasts	endothelial
COL1A1_a10b1 complex	fibroblasts	endothelial
CXCL1_ACKR1	fibroblasts	endothelial
COL15A1_a10b1 complex	fibroblasts	endothelial
COL18A1_a10b1 complex	fibroblasts	endothelial
COL5A1_a2b1 complex	fibroblasts	endothelial
COL6A3_a2b1 complex	fibroblasts	endothelial
IGF1_a6b4 complex	fibroblasts	endothelial
COL1A2_a2b1 complex	fibroblasts	endothelial
COL5A2_a2b1 complex	fibroblasts	endothelial
COL3A1_a2b1 complex	fibroblasts	endothelial
COL1A1_a2b1 complex	fibroblasts	endothelial
COL14A1_a2b1 complex	fibroblasts	endothelial
COL27A1_a2b1 complex	fibroblasts	endothelial
COL6A1_a10b1 complex	fibroblasts	endothelial
WNT5A_PTPRK	fibroblasts	endothelial
COL12A1_a2b1 complex	fibroblasts	endothelial
COL16A1_a2b1 complex	fibroblasts	endothelial
NRP2_SEMA3F	fibroblasts	endothelial
COL11A1_a1b1 complex	fibroblasts	endothelial
COL10A1_a1b1 complex	fibroblasts	endothelial
COL7A1_a1b1 complex	fibroblasts	endothelial
COL4A4_a1b1 complex	fibroblasts	endothelial
COL8A1_a1b1 complex	fibroblasts	endothelial
COL18A1_a2b1 complex	fibroblasts	endothelial
COL15A1_a2b1 complex	fibroblasts	endothelial
EGFR_HBEGF	fibroblasts	endothelial
COL6A2_a2b1 complex	fibroblasts	endothelial
COL4A2_a2b1 complex	fibroblasts	endothelial
FN1_a2b1 complex	fibroblasts	endothelial
COL4A1_a2b1 complex	fibroblasts	endothelial
LAMC1_a2b1 complex	fibroblasts	endothelial
COL6A1_a2b1 complex	fibroblasts	endothelial
PLA2G2A_a5b1 complex	fibroblasts	endothelial
COL16A1_a1b1 complex	fibroblasts	endothelial
COL12A1_a1b1 complex	fibroblasts	endothelial
COL27A1_a1b1 complex	fibroblasts	endothelial
EGFR_GRN	fibroblasts	endothelial
CD44_SELE	fibroblasts	endothelial
NAMPT_P2RY6	fibroblasts	endothelial
EGFR_TGFB1	fibroblasts	endothelial
EGFR_COPA	fibroblasts	endothelial
FN1_aVb1 complex	fibroblasts	endothelial
COPA_P2RY6	fibroblasts	endothelial
WNT5A_FZD5	fibroblasts	epithelial
COL4A4_a2b1 complex	fibroblasts	epithelial
COL7A1_a2b1 complex	fibroblasts	epithelial
COL10A1_a2b1 complex	fibroblasts	epithelial
COL8A1_a2b1 complex	fibroblasts	epithelial
TNC_aVb6 complex	fibroblasts	epithelial
COL11A1_a2b1 complex	fibroblasts	epithelial
FN1_a3b1 complex	fibroblasts	epithelial
CSF1_SLC7A1	fibroblasts	epithelial
COL5A1_a2b1 complex	fibroblasts	epithelial
COL6A3_a2b1 complex	fibroblasts	epithelial
IGF1_a6b4 complex	fibroblasts	epithelial
COL1A2_a2b1 complex	fibroblasts	epithelial
COL5A2_a2b1 complex	fibroblasts	epithelial
COL3A1_a2b1 complex	fibroblasts	epithelial
COL1A1_a2b1 complex	fibroblasts	epithelial
COL14A1_a2b1 complex	fibroblasts	epithelial
COL27A1_a2b1 complex	fibroblasts	epithelial
WNT5A_PTPRK	fibroblasts	epithelial
COL12A1_a2b1 complex	fibroblasts	epithelial
COL16A1_a2b1 complex	fibroblasts	epithelial
THBS1_a3b1 complex	fibroblasts	epithelial
COL18A1_a2b1 complex	fibroblasts	epithelial
COL15A1_a2b1 complex	fibroblasts	epithelial
EGFR_HBEGF	fibroblasts	epithelial
COL6A2_a2b1 complex	fibroblasts	epithelial
COL4A2_a2b1 complex	fibroblasts	epithelial
FN1_a2b1 complex	fibroblasts	epithelial
COL4A1_a2b1 complex	fibroblasts	epithelial
LAMC1_a2b1 complex	fibroblasts	epithelial
AXL_IL15RA	fibroblasts	epithelial
EGFR_MIF	fibroblasts	epithelial
COL6A1_a2b1 complex	fibroblasts	epithelial
FN1_aVb5 complex	fibroblasts	epithelial
TGFB1_aVb6 complex	fibroblasts	epithelial
EGFR_AREG	fibroblasts	epithelial
EGFR_GRN	fibroblasts	epithelial
TNFSF12_TNFRSF12A	fibroblasts	epithelial
EGFR_COPA	fibroblasts	epithelial
FN1_aVb1 complex	fibroblasts	epithelial
WNT2_FZD1	fibroblasts	fibroblasts
WNT5A_FZD1	fibroblasts	fibroblasts
TGFB3_TGFbeta receptor2	fibroblasts	fibroblasts
COL10A1_a11b1 complex	fibroblasts	fibroblasts
COL7A1_a11b1 complex	fibroblasts	fibroblasts
COL4A4_a11b1 complex	fibroblasts	fibroblasts
COL8A1_a11b1 complex	fibroblasts	fibroblasts
COL11A1_a11b1 complex	fibroblasts	fibroblasts
PDGFRA_PDGFC	fibroblasts	fibroblasts
COL5A1_a11b1 complex	fibroblasts	fibroblasts
WNT5A_ANTXR1	fibroblasts	fibroblasts
GDF11_ANTXR1	fibroblasts	fibroblasts
COL12A1_a11b1 complex	fibroblasts	fibroblasts
COL27A1_a11b1 complex	fibroblasts	fibroblasts
COL5A2_a11b1 complex	fibroblasts	fibroblasts
COL16A1_a11b1 complex	fibroblasts	fibroblasts
COL14A1_a11b1 complex	fibroblasts	fibroblasts
TGFB3_TGFBR3	fibroblasts	fibroblasts
COL3A1_a11b1 complex	fibroblasts	fibroblasts
COL1A1_a11b1 complex	fibroblasts	fibroblasts
COL1A2_a11b1 complex	fibroblasts	fibroblasts
COL6A3_a11b1 complex	fibroblasts	fibroblasts
COL4A2_a11b1 complex	fibroblasts	fibroblasts
COL4A1_a11b1 complex	fibroblasts	fibroblasts
COL18A1_a11b1 complex	fibroblasts	fibroblasts
TGFB3_TGFbeta receptor1	fibroblasts	fibroblasts
COL15A1_a11b1 complex	fibroblasts	fibroblasts
FN1_a11b1 complex	fibroblasts	fibroblasts
COL6A2_a11b1 complex	fibroblasts	fibroblasts
COL6A1_a11b1 complex	fibroblasts	fibroblasts
JAG1_NOTCH2	fibroblasts	fibroblasts
WNT5A_PTPRK	fibroblasts	fibroblasts
COL11A1_a1b1 complex	fibroblasts	fibroblasts
COL10A1_a1b1 complex	fibroblasts	fibroblasts
COL7A1_a1b1 complex	fibroblasts	fibroblasts
COL4A4_a1b1 complex	fibroblasts	fibroblasts
COL8A1_a1b1 complex	fibroblasts	fibroblasts
PROS1_AXL	fibroblasts	fibroblasts
AXL_IL15RA	fibroblasts	fibroblasts
EGFR_MIF	fibroblasts	fibroblasts
HGF_CD44	fibroblasts	fibroblasts
PLA2G2A_a5b1 complex	fibroblasts	fibroblasts
FN1_aVb5 complex	fibroblasts	fibroblasts
COL16A1_a1b1 complex	fibroblasts	fibroblasts
COL12A1_a1b1 complex	fibroblasts	fibroblasts
COL27A1_a1b1 complex	fibroblasts	fibroblasts
EGFR_GRN	fibroblasts	fibroblasts
NRP1_VEGFB	fibroblasts	fibroblasts
TNFSF12_TNFRSF12A	fibroblasts	fibroblasts
EGFR_TGFB1	fibroblasts	fibroblasts
EGFR_COPA	fibroblasts	fibroblasts
FN1_aVb1 complex	fibroblasts	fibroblasts
C3_aMb2 complex	fibroblasts	macrophage
OSMR_OSM	fibroblasts	macrophage
THY1_aMb2 complex	fibroblasts	macrophage
EGFR_HBEGF	fibroblasts	macrophage
CSF1_SIRPA	fibroblasts	macrophage
PROS1_AXL	fibroblasts	macrophage
ICAM1_aMb2 complex	fibroblasts	macrophage
HGF_CD44	fibroblasts	macrophage
PLA2G2A_a5b1 complex	fibroblasts	macrophage
ANXA1_FPR3	fibroblasts	macrophage
EGFR_AREG	fibroblasts	macrophage
EGFR_GRN	fibroblasts	macrophage
NRP1_VEGFB	fibroblasts	macrophage
EGFR_TGFB1	fibroblasts	macrophage
EGFR_COPA	fibroblasts	macrophage
FN1_aVb1 complex	fibroblasts	macrophage
HGF_CD44	fibroblasts	mast
EGFR_AREG	fibroblasts	mast
TNFSF12_TNFRSF12A	fibroblasts	mast
EGFR_TGFB1	fibroblasts	mast
FN1_aVb1 complex	fibroblasts	mast
TNC_a8b1 complex	fibroblasts	pericytes
WNT5A_ANTXR1	fibroblasts	pericytes
GDF11_ANTXR1	fibroblasts	pericytes
TGFB3_TGFbeta receptor1	fibroblasts	pericytes
WNT5A_PTPRK	fibroblasts	pericytes
COL11A1_a1b1 complex	fibroblasts	pericytes
COL10A1_a1b1 complex	fibroblasts	pericytes
COL7A1_a1b1 complex	fibroblasts	pericytes
COL4A4_a1b1 complex	fibroblasts	pericytes
COL8A1_a1b1 complex	fibroblasts	pericytes
PROS1_AXL	fibroblasts	pericytes
EGFR_MIF	fibroblasts	pericytes
PLA2G2A_a5b1 complex	fibroblasts	pericytes
FN1_aVb5 complex	fibroblasts	pericytes
COL16A1_a1b1 complex	fibroblasts	pericytes
COL12A1_a1b1 complex	fibroblasts	pericytes
COL27A1_a1b1 complex	fibroblasts	pericytes
TNFSF12_TNFRSF12A	fibroblasts	pericytes
EGFR_COPA	fibroblasts	pericytes
FN1_aVb1 complex	fibroblasts	pericytes
SPP1_CD44	macrophage	B
SIRPA_CD47	macrophage	B
SPP1_a4b1 complex	macrophage	CD4
TNFSF12_TNFRSF25	macrophage	CD4
SPP1_PTGER4	macrophage	CD4
SPP1_CD44	macrophage	CD4
SIRPA_CD47	macrophage	CD4
SPP1_a4b1 complex	macrophage	CD8
SPP1_PTGER4	macrophage	CD8
SPP1_CD44	macrophage	CD8
SIRPA_CD47	macrophage	CD8
PLXNC1_SEMA7A	macrophage	DC
CCRL2_CCL19	macrophage	DC
TNF_RIPK1	macrophage	DC
SPP1_a4b1 complex	macrophage	DC
SPP1_PTGER4	macrophage	DC
NRP1_VEGFB	macrophage	DC
SPP1_CD44	macrophage	DC
NAMPT_P2RY6	macrophage	DC
SIRPA_CD47	macrophage	DC
COPA_P2RY6	macrophage	DC
TGFB1_TGFbeta receptor1	macrophage	DC
SPP1_a4b1 complex	macrophage	NK
SPP1_PTGER4	macrophage	NK
SPP1_CD44	macrophage	NK
SIRPA_CD47	macrophage	NK
SPP1_a4b1 complex	macrophage	Treg
TNFSF12_TNFRSF25	macrophage	Treg
SPP1_CD44	macrophage	Treg
SIRPA_CD47	macrophage	Treg
CCR1_CCL14	macrophage	endothelial
TNF_FLT4	macrophage	endothelial
TNF_NOTCH1	macrophage	endothelial
CXCL1_ACKR1	macrophage	endothelial
FPR3_HEBP1	macrophage	endothelial
TNF_DAG1	macrophage	endothelial
NRP2_SEMA3F	macrophage	endothelial
CD44_SELE	macrophage	endothelial
NAMPT_P2RY6	macrophage	endothelial
LGALS9_DAG1	macrophage	endothelial
SIRPA_CD47	macrophage	endothelial
COPA_P2RY6	macrophage	endothelial
CCL4_SLC7A1	macrophage	epithelial
FPR3_HEBP1	macrophage	epithelial
TNF_DAG1	macrophage	epithelial
LGALS9_MET	macrophage	epithelial
DSC2_DSG2	macrophage	epithelial
THBS1_a3b1 complex	macrophage	epithelial
EREG_EGFR	macrophage	epithelial
AXL_IL15RA	macrophage	epithelial
SPP1_PTGER4	macrophage	epithelial
TGFB1_aVb6 complex	macrophage	epithelial
SPP1_CD44	macrophage	epithelial
TNFSF12_TNFRSF12A	macrophage	epithelial
LGALS9_DAG1	macrophage	epithelial
SIRPA_CD47	macrophage	epithelial
FPR3_HEBP1	macrophage	fibroblasts
TNF_DAG1	macrophage	fibroblasts
LGALS9_COLEC12	macrophage	fibroblasts
EREG_EGFR	macrophage	fibroblasts
AXL_IL15RA	macrophage	fibroblasts
TGFB1_TGFbeta receptor2	macrophage	fibroblasts
NRP1_VEGFB	macrophage	fibroblasts
SPP1_CD44	macrophage	fibroblasts
TNFSF12_TNFRSF12A	macrophage	fibroblasts
LGALS9_DAG1	macrophage	fibroblasts
SIRPA_CD47	macrophage	fibroblasts
TGFB1_TGFbeta receptor1	macrophage	fibroblasts
CCR1_CCL18	macrophage	macrophage
FCGR2A_CXCL9	macrophage	macrophage
CCL3_CCR1	macrophage	macrophage
CCL3L1_CCR1	macrophage	macrophage
FPR3_HEBP1	macrophage	macrophage
SPP1_PTGER4	macrophage	macrophage
ICAM1_aMb2 complex	macrophage	macrophage
ANXA1_FPR3	macrophage	macrophage
NRP1_VEGFB	macrophage	macrophage
SPP1_CD44	macrophage	macrophage
SIRPA_CD47	macrophage	macrophage
SPP1_CD44	macrophage	mast
TNFSF12_TNFRSF12A	macrophage	mast
SIRPA_CD47	macrophage	mast
TNF_DAG1	macrophage	pericytes
SPP1_CD44	macrophage	pericytes
TNFSF12_TNFRSF12A	macrophage	pericytes
LGALS9_DAG1	macrophage	pericytes
SIRPA_CD47	macrophage	pericytes
TGFB1_TGFbeta receptor1	macrophage	pericytes
SPP1_CD44	macrophage	plasma
SIRPA_CD47	macrophage	plasma
NTRK1_COPA	mast	CD4
NTRK1_COPA	mast	CD8
ADRB2_VEGFB	mast	DC
TNFSF10_RIPK1	mast	DC
NTRK1_GPI	mast	DC
CSF1_SIRPA	mast	DC
NTRK1_GRN	mast	DC
NTRK1_AIMP1	mast	DC
NTRK1_NAMPT	mast	DC
NTRK1_COPA	mast	DC
COPA_P2RY6	mast	DC
TGFB1_TGFbeta receptor1	mast	DC
NTRK1_COPA	mast	NK
NTRK1_AIMP1	mast	Treg
NTRK1_NAMPT	mast	Treg
NTRK1_COPA	mast	Treg
NTRK1_GPI	mast	endothelial
NTRK1_GRN	mast	endothelial
NTRK1_AIMP1	mast	endothelial
NTRK1_NAMPT	mast	endothelial
NTRK1_COPA	mast	endothelial
CD44_SELE	mast	endothelial
COPA_P2RY6	mast	endothelial
CSF1_SLC7A1	mast	epithelial
THBS1_a3b1 complex	mast	epithelial
NTRK1_GPI	mast	epithelial
NTRK1_GRN	mast	epithelial
NTRK1_AIMP1	mast	epithelial
NTRK1_NAMPT	mast	epithelial
TGFB1_aVb6 complex	mast	epithelial
NTRK1_COPA	mast	epithelial
ADRB2_VEGFB	mast	fibroblasts
NTRK1_GPI	mast	fibroblasts
NTRK1_GRN	mast	fibroblasts
NTRK1_AIMP1	mast	fibroblasts
TGFB1_TGFbeta receptor2	mast	fibroblasts
NTRK1_NAMPT	mast	fibroblasts
NTRK1_COPA	mast	fibroblasts
TGFB1_TGFbeta receptor1	mast	fibroblasts
ADRB2_VEGFB	mast	macrophage
NTRK1_GPI	mast	macrophage
CSF1_SIRPA	mast	macrophage
NTRK1_GRN	mast	macrophage
NTRK1_AIMP1	mast	macrophage
ICAM1_aMb2 complex	mast	macrophage
NTRK1_NAMPT	mast	macrophage
ANXA1_FPR3	mast	macrophage
NTRK1_COPA	mast	macrophage
NTRK1_GRN	mast	mast
NTRK1_NAMPT	mast	mast
NTRK1_COPA	mast	mast
NTRK1_GPI	mast	pericytes
NTRK1_GRN	mast	pericytes
NTRK1_AIMP1	mast	pericytes
NTRK1_NAMPT	mast	pericytes
NTRK1_COPA	mast	pericytes
TGFB1_TGFbeta receptor1	mast	pericytes
TNFSF12_TNFRSF25	pericytes	CD4
TNC_a4b1 complex	pericytes	CD4
COL5A3_a1b1 complex	pericytes	CD8
COL12A1_a1b1 complex	pericytes	CD8
TNC_a4b1 complex	pericytes	CD8
FLT1_VEGFB	pericytes	DC
TNC_a4b1 complex	pericytes	DC
NRP1_VEGFB	pericytes	DC
NAMPT_P2RY6	pericytes	DC
COPA_P2RY6	pericytes	DC
TGFB1_TGFbeta receptor1	pericytes	DC
COL5A3_a1b1 complex	pericytes	NK
COL12A1_a1b1 complex	pericytes	NK
TNC_a4b1 complex	pericytes	NK
TNFSF12_TNFRSF25	pericytes	Treg
TNC_a4b1 complex	pericytes	Treg
COL5A3_a10b1 complex	pericytes	endothelial
COL5A1_a10b1 complex	pericytes	endothelial
COL14A1_a10b1 complex	pericytes	endothelial
COL5A2_a10b1 complex	pericytes	endothelial
NOTCH3_JAG2	pericytes	endothelial
COL6A3_a10b1 complex	pericytes	endothelial
ANGPT2_TEK	pericytes	endothelial
COL5A3_a2b1 complex	pericytes	endothelial
COL12A1_a10b1 complex	pericytes	endothelial
COL3A1_a10b1 complex	pericytes	endothelial
COL4A2_a10b1 complex	pericytes	endothelial
FN1_a10b1 complex	pericytes	endothelial
COL4A1_a10b1 complex	pericytes	endothelial
COL1A2_a10b1 complex	pericytes	endothelial
COL6A2_a10b1 complex	pericytes	endothelial
COL1A1_a10b1 complex	pericytes	endothelial
COL15A1_a10b1 complex	pericytes	endothelial
COL18A1_a10b1 complex	pericytes	endothelial
IL6_HRH1	pericytes	endothelial
COL5A1_a2b1 complex	pericytes	endothelial
COL6A3_a2b1 complex	pericytes	endothelial
COL1A2_a2b1 complex	pericytes	endothelial
COL5A2_a2b1 complex	pericytes	endothelial
COL3A1_a2b1 complex	pericytes	endothelial
JAM3_JAM3	pericytes	endothelial
COL1A1_a2b1 complex	pericytes	endothelial
COL14A1_a2b1 complex	pericytes	endothelial
COL6A1_a10b1 complex	pericytes	endothelial
COL12A1_a2b1 complex	pericytes	endothelial
NRP2_SEMA3F	pericytes	endothelial
COL5A3_a1b1 complex	pericytes	endothelial
COL18A1_a2b1 complex	pericytes	endothelial
COL15A1_a2b1 complex	pericytes	endothelial
COL6A2_a2b1 complex	pericytes	endothelial
COL4A2_a2b1 complex	pericytes	endothelial
FN1_a2b1 complex	pericytes	endothelial
COL4A1_a2b1 complex	pericytes	endothelial
LAMC1_a2b1 complex	pericytes	endothelial
COL6A1_a2b1 complex	pericytes	endothelial
COL12A1_a1b1 complex	pericytes	endothelial
CD44_SELE	pericytes	endothelial
NAMPT_P2RY6	pericytes	endothelial
FN1_aVb1 complex	pericytes	endothelial
COPA_P2RY6	pericytes	endothelial
CSPG4_a3b1 complex	pericytes	epithelial
COL5A3_a2b1 complex	pericytes	epithelial
TNC_aVb6 complex	pericytes	epithelial
FN1_a3b1 complex	pericytes	epithelial
IL6_HRH1	pericytes	epithelial
COL5A1_a2b1 complex	pericytes	epithelial
COL6A3_a2b1 complex	pericytes	epithelial
COL1A2_a2b1 complex	pericytes	epithelial
COL5A2_a2b1 complex	pericytes	epithelial
COL3A1_a2b1 complex	pericytes	epithelial
COL1A1_a2b1 complex	pericytes	epithelial
COL14A1_a2b1 complex	pericytes	epithelial
COL12A1_a2b1 complex	pericytes	epithelial
THBS1_a3b1 complex	pericytes	epithelial
COL18A1_a2b1 complex	pericytes	epithelial
COL15A1_a2b1 complex	pericytes	epithelial
COL6A2_a2b1 complex	pericytes	epithelial
COL4A2_a2b1 complex	pericytes	epithelial
FN1_a2b1 complex	pericytes	epithelial
COL4A1_a2b1 complex	pericytes	epithelial
LAMC1_a2b1 complex	pericytes	epithelial
AXL_IL15RA	pericytes	epithelial
COL6A1_a2b1 complex	pericytes	epithelial
FN1_aVb5 complex	pericytes	epithelial
TNFSF12_TNFRSF12A	pericytes	epithelial
FN1_aVb1 complex	pericytes	epithelial
COL5A3_a11b1 complex	pericytes	fibroblasts
COL5A1_a11b1 complex	pericytes	fibroblasts
COL12A1_a11b1 complex	pericytes	fibroblasts
COL5A2_a11b1 complex	pericytes	fibroblasts
COL14A1_a11b1 complex	pericytes	fibroblasts
COL3A1_a11b1 complex	pericytes	fibroblasts
COL1A1_a11b1 complex	pericytes	fibroblasts
COL1A2_a11b1 complex	pericytes	fibroblasts
COL6A3_a11b1 complex	pericytes	fibroblasts
COL4A2_a11b1 complex	pericytes	fibroblasts
COL4A1_a11b1 complex	pericytes	fibroblasts
COL18A1_a11b1 complex	pericytes	fibroblasts
COL15A1_a11b1 complex	pericytes	fibroblasts
FN1_a11b1 complex	pericytes	fibroblasts
COL6A2_a11b1 complex	pericytes	fibroblasts
COL6A1_a11b1 complex	pericytes	fibroblasts
JAG1_NOTCH2	pericytes	fibroblasts
COL5A3_a1b1 complex	pericytes	fibroblasts
FLT1_VEGFB	pericytes	fibroblasts
AXL_IL15RA	pericytes	fibroblasts
FN1_aVb5 complex	pericytes	fibroblasts
COL12A1_a1b1 complex	pericytes	fibroblasts
NRP1_VEGFB	pericytes	fibroblasts
TNFSF12_TNFRSF12A	pericytes	fibroblasts
FN1_aVb1 complex	pericytes	fibroblasts
OSMR_OSM	pericytes	macrophage
JAM3_aMb2 complex	pericytes	macrophage
THY1_aMb2 complex	pericytes	macrophage
FLT1_VEGFB	pericytes	macrophage
ICAM1_aMb2 complex	pericytes	macrophage
ANXA1_FPR3	pericytes	macrophage
NRP1_VEGFB	pericytes	macrophage
FN1_aVb1 complex	pericytes	macrophage
TNFSF12_TNFRSF12A	pericytes	mast
FN1_aVb1 complex	pericytes	mast
TNC_a8b1 complex	pericytes	pericytes
JAM3_JAM3	pericytes	pericytes
COL5A3_a1b1 complex	pericytes	pericytes
FN1_aVb5 complex	pericytes	pericytes
COL12A1_a1b1 complex	pericytes	pericytes
TNFSF12_TNFRSF12A	pericytes	pericytes
FN1_aVb1 complex	pericytes	pericytes
CD27_CD70	plasma	DC
TGFB1_TGFbeta receptor1	plasma	DC
IGF1_a6b4 complex	plasma	endothelial
CD44_SELE	plasma	endothelial
IGF1_a6b4 complex	plasma	epithelial
ICAM3_CD209	plasma	macrophage
CADM1_CADM1	plasma	plasma
